# Large-scale RNAi screening uncovers new therapeutic targets in the human parasite *Schistosoma mansoni*

**DOI:** 10.1101/2020.02.05.935833

**Authors:** Jipeng Wang, Carlos Paz, Gilda Padalino, Avril Coghlan, Zhigang Lu, Irina Gradinaru, Julie N.R. Collins, Matthew Berriman, Karl F. Hoffmann, James J. Collins

## Abstract

Schistosomes kill 250,000 people every year and are responsible for serious morbidity in 240 million of the world’s poorest people. Despite their profound global impact, only a single drug (praziquantel) is available to treat schistosomiasis, highlighting the need to better understand schistosome biology to drive the development of a new generation of therapeutics. A major barrier to this goal is the paucity of large-scale datasets exploring schistosome gene function. Here, we describe the first large-scale RNA interference screen in adult *Schistosoma mansoni* examining the function of over 2000 genes representing approximately 20 percent of the protein coding genome. More than 250 genes were found to have phenotypes affecting neuromuscular function, tissue integrity, stem cell maintenance, and parasite survival. Leveraging these data, we bioinformatically prioritized several compounds with *in vitro* activity against parasites and validated p97, a component of the ubiquitin proteasome system, as a drug target in the worm. We further reveal a potentially druggable protein kinase-signaling module involving the TAO and STK25 kinases that are essential for maintaining the transcription of muscle-specific mRNAs. Importantly, loss of either of these kinases results in paralysis and death of schistosomes following surgical transplantation into a mammalian host. We anticipate this work will invigorate studies into the biology of these poorly studied organisms and expedite the development of new therapeutics to treat an important neglected tropical disease.
