## Supplementary Table 2 for "Large-scale RNAi screening uncovers new therapeutic targets in the human parasite *Schistosoma mansoni*"

### Sheet: Details_of_RNAi_phenoptypes
Supplementary Table 2. Details of 195 genes with detachment phenotypes
Identifier	Annotation	Initial screen: Phenotype observed	Initial screen: Phenotype on day 30	RNAi Repeat 1: Phenotype observed	RNAi Repeat 1: Phenotype on day 30	RNAi Repeat 2: Phenotype observed	RNAi Repeat 2: Phenotype on day 30	RNAi Repeat 3: Phenotype observed	RNAi Repeat 3: Phenotype on day 30	RNAi Repeat 4: Phenotype observed	RNAi Repeat 4: Phenotype on day 30	RNAi Repeat 5: Phenotype observed	RNAi Repeat 5: Phenotype on day 30	Death	Tegument degeneration	Head degeneration	Gut Edema	Tissue Edema	Hypercontraction
Smp_001040	kinesin family member 5B, isoform CRA_a	20 d 3/5 detached	4/4 sick	20 d 3/7 detached	7/7 detached	22 d 2/7 detached	7/7 detached
Smp_002080	Chain A, S-adenosylmethionine Synthase Isoform Type-2	19 d 4/6 detached	6/6 sick, male enlarged body	18 d 4/6 detached	5/5 detached, male enlarged body	18 d 4/6 detached, male swollen body	6/6 detached, male swollen body; unpaired; damage on tegument											Yes
Smp_002160	DNA methyltransferase 1-associated protein 1	15 d 3/4 detached	5/5 sick	17 d 5/5 detached	5/5 detached, sick	17 d 2/5 detached	5/5 sick	18 d 6/6 detached	6/6 detached	18 d 3/4 detached	4/4 detached; unpaired
Smp_003660	spliceosome RNA helicase DDX39B	16 d 6/6 sick	6/6 sick, unpaired, damage on tegument	15 d 4/5 detached	5/5 unpaired, very sick, damage on tegument	16 d 5/5 detached	5/5 detached, 5/5 sick, damage on tegument	13 d 5/7 detached	7/7 detached; damage on tegument						Yes
Smp_005010	chitobiosyldiphosphodolichol beta-mannosyltransferase isoform 1	17 d 3/5 transparent body	6/6 sick, transparent body	26 d 5/5 detached	5/5 detached, 4/5 transparent body	18 d 3/6 transparent body	7/7 detached; 5/7 transparent body	22 d 3/5 detached	5/5 detached; 4/5 transparent body								Yes
Smp_005180	eukaryotic peptide chain release factor GTP-binding subunit ERF3A isoform 2	25 d 5/5 detached	5/5 unpaired, sick, male enlarged body	23 d 4/6 detached	6/6 detached, 5/5 male enlarged body	26 d 4/6 detached	6/6 detached, 6/6 sick	23 d 5/7 detached	7/7 detached; unpaired; male swollen body	25 d 6/6 detached; unpaired; male enlarged body	6/6 detached; unpaired; male enlarged body							Yes
Smp_005210	histone deacetylase 2 isoform X1	10 d 2/6 detached	6/6 sick, 2/6 transparent body	18 d 5/5 detached	5/5 detached,4/5 transparent body	13 d 5/5 detached	5/5 detached; unpaired; 3/5 transparent boy										Yes
Smp_007260	sarcoplasmic/endoplasmic reticulum calcium ATPase 2 isoform X1	19 d 3/5 detached	5/5 sick, unpaired, enlarged body	20 d 3/5 detached	5/5 detached, unpaired, enlarged body	18 d 5/6 detached	6/6 detached; unpaired; enlarged body											Yes
Smp_007510	Chain A, Cyclin-dependent Kinase 13	16 d 3/5 detached	5/5 detached	14 d 5/6 detached	6/6 detached, 6/6 sick, damage in head	9 d 4/6 detached	6/6 detached; damage in head									Yes
Smp_012470	26S proteasome regulatory subunit 7 isoform 1	18 d 4/4 detached, 4/4 unpaired	4/4 detached, 1/4 dead, 3/4 very sick; damage on tegument	14 d 3/6 detached, 1/6 transparent body and muscle spasms	6/6 detached, 2/6 dead, 4/6 almost dead; damage on tegument	11 d 3/6 detached	6/6 detached; unpaired; 5/6 dead; 1/6 almost dead, damage on tegument							Yes	Yes
Smp_013930	SAP30 binding protein, isoform CRA_e	15 d 5/5 detached	5/5 very sick	16 d 5/5 detached	5/5 detached, 5/5 dead, damage on tegument	14 d 7/7 detached	6/6 detached; unpaired; 1/6 dead; 5/6 almost dead; damage on tegument							Yes	Yes
Smp_016250	guanine nucleotide-binding protein G(i) subunit alpha-2 isoform 1	8 d 5/6 detached	6/6 detached	N/A	5/5 detached	8 d 6/7 detached	7/7 detached	14 d 4/5 detached	5/5 detached	6 d 4/5 detached	5/5 detached	9 d 4/6 detached	6/6 detached
Smp_018240	transitional endoplasmic reticulum ATPase isoform 1	13 d 6/6 unpaired, short, very sick	6/6 unpaired, dead; damage on tegument	11 d 5/5 sick	5/5 unpaired, dead; damage on tegument	11 d 6/6 detached; unpaired	6/6 detached; unpaired; dead; damage on tegument	11 d 5/5 detached	5/5 detached; unpaired ; all dead; damage on tegument					Yes	Yes
Smp_018610	mediator of RNA polymerase II transcription subunit 7	22 d 3/5 detached	5/5 detached	22 d 3/5 detached	5/5 detached	25 d 2/6 detached	6/6 detached
Smp_021830	phosphatidylserine decarboxylase proenzyme, mitochondrial isoform e precursor	27 d 5/7 detached	6/7 detached	24 d 4/5 detached	5/5 detached	21 d 3/4 detached	4/4 detached	24 d 6/6 detached	6/6 detached
Smp_022310	SWI/SNF-related matrix-associated actin-dependent regulator of chromatin subfamily A containing DEAD/H box 1 isoform c	18 d 3/5 detached	5/5 detached	15 d 2/6 detached	6/6 detached	18 d 5/5 detached	5/5 detached
Smp_022540	type 2 phosphatidylinositol 4,5-bisphosphate 4-phosphatase	22 d 3/5 detached	5/5 detached	22 d 4/6 detached	6/6 detached	18 d 3/5 detached	5/5 detached
Smp_023270	Chain A, RNA-binding protein 40	24 d 4/5 detached	5/5 detached	26 d 5/6 detached	6/6 detached	22 d 4/5 detached	5/5 detached
Smp_023360	histidyl-tRNA synthetase, isoform CRA_a	18 d 3/4 detached	4/4 detached; 2/4 male enlarged body; damage on tegument	26 d 4/6 detached	6/6 detached, male enlarged body	25 d 6/6 detached	6/6 detached; male swollen body; unpaired; damage on tegument								Yes			Yes
Smp_025510	vacuolar protein sorting-associated protein 4A	9 d 4/4 unpaired, sick	4/4 unpaired, dead; damage on tegument	8 d 6/6 detached, unpaired, males short	6/6 detached, unpaired, dead; damage on tegument	10 d 6/6 sick	6/6 unpaired, dead, damage on tegument	8 d 4/4 detached; unpaired	4/4 detached; unpaired; dead; damage on tegument					Yes	Yes
Smp_025560	zinc finger protein 207, isoform CRA_b	22 d 4/5 detached	5/5 detached, damage on head	16 d 3/5 detached	5/5 detached, damage on head	18 d 3/5 detached	5/5 detached; unpaired; damage on head									Yes
Smp_027970	pre-mRNA-splicing factor ATP-dependent RNA helicase DHX16	21 d 2/4 detached	4/4 detached	20 d 5/6 detached	6/6 detached	15 d 2/3 detached	3/3 detached; unpaired
Smp_031920	CROP protein	12 d 4/5 detached, sick	5/5 unpaired, dead; damage on tegument	12 d 6/6 detached	7/7 detached, unpaired, 6/7 dead, 1/7 almost dead; tegument damage	14 d 6/6 detached	6/6 detached; unpaired; 5/6 male dead; damage on tegument							Yes	Yes
Smp_031950	Chain A, Programmed Cell Death Protein 10	13 d 2/5 detached	4/4 sick, short	20 d 3/5 detached	5/5 detached, 5/5 sick, short	14 d 6/7 detached	7/7 detached, unpaired; male short												Yes
Smp_032580	proteasome subunit alpha type-5 isoform 1	14 d 3/5 detached	4/4 detached, unpaired, very sick, damage on tegument and head	18 d 3/5 detached	5/5 detached, unpaired, very sick, damage on tegument and head	14 d 4/6 detached	5/5 detached, unpaired, very sick, damage on tegument and head								Yes	Yes
Smp_033050	Chain A, Human Topoisomerase I Ara-C Complex	17 d 3/5 detached	5/5 detached	17 d 2/4 detached	4/4 detached	18 d 5/6 detached	6/6 detached
Smp_034490	Chain N, Proteasome Subunit Beta Type-6	13 d 3/5 detached, transparent body	5/5 detached, unpaired, 1/5 male died, 4/5 very sick; damage on tegument and head	16 d 3/5 detached	5/5 detached, unpaired, 2/5 dead; 3/5 almost dead; damage on tegument and head	14 d 6/6 detached	6/6 detached, unpaired, 4/6 dead; 2/6 almost dead; damage on tegument and head								Yes	Yes
Smp_035580	serine/threonine-protein phosphatase PP1-beta catalytic subunit isoform 1	16 d 2/6 detached	6/6 detached, 5/6 unpaired	13 d 4/4 detached	4/4 detached, damage on tegument	14 d 7/7 detached	7/7 detached, 2/7 transparent body	13 d 3/6 detached	6/6 detached; unpaired; 3/6 male transparent body	13 d 5/7 detached	7/7 detached, unpaired; 3/7 transparent body						Yes
Smp_036390	bucentaur	14 d 2/4 detached	4/4 sick, unpaired, 2/4 tegumental damage on head; 1/4 transparent body	16 d 4/6 detached	6/6 detached, damage on tegument; 2/6 transparent body	16 d 4/6 detached	6/6 detached, damage on tegument; 2/6 transparent body								Yes	Yes	Yes
Smp_038330	dehydrodolichyl diphosphate synthase complex subunit NUS1	24 d 4/5 detached	5/5 detached	16 d 3/6 detached	6/6 detached	22 d 5/7 detached	7/7 detached
Smp_039130	NPC intracellular cholesterol transporter 1	17 d 3/4 detached	4/4 detached, unpaired	20 d 5/5 detached	5/5 sick	18 d 3/6 detached	6/6 detached
Smp_040800	glycine--tRNA ligase isoform 2	22 d 3/5 detached	5/5 detached, enlarged body	20 d 4/5 detached	5/5 detached, enlarged body	20 d 3/5 detached	5/5 detached; enlarged body											Yes
Smp_041450	asparagine--tRNA ligase, cytoplasmic	20 d 3/5 detached	5/5 detached	24 d 6/6 detached	6/6 detached, unpaired, male enlarged body	18 d 2/5 detached; 2/5 transparent body	5/5 detached; unpaired, damage on tegument
Smp_041760	chromodomain-helicase-DNA-binding protein 2 isoform 1	20 d 3/4 detached	4/4 detached, 3/4 transparent body	11 d 2/8 transparent body	8/8 detached, 5/8 transparent body	11 d 4/6 detached; 4/6 transparent body	6/6 detached; 5/6 transparent body	13 d 2/5 detached; 2/5 transparent body	5/5 detached; 2/5 transparent body								Yes
Smp_042160	fructose-bisphosphate aldolase C	22 d 3/3 detached	3/3 detached, unpaired	14 d 5/5 detached	5/5 detached, unpaired, damage on tegument	13 d 3/5 detached	5/5 detached; unpaired; damage on tegument; big bump on 3/5 male								Yes
Smp_042270	proteasome 26S ATPase subunit 3 variant	14 d 4/5 detached	5/5 detached, 1/5 dead, 4/5 very sick; damage on tegument	14 d 5/5 detached, very sick	5/5 dead, damage on tegument	11 d 4/5 detached	5/5 dead; unpaired; damage on tegument							Yes	Yes
Smp_043350	UDP-N-acetylhexosamine pyrophosphorylase isoform b	19 d 5/6 detached, 3/6 transparent body	6/6 detached, unpaired, 3/6 transparent body, male enlarged body, big bump on body	18 d 1/5 detached	5/5 detached, 3/5 transparent body	18 d 4/4 detached; 3/4 transparent body	4/4 detached; transparent body; huge bump on tegument; unpaired								Yes		Yes
Smp_046060	myosin-11 isoform SM1B	14 d 3/5 detached	5/5 almost dead, unpaired, damage on tegument	12 d 4/6 detached	6/6 almost dead, unpaired, damage on tegument	11 d 6/6 detached	6/6 almost dead; unpaired; damage on tegument								Yes
Smp_049550	endoplasmic reticulum chaperone BiP precursor	12 d 3/3 detached	5/5 almost dead, unpaired, damage on tegument	13 d 4/5 detached, 5/5 transparent body, 5/5 unpaired	5/5 almost dead, unpaired, damage on tegument	11 d 5/5 detached	5/5 almost dead, unpaired, damage on tegument								Yes
Smp_049760	TGF-beta receptor, TKL group, STKR family, type1 subfamily	19 d 3/4 detached, unpaired	3/3 detached, unpaired	18 d 3/5 detached	5/5 detached	15 d 3/5 detached	5/5 detached, unpaired
Smp_051210	importin subunit alpha-4	12 d 5/5 sick	5/5 unpaired, 4/5 dead, 1/5 almost dead with big bump; damage on tegument	8 d 4/6 detached	6/6 dead, unpaired; damage on tegument	11 d 5/5 unpaired; male swollen body	5/5 dead, unpaired, damage on tegument	11 d 5/5 dead; unpaired; male swollen body	5/5 dead; unpaired, damage on tegument;					Yes	Yes
Smp_053140	histone acetyltransferase KAT5 isoform 3	14 d 3/5 detached	5/5 detached, unpaired, 3/5 damage on head	11 d 3/5 detached	5/5 detached, unpaired, damage on head	13 d 3/6 detached	6/6 detached; damage on head									Yes
Smp_053820	SEC61A2 protein	18 d 4/5 detached	5/5 almost dead, 5/5 damage on tegument and head	12 d 3/6 detached	6/6 detached, damage on tegument and head; 3/5 transparent body	15 d 3/3 detached; 1/3 transparent body	3/3 detached; unpaired; damage on tegument and head								Yes	Yes
Smp_056500	proteasome subunit beta type-4	15 d 3/4 detached	3/3 very sick, unpaired, damage on tegument	16 d 5/5 detached	5/5 detached, 2/5 dead; 3/5 almost dead; unpaired, damage on tegument	14 d 6/6 detached	6/6 detached, 3/6 dead, 3/6 almost dead; unpaired, damage on tegument							Yes	Yes
Smp_059210	periphilin-1 isoform 8	19 d 2/5 detached	4/4 detached	13 d 1/4 detached, 1/4 transparent body	4/4 detached, 2/4 transparent body	16 d 3/6 detached	6/6 detached, 4/6 transparent body; damage on tegument	11 d 3/7 detached	7/7 detached; damage on head	15 d 3/4 detached	4/4 detached; damage on head					Yes
Smp_060420	phosphatidylinositide phosphatase SAC1	18 d 3/3 detached	3/3 sick, unpaired	18 d 4/6 detached	6/6 detached; unpaired, damage on head	22 d 6/6 detached	6/6 detached, damage on head and tegument	22 d 4/5 detached, 5/5 sick	5/5 detached, unpaired, damage on tegument	16 d 3/5 detached	5/5 detached; unpaired; damage on head and tegument	18 d 3/5 detached; 1 male transparent	5/5 detached; unpaired; damage on head and tegument		Yes	Yes
Smp_067540	vacuolar protein sorting-associated protein 28 homolog isoform X2	13 d 2/7 detached	7/7 unpaired, 6/7 dead, 1/7 almost dead; damage on tegument	16 d 1/4 detached	4/4 detached, unpaired, 3/4 dead, 1/4 almost dead; damage on tegument	18 d 6/6 detached	6/6 detached; unpaired; almost dead; damage on tegument							Yes	Yes
Smp_067890	proteasome subunit alpha type-2	17 d 5/5 sick	5/5 very sick, unpaired	16 d 4/6 detached	6/6 detached, 6/6 sick, 6/6 enlarged body	14 d 6/7 detached	7/7 detached; unpaired; sick; damage on tegument; male swollen body								Yes
Smp_068060	serine/threonine-protein kinase TAO1 isoform 1	10 d 5/5 unpaired, short	5/5 unpaired, short, almost dead; 3/5 damage on head	8 d 6/6 detached; 5/6 unpaired, short	6/6 sick, unpaired, short; 4/6 damage on head	8 d 6/6 detached; unpaired; short	6/6 detached; unpaired, very sick; short; 4/6 damage on head									Yes
Smp_068960	serine/threonine-protein kinase PRP4h	20 d 3/5 detached	5/5 detached, damage on head	17 d 5/6 detached	5/5 sick; damage on head	18 d 5/5 detached	5/5 detached; damage on head									Yes
Smp_070930	proteasome subunit alpha type-4 isoform 1	15 d 3/5 detached	5/5 unpaired; almost dead, damage on tegument	18 d 5/6 detached	6/6 almost dead, unpaired; damage on tegument	16 d 5/5 detached	5/5 detached, unpaired; almost dead; damage on tegument								Yes
Smp_072330	heat shock protein HSP 90-alpha isoform X1	16 d 5/5 sick	5/5 unpaired, sick	15 d 2/6 detached	6/6 sick, unpaired, male enlarged body	15 d 2/4 detached	3/3 detached; male enlarged body; unpaired											Yes
Smp_073410	Proteasome (prosome, macropain) subunit, beta type, 7	16 d 4/4 sick	5/5 unpaired, almost dead; damage on tegument	15 d 4/4 detached, transparent body	4/4 unpaired, detached, damage on tegument	18 d 4/6 detached	6/6 detached, almost dead; unpaired;	14 d 3/5 detached	5/5 detached, 2/5 dead, 3/5 almost dead; damage on tegument	14 d 4/5 detached	5/5 detached, unpaired; 3/5 dead; 2/5 almost dead; damage on tegument	16 d 3/5 detached	5/5 detached; unpaired; almost dead; male swollen body; damage on tegument		Yes
Smp_073450	hypothetical protein	10 d 4/5 detached	5/5 sick	11 d 6/6 detached	6/6 sick	11 d 5/5 detached	5/5 detached; unpaired
Smp_074500	proteasome subunit beta type-2	15 d 3/5 detached	6/6 almost dead, unpaired, enlarged body, damage on tegument	16 d 3/4 detached	4/4 almost dead; unpaired; enlarged body	11 d 5/8 detached	8/8 detached; unpaired; 5/8 dead; 3/8 almost dead; enlarged body; damage on tegument								Yes			Yes
Smp_075420	Hypothetical	17 d 2/5 detached	5/5 detached	18 d 4/5 detached	5/5 detached	13 d 2/6 detached	6/6 detached
Smp_076230	proteasome subunit alpha-type 8 isoform 2	16 d 2/6 detached	6/6 detached; 1/6 dead; 5/6 almost dead; enlarged body, unpaired; damage on tegument	15 d 5/6 detached, 3/6 transparent body	6/6 detached, 2/6 dead; 4/6 almost dead; unpaired, enlarged body; damage on tegument	16 d 3/5 detached	5/5 detached, unpaired, 1/5 dead, 4/5 almost dead, enlarged body, damage on tegument	16 d 4/5 detached	6/6 detached, 3/6 dead, 3/6 almost dead; unpaired; enlarged body, damage on tegument	9 d 2/4 detached	4/4 detached, unpaired, almost dead; enlarged body; Damage on tegument	16 d 5/5 detached	5/5 detached; unpaired, almost dead; enlarged body; damage on tegument		Yes			Yes
Smp_076880	splicing factor 3A subunit 2 [	20 d 2/4 detached	4/4 sick; damage on head	16 d 3/3 detached	3/3 sick, unpaired; damage on head	16 d 3/5 detached	4/4 detached; unpaired, damage on head									Yes
Smp_077980	neuroendocrine convertase 2	7 d 3/5 detached	5/5 detached; unpaired	16 d 4/5 detached	4/4 detached	8 d 5/5 detached	4/4 detached
Smp_079430	Chain A, GTP-binding nuclear protein Ran	12 d 2/4 detached	4/4 dead	14 d 5/8 detached, 7/8 enlarged body	8/8 dead; unpaired; damage on tegument	14 d 5/5 detached; unpaired	4/4 detached; 3/4 dead, 1/4 almost dead; unpaired, damage on tegument							Yes	Yes
Smp_079650	chromodomain-helicase-DNA-binding protein 4 isoform 2	14 d 3/4 detached	4/4 detached, unpaired	16 d 3/5 detached	5/5 detached, unpaired	15 d 5/5 detached	5/5 detached; unpaired
Smp_079910	transcription initiation factor IIE subunit beta isoform 2	16 d 3/5 detached	5/5 detached	19 d 4/5 detached	5/5 detached	18 d 3/4 detached	5/5 detached	19 d 4/6 detached	6/6 detached
Smp_085070	hypothetical protein	14 d 4/7 detached	6/6 detached	16 d 4/7 detached	6/6 detached; 2/6 damage on head	14 d 5/5 detached	5/5 detached; 3/5 damage on head	12 d 3/5 detached	5/5 detached; 3/5 damage on head	9 d 4/7 detached	7/7 detached; unpaired; 5/7 damage on head	13 d 5/5 detached	5/5 detached; unpaired, 4/5 damage on head			Yes
Smp_088650	ADP-ribosylation factor 4	21 d 3/5 detached, transparent body	5/5 sick, unpaired, transparent body; 3/5 damage on tegument	20 d 4/6 detached	6/6 detached, unpaired, 4/6 transparent body	23 d 4/5 detached, unpaired	5/5 detached, unpaired; 4/5 transparent body; damage on tegument								Yes		Yes
Smp_092280	Proteasome (prosome, macropain) subunit, alpha type, 3	16 d 2/4 detached	4/4 unpaired, almost dead, damage on tegument	17 d 4/4 detached	4/4 unpaired, almost dead; damage on tegument	16 d 4/6 detached	6/6 detached, 1/6 dead, 5/6 almost dead, damage on tegument	16 d 6/6 detached	5/5 detached, almost dead; unpaired, damage on tegument	14 d 4/6 detached	6/6 detached, unpaired, almost dead, enlarged body, damage on tegument	15 d 2/6 detached	6/6 detached; unpaired, 3/6 dead, 3/6 almost dead, damage on tegument		Yes
Smp_093920	hypothetical protein	17 d 4/5 detached	6/6 detached, unpaired	15 d 2/7 detached	6/6 detached	13 d 3/6 detached	6/6 detached
Smp_096310	protein kinase C iota type isoform X1	16 d 3/4 detached	5/5 detached, unpaired, 3/4 damage on head	16 d 4/5 detached	4/4 detached, unpaired, 4/4 damage on head	12 d 5/5 detached	5/5 detached, sick; 3/5 damage on head									Yes
Smp_096640	serine/threonine-protein kinase 25 isoform X4	11 d 4/4 sick, short	4/4 detached, unpaired, short	8 d 2/5 detached	5/5 sick, unpaired, short	11 d 5/5 detached, short	5/5 detached; short; unpaired												Yes
Smp_097620	vacuolar protein-sorting-associated protein 25	19 d 2/5 detached	5/5 almost dead, unpaired; damage on tegument	20 d 3/6 detached	6/6 almost dead; unpaired; damage on tegument	20 d 2/5 detached	4/4 almost dead, unpaired, damage on tegument								Yes
Smp_103710	Chain A, The Crystal Structure Of The Sld2:ubc9 Complex	N/A	4/4 detached; enlarged body	23 d 6/6 sick	6/6 detached; enlarged body	24 d 4/5 detached	5/5 detached, enlarged body	23 d 5/5 detached	5/5 detached; enlarged body									Yes
Smp_104500	phospholipid-transporting ATPase IA isoform X5	17 d 2/4 detached	4/4 detached, unpaired, damage on head	16 d 4/5 detached	5/5 detached, damage on head	12 d 4/5 detached	5/5 detached; damage on head								Yes	Yes
Smp_105700	U5 small nuclear ribonucleoprotein 200 kDa helicase	17 d 4/6 detached	6/6 detached, 2/6 dead; 4/6 almost dead; damage on head	16 d 3/5 detached	5/5 detached, 1/5 dead, 4/5 almost dead; damage on head	16 d 2/5 detached	5/5 detached; 2/5 dead, 3/5 almost dead; damage on head							Yes	Yes	Yes
Smp_106930	heat shock 70kDa protein 8 isoform 1 variant	N/A	4/4 dead; damage on tegument	14 d 5/6 detached	6/6 detached, 3/6 dead, 3/6 almost dead, damage on tegument	9 d 4/6 detached	5/5 dead; damage on tegument							Yes	Yes
Smp_120360	exosome RNA helicase MTR4	25 d 3/5 detached	5/5 detached	28 d 4/4 detached	4/4 detached	26 d 2/6 detached	6/6 detached	25 d 4/5 detached	5/5 detached
Smp_120640	cleavage and polyadenylation specific factor 6, 68kDa, isoform CRA_c	21 d 3/5 detached	5/5 detached	20 d 4/4 detached	4/4 detached	16 d 3/4 detached	4/4 detached
Smp_121430	proteasome subunit HsC10-II	17 d 2/3 detached	3/3 almost dead, unpaired, damage on tegument	18 d 6/6 detached	6/6 detached, 1/6 dead, 5/6 almost dead, damage on tegument	14 d 2/5 detached	5/5 detached; 1/5 dead; 4/5 almost dead; damage on tegument							Yes	Yes
Smp_125270	dual-specificity tyrosine-(Y)-phosphorylation regulated kinase 1A, isoform CRA_e	10 d 2/5 detached	5/5 detached	12 d 4/5 detached	5/5 detached	9 d 5/5 detached	5/5 detached
Smp_128050	exportin-2 isoform 3	15 d 4/6 detached	6/6 very sick, enlarged body	15 d 5/5 detached	5/5 unpaired, 3/5 dead, 2/5 almost dead, enlarged body, damage on tegument	15 d 2/5 detached	5/5 detached; unpaired; enlarged body	19 d 6/6 detached; enlarged body	6/6 detached; unpaired, 4/6 dead; 2/6 almost dead; damage on tegument	19 d 5/5 detached, male swollen body	5/5 unpaired, 4/5 dead; 1/5 almost dead; damage on tegument			Yes	Yes
Smp_128890	transcriptional activator SRCAP	23 d 5/6 detached	6/6 sick	16 d 3/6 detached	6/6 detached	18 d 5/5 detached	5/5 detached	15 d 4/5 detached	5/5 detached
Smp_128960	transcription initiation factor TFIID subunit 2 isoform X10	23 d 5/5 detached	5/5 sick	22 d 3/5 detached	5/5 detached	16 d 3/5 detached	5/5 detached	21d 2/5 detached	5/5 detached
Smp_129050	dynamin-1 isoform X6	16 d 3/5 detached	5/5 detached, unpaired; 2/5 transparent body	13 d 3/5 detached	5/5 detached, unpaired, transparent body	20 d 4/5 detached, 5/5 sick	5/5 detached, unpaired, 4/5 transparent body	13 d 2/5 detached	5/5 detached; unpaired; 4/5 transparent body								Yes
Smp_129560	hypothetical protein	11 d 2/6 detached	6/6 dead, unpaired, damage on tegument (before day 22 transparent body)	15 d 6/7 detached; 2/7 transparent body	7/7 dead; unpaired; 4/7 female transparent body; damage on tegument	15 d 5/6 detached; 4/6 transparent body	6/6 unpaired; 3/6 dead, 3/6 almost dead; damage on tegument; 3/6 female transparent body							Yes	Yes		Yes
Smp_130430	transcription initiation factor TFIID subunit 10	21 d 3/4 detached	4/4 sick	20 d 3/5 detached	5/5 detached	23 d 3/4 detached	4/4 detached
Smp_132980	component of oligomeric golgi complex 1, e-4	23 d 3/5 detached	5/5 sick, 2/5 transparent body	20 d 5/5 sick	6/6 sick, 3/5 female transparent body, 1/6 male transparent body	19 d 4/6 detached	6/6 detached; 5/6 transparent body										Yes
Smp_134560	Dual specificity protein kinase CLK2	13 d 2/4 detached	4/4 sick	8 d 2/7 detached	6/6 detached	11 d 2/7 detached	7/7 detached; damage on head
Smp_138030	histone-lysine N-methyltransferase 2C isoform X8	23 d 5/5 sick	5/5 sick, short	11 d 2/7 detached	7/7 sick, 5/7 male short, 5/7 unpaired	13 d 2/5 detached	5/5 detached; unpaired, short												Yes
Smp_138240	zinc finger protein 830	13 d 2/5 detached	5/5 detached, damage on head	12 d 5/6 detached	6/6 detached,2/6 dead; damage on head	14 d 5/5 detached	5/5 detached, damage on head								Yes	Yes
Smp_138590	3-hydroxy-3-methylglutaryl-Coenzyme A reductase isoform 1	10 d 5/5 detached	3/4 dead, 1/4 almost dead; damage on tegument	11 d 3/6 detached	6/6 dead, unpaired, damage on tegument	11 d 5/7 detached	6/6 dead, unpaired, damage on tegument							Yes	Yes
Smp_140020	hypothetical protein	10 d 5/7 detached	7/7 detached, 3/7 transparent body	14 d 4/6 detached	6/6 detached, 2/6 transparent body	11 d 7/7 detached	7/7 detached;	8 d 6/6 detached	6/6 detached; unpaired	11 d 3/5 detached	5/5 detached;
Smp_141330	small nuclear ribonucleoprotein polypeptide A' variant	22 d 2/6 detached	6/6 sick	22 d 3/6 detached	6/6 sick	20 d 4/6 detached	6/6 detached,	26 d 4/6 detached	6/6 detached	18 d 2/6 detached	6/6 detached; 2/6 transparent body, unpaired; female very sick; damage on female tegument; male swollen body	20 d 3/5 detached	5/5 detached
Smp_141660	voltage-dependent L-type calcium channel subunit beta-2	20 d 3/5 detached	5/5 detached	18 d 6/6 detached	6/6 detached	16 d 3/6 detached	7/7 detached	19 d 3/5 detached	5/5 detached
Smp_143150	elongation factor 2	28 d 5/5 unpaired, sick	5/5 unpaired, sick	25 d 4/5 detached	6/6 detached	22 d 1/5 detached	5/5 detached, 5/5 sick	23 d 4/4 detached, unpaired	4/4 detached
Smp_146330	1-phosphatidylinositol 4,5-bisphosphate phosphodiesterase beta-4 isoform X1	21 d 4/6 detached	6/6 sick	20 d 6/6 sick	6/6 detached	25 d 3/5 detached	5/5 detached	24 d 3/5 detached	4/5 detached
Smp_146600	rho-related GTP-binding protein RhoC precursor	16 d 3/5 detached	5/5 detached	20 d 3/6 detached	6/6 detached	16 d 4/7 detached	6/6 detached	13 d 2/6 detached	6/6 detached
Smp_147050	ATPase	25 d 3/6 detached	6/6 detached	24 d 2/7 detached	7/7 detached	23 d 3/4 detached	4/4 detached
Smp_148830	Snf2-related CBP activator protein, isoform CRA_b	16 d 4/6 detached	6/6 sick, damage on tegument	13 d 4/5 detached	6/6 almost dead, damage on tegument	11 d 4/5 detached	5/5 almost dead, unpaired, damage on tegument								Yes
Smp_149240	Chain A, Chromobox Protein Homolog 8	16 d 4/5 detached	5/5 detached	11 d 4/5 detached	5/5 sick	18 d 4/6 detached	6/6 detached
Smp_150320	tetratricopeptide repeat protein 14	9 d 3/7 detached	7/7 dead, unpaired, damage on tegument	N/A	4/4 unpaired, dead, damage on tegument	12 d 5/5 detached, 5/5 sick	5/5 dead, unpaired, damage on tegument	9 d 3/4 detached, 4/4 unpaired	4/4 dead; unpaired, damage on tegument					Yes	Yes	Yes
Smp_150560	Chain A, Lysine-specific Histone Demethylase 1	20 d 5/5 detached	5/5 detached	17 d 2/6 detached	6/6 detached	22 d 4/5 detached	5/5 detached
Smp_150660	phosphatidylinositol 4-kinase alpha isoform X6	18 d 5/5 detached	5/5 unpaired, 3/5 male dead, 1/2 female dead	17 d 3/5 detached	5/5 sick, unpaired	18 d 5/5 detached	5/5 detached; unpaired; damage on tegument
Smp_152640	SWI/SNF-related matrix-associated actin-dependent regulator of chromatin c2 isoform b variant	22 d 5/6 detached	6/6 detached	18 d 6/6 detached	6/6 detached, 1/6 dead, 5/6 almost dead, damage on tegument	14 d 4/5 detached	5/5 detached, 3/5 dead; 2/5 almost dead; damage on tegument							Yes	Yes
Smp_152730	histone-lysine N-methyltransferase 2C isoform X17	15 d 4/4 detached	4/4 sick, unpaired	13 d 2/8 detached	8/8 unpaired, detached, enlarged body, damage on tegument	11 d 4/5 detached	5/5 detached; unpaired, enlarged body; damage on tegument								Yes			Yes
Smp_156060	pre-mRNA-splicing factor ATP-dependent RNA helicase PRP16 isoform X2	13 d 3/7 detached	7/7 sick, damage on head	15 d 3/5 detached	5/5 sick, unpaired, damage on head	12 d 1/6 detached	5/5 detached, damage on head	15 d 4/5 detached	5/5 detached, sick; damage on head, tegument							Yes
Smp_157350	Chain A, Serine/threonine-protein kinase ULK2	18 d 5/5 detached	5/5 detached, unpaired, damage on tegument	11 d 2/6 detached	5/5 sick, unpaired, damage on tegument	15 d 3/6 detached	6/6 detached; almost dead; unpaired, damage on tegument								Yes
Smp_157510	ATP-dependent RNA helicase DHX8 isoform 1	N/A	4/4 detached	16 d 4/6 detached	6/6 detached, 6/6 sick, damage on head and tegument	13 d 2/7 detached	6/6 detached; unpaired, damage on tegument	15 d 3/5 detached	5/5 detached; unpaired, damage on tegument						Yes
Smp_158050	probable global transcription activator SNF2L2 isoform b	11 d 3/6 detached	6/6 detached	13 d 4/4 detached	4/4 detached; 1/4 dead; damage on tegument, 2/4 transparent body	10 d 4/7 detached	7/7 detached, 1/7 dead, damage on tegument	11 d 3/6 detached	6/6 detached; unpaired; 2/6 dead; damage on tegument	11 d 5/5 detached	5/5 detached; unpaired; 4/5 dead; damages on tegument			Yes	Yes
Smp_159120	Chain A, Sentrin-specific Protease 7	17 d 3/4 detached	4/4 detached	20 d 5/6 detached	6/6 sick	18 d 5/6 detached	6/6 detached; unpaired
Smp_163000	hypothetical protein	20 d 3/4 detached	3/3 detached	12 d 3/6 detached	6/6 detached, damage on tegument and head	13 d 6/6 detached	6/6 detached; 1/6 dead; unpaired; damage on tegument and head								Yes	Yes
Smp_164610	Chain A, CCA tRNA nucleotidyltransferase 1, mitochondrial	20 d 2/4 detached	4/4 detached	20 d 4/5 detached	5/5 detached	18 d 6/6 detached	6/6 detached
Smp_165490	Chain C, Serine/threonine-protein Phosphatase 2a Catalytic Subunit Alpha Isoform, Pp2a-alpha	15 d 4/5 detached, 3/5 transparent body	5/5 detached, 1/5 dead; 4/5 almost dead; unpaired, damage on tegument	16 d 4/6 detached	7/7 detached, 2/7 dead, 5/7 almost dead; damage on tegument	13 d 3/6 detached	6/6 dead; unpaired; damage on tegument							Yes	Yes
Smp_165580	general transcription and DNA repair factor IIH helicase subunit XPB isoform X1	26 d 3/4 detached	4/4 detached	24 d 3/6 detached	6/6 detached	25 d 7/7 detached	7/7 detached
Smp_166050	BAT2 protein. E-11	12 d 3/5 detached	5/5 sick, unpaired, damage on head and tegument	16 d 5/5 detached	5/5 detached, damage on head	13 d 2/4 detached	4/4 detached; unpaired, damage on tegument	11 d 4/5 detached	5/5 detached, unpaired, 3/5 dead; damage on tegument						Yes	Yes
Smp_175250	26S proteasome non-ATPase regulatory subunit 1 isoform 1	15 d 4/5 detached	5/5 sick, unpaired; damage on tegument	20 d 6/7 detached, 7/7 sick	7/7 detached, damage on tegument	15 d 3/5 detached	5/5 detached; unpaired, damage on tegument								Yes
Smp_175420	signal peptidase complex subunit 3	12 d 3/5 detached	5/5 detached; 3/5 transparent body	20 d 4/6 detached, 2/6 sick	6/6 detached, 3/6 transparent body	18 d 6/6 detached	6/6 detached; 4/6 transparent body										Yes
Smp_176620	cyclin-dependent kinase 11B isoform 3	10 d 5/5 detached	5/5 dead; damage on tegument	12 d 7/7 detached, 5/7 unpaired	7/7 dead, unpaired, damage on tegument	14 d 6/6 detached	6/6 detached, unpaired, 5/6 dead; damage on tegument							Yes	Yes
Smp_198850	vacuolar-sorting protein SNF8 isoform 1	27 d 3/3 sick	3/3 sick	25 d 6/6 detached	6/6 detached	24 d 2/6 detached	6/6 detached
Smp_207080	proteasome subunit alpha type-6 isoform a	16 d 5/5 sick	5/5 detached; unpaired; damage on tegument	16 d 4/6 detached	6/6 detached, 2/6 dead, 4/6 almost dead; damage on tegument	14 d 4/6 detached	5/5 detached; 3/5 dead, 2/5 almost dead; damage on tegument							Yes	Yes
Smp_210670	glucose-induced degradation protein 8 homolog	21 d 2/4 detached	4/4 sick, 1/4 transparent body	16 d 3/5 detached	5/5 detached, 2/6 transparent body	22 d 4/6 detached	6/6 detached; 1/6 transparent body	21 d 6/6 detached	6/6 detached; 2/6 transparent body								Yes
Smp_212210	Chain A, FACT complex subunit SPT16	12 d gut bloom, 3/3 detached, sick	2/2 dead, unpaired, damage on tegument	16 d 7/7 detached, 4/7 enlarged body	7/7 dead, unpaired, damage on tegument	14 d 5/6 detached	6/6 dead, damage on tegument							Yes	Yes
Smp_212220	FACT complex subunit SPT16	14 d 4/5 detached	5/5 dead; unpaired, damage on tegument	13 d 3/5 detached	5/5 dead, unpaired, damage on tegument	13 d 5/6 detached; male swollen body	6/6 dead, unpaired, damage on tegument							Yes	Yes
Smp_212880	proteasome subunit beta type-5 isoform 1	15 d 6/6 detached	6/6 detached, unpaired, 4/6 dead, 2/6 almost dead, damage on tegument	16 d 6/6 detached	6/6 detached, unpaired, 5/6 dead, 1/6 almost dead, damage on tegument	13 d 2/5 detached	5/5 detached, unpaired, 4/5 dead, 1/5 almost dead, damage on tegument							Yes	Yes
Smp_212920	Proteasome (prosome, macropain) subunit, alpha type, 1	15 d 3/5 detached	5/5 unpaired, almost dead; damage on tegument	14 d 3/5 detached	5/5 unpaired, 1/5 dead, 4/5 almost dead; damage on tegument	16 d 5/5 detached	5/5 unpaired, almost dead; damage on tegument								Yes
Smp_005670	Chain B, Ras-related Protein Rab-11a	15 d 3/5 detached	5/5 sick, unpaired, 2/5 transparent body	18 d 5/5 detached	5/5 detached, unpaired, 4/5 transparent body	18 d 2/5 detached	5/5 detached, unpaired, 3/5 transparent body										Yes
Smp_005740	aquaporin-9 isoform 1	13 d 3/5 detached	5/5 detached, unpaired, enlarged body	16 d 3/5 detached	6/6 detached, unpaired, enlarged body	14 d 6/6 detached	6/6 detached; enlarged body											Yes
Smp_014660	ras-related protein Rab-10	10 d 3/5 detached	5/5 detached, unpaired, damage on tegument	16 d 4/4 detached	4/4 detached, unpaired, damage on tegument	9 d 3/7 detached	7/7 detached, unpaired; damage on tegument								Yes
Smp_018220	hypothetical protein	14 d 3/3 detached	3/3 unpaired, 1/3 dead, 2/3 almost dead; damage on tegument	13 d 2/6 detached	6/6 sick, unpaired; 1/6 dead; 5/6 almost dead; damage on tegument	11 d 5/6 detached	6/6 detached; almost dead; damage on tegument								Yes
Smp_023250	DNA/RNA-binding protein KIN17	20 d 3/5 detached	5/5 detached, unpaired	22 d 2/6 detached	6/6 detached	25 d 3/5 detached	5/5 detached	24 d 4/6 detached	6/6 detached
Smp_045980	coiled-coil and C2 domain-containing protein 1A isoform X4	N/A	6/6 detached, 4/6 short	14 d 4/5 detached	5/5 detached,2/5 short	11 d 5/5 detached	5/5 detached; 3/5 short												Yes
Smp_049680	CIR protein	13 d 4/5 detached	5/5 detached, unpaired, damage on head and tegument	16 d 5/5 detached	5/5 detached, 1/5 dead, damage on head and tegument	14 d 4/6 detached	6/6 detached, sick; damage on head and tegument								Yes	Yes
Smp_057650	Chain A, Uncharacterized protein KIAA0174	N/A	7/7 almost dead, damage on tegument	14 d 4/5 detached, 5/5 unpaired	5/5 dead, unpaired, damage on tegument	11 d 6/6 detached;	6/6 unpaired, 2/6 dead; 4/6 almost dead; damage on tegument							Yes	Yes
Smp_063110	zinc finger MYM-type protein 3 isoform 2	N/A	7/7 detached, unpaired, damage on tegument	20 d 4/6 detached	6/6 detached, unpaired, 1/6 dead, damage on tegument	18 d 4/5 detached	5/5 detached; unpaired, 2/5 dead, 3/5 almost dead, damage on tegument								Yes
Smp_064350	V-type proton ATPase 21 kDa proteolipid subunit isoform 1	10 d 2/5 detached	5/5 detached, 2/5 transparent body	16 d 6/6 detached	6/6 detached, 4/6 transparent body	14 d 6/6 detached	6/6 detached, sick; 4/6 transparent body										Yes
Smp_067140	small GTP binding protein Rab7	16 d 4/4 unpaired, female very sick	3/3 detached, unpaired, 1/3 dead, 2/3 almost dead, damage on tegument	16 d 4/4 detached	4/4 detached, unpaired, 2/4 dead, 2/4 almost dead, damage on tegument	14 d 6/6 detached	6/6 detached; unpaired, 2/6 dead, 2/6 almost dead, damage on tegument							Yes	Yes
Smp_079950	V-type proton ATPase subunit d 1	13 d 4/5 detached	5/5 detached, unpaired, 4/5 transparent body	18 d 6/6 detached	6/6 detached, 3/6 transparent body	14 d 6/6 detached	6/6 detached, unpaired; 3/6 transparent body										Yes
Smp_080980	mitochondrial import inner membrane translocase subunit Tim23	23 d 3/5 detached	5/5 detached, unpaired	24 d 4/5 detached	5/5 detached	25 d 4/6 detached	6/6 detached; unpaired
Smp_088460	RAP74	12 d 2/4 detached	4/4 detached, 2/4 dead, 2/4 almost dead, damage on tegument	11 d 3/6 detached	6/6 detached, unpaired, 1/6 dead, 5/6 almost dead, damage on tegument	11 d 4/6 detached	6/6 detached; unpaired, almost dead; damage on tegument								Yes
Smp_095910	signal recognition particle receptor subunit alpha isoform 1	10 d 2/5 detached, transparent body	5/5 detached, unpaired, 4/5 dead, 1/5 almost dead, damage on tegument	11 d 4/5 transparent body, 1/5 detached	4/4 dead, unpaired, female transparent body, damage on tegument	15 d 3/6 detached; 3/6 transparent body	6/6 detached; unpaired, 1/6 dead, 5/6 almost dead, 3/6 transparent, damage on tegument							Yes	Yes		Yes
Smp_105070	hypothetical protein	N/A	6/6 detached	23 d 4/5 detached	5/5 detached	25 d 6/6 detached	6/6 detached; unpaired
Smp_105910	CREB-binding protein isoform a	10 d 4/5 detached, unpaired	5/5 detached, unpaired, 1/5 dead, 4/5 almost dead, damage on tegument	8 d 6/7 detached	6/6 sick, unpaired, 2/6 dead, 4/6 almost dead, damage on tegument	8 d 3/7 detached	7/7 detached; unpaired; 2/6 dead, 4/6 almost dead, damage on tegument							Yes	Yes
Smp_126720	hCG2022580, isoform CRA	19 d 3/3 very sick	3/3 dead, damage on tegument	14 d 4/6 detached, 1/6 dead	6/6 detached, unpaired, 3/6 dead, 3/6 almost dead, damage on tegument	16 d 4/6 detached	6/6 detached; unpaired, 2/6 dead, 4/6 almost dead; damage on tegument							Yes	Yes
Smp_127450	myosin-2 ? E-04	N/A	7/7 detached, unpaired	20 d 4/4 detached, 4/4 sick	4/4 detached	13 d 4/5 detached	5/5 detached
Smp_137170	plasma membrane calcium-transporting ATPase 3 isoform X6	27 d 2/5 detached	5/5 detached	24 d 5/5 sick	5/5 sick	25 d 3/6 detached	6/6 detached
Smp_199210	plasma membrane calcium-transporting ATPase 3 isoform X3	18 d 3/4 detached	4/4 detached, 1/4 dead, 3/4 very sick; damage on tegument	17 d 2/5 detached	5/5 sick, unpaired, 2/5 dead, 3/5 almost dead	18 d 5/6 detached	6/6 detached; unpaired, 4/6 dead, 2/6 almost dead; damage on tegument							Yes	Yes
Smp_211330	probable ATP-dependent RNA helicase DDX6	10 d 2/5 detached, transparent body	5/5 detached, 1/5 transparent body, damage on tegument	13 d 3/5 detached	5/5 sick, unpaired, transparent body, damage on tegument	13 d 2/5 detached; 2/5 transparent	5/5 detached; unpaired, damage on tegument								Yes		Yes
Smp_132720	A Chain A, Mrna-capping Enzyme	20 d 4/4 detached	4/4 detached, 1/4 transparent body	15 d 6/7 detached	7/7 detached, damage on head	20 d 3/5 detached	5/5 detached; 2/5 damage on head
Smp_136260	glutamine--fructose-6-phosphate aminotransferase	13 d 2/5 detached	5/5 detached, unpaired, 5/5 transparent body, damage on tegument	13 d 3/6 detached	6/6 detached; unpaired, enlarged body; damage on tegument, big bump on body	18 d 2/5 detached	5/5 detached; unpaired, enlarged body; damage on tegument, big bump on body	21 d 6/6 detached; male swollen body	6/6 detached; unpaired, enlarged body; damage on tegument, big bump on body						Yes			Yes
Smp_135160	Chain A, Dual Specificity Protein Phosphatase 10	15 d 4/7 unpaired​	7/7 detached, unpaired, all short	8 d 3/7 detached; 7/7 unpaired, short	6/6 detached, unpaired, short, 2/6 dead, 4/6 almost dead, damage on tegument	6 d 5/5 unpaired; short;	5/5 detached; unpaired, all short, 2/5 damage on tegument												Yes
Smp_162630	ubiquitin activating enzyme E1	20 d 4/5 detached	5/5 detached, unpaired, 1/5 dead,, 4/5 almost dead, 2/5 transparent body, damage on tegument	15 d 3/6 detached	6/6 detached; unpaired, 3/6 dead, 3/6 almost dead, damage on tegument	18 d 5/5 detached	5/5 detached, unpaired, 3/5 dead, 2/5 almost dead, damage on tegument							Yes	Yes
Smp_161170	Rtf1, Paf1/RNA polymerase II complex component, homolog (S. cerevisiae), isoform CRA_a	13 d 4/6 detached	6/6 detached, unpaired; damage on tegument	15 d 4/6 detached	6/6 detached; 3/6 dead, 3/6 almost dead, damage on tegument; 1/6 transparent body	13 d 5/5 detached	5/5 detached; unpaired; 2/5 transparent body, damage on tegument
Smp_178850	poly(A) polymerase gamma isoform X1	17 d 3/5 detached	6/6 detached, sick, damages on head.	11 d 4/4 detached, unpaired	4/4 unpaired, detached; damage on tegument; male very sick	11 d 3/4 detached	4/4 unpaired; male dead; damage on tegument
Smp_161730	U2 snRNP-associated SURP motif-containing protein isoform 2	17 d 4/5 detached	4/4 detached, sick, damage on tegument.	11 d 3/5 detached	5/5 detached; unpaired;	13 d 4/6 detached	6/6 detached; sick; unpaired; female transparent body
Smp_156670	DNA-directed RNA polymerase II subunit RPB1	18 d 3/4 detached	4/4 detached, sick	15 d 5/6 detached	6/6 detached; unpaired	15 d 4/6 detached	6/6 detached; unpaired; male swollen body; damage on tegument, especially on head
Smp_173840	proteasome 26S ATPase subunit 1 variant [	22 d 4/4 detached, sick, 3/4 transparent body	4/4 detached, sick, 1/4 male transparent body	11 d 6/6 detached	7/7 detached, unpaired; damage on tegument	13 d 6/6 detached	6/6 detached; unpaired; damage on tegument; very sick								Yes
Smp_034870	AP-2 complex subunit beta isoform b	14 d 4/5 detached	5/5 detached, unpaired, damage on tegument, bump on body	16 d 5/5 detached	4/4 detached, unpaired, damage on tegument	13 d 3/7 detached	7/7 detached, unpaired, damage on tegument, bump on body	15 d 6/6 detached	6/6 detached; unpaired, damage on tegument, bump on body						Yes
Smp_008230	ras-related protein Rab-18 isoform 1	18 d 3/4 detached	4/4 detached	16 d 2/5 detached	5/5 detached; damage on head	18 d 2/5 detached	5/5 detached
Smp_018030	transcription factor-like 1 variant	26 d 5/6 detached	6/6 sick	20 2/5 detached	5/5 detached	22 d 3/6 detached	6/6 detached
Smp_024190	Transformation/transcription domain-associated protein variant	14 d 4/6 detached	6/6 sick	17 d 3/5 detached	5/5 sick, 2/5 transparent body	15 d 5/6 detached	6/6 detached; 1 male transparent; 1 female transparent
Smp_028730	mannose-1-phosphate guanyltransferase beta isoform 2	22 d 3/5 detached	5/5 detached, 1/5 transparent body, enlarged body	29 d 5/5 detached, sick, transparent body, swollen	5/5 detached, sick, transparent body, enlarged body	25 d 2/5 detached	5/5 detached; unpaired, enlarged body, 2/5 transparent body	25 d 2/5 detached	5/5 detached; enlarged body, 3/5 male transparent body; 5/5 female transparent body						Yes		Yes	Yes
Smp_029390	V-type proton ATPase subunit B, brain isoform	28 d 3/3 detached	3/3 detached	28 d 6/6 detached	6/6 detached	27 d 3/5 detached	4/5 detached	18 d 2/5 detached	5/5 detached
Smp_047190	Chain A, Cyclin-G-associated kinase	12 d 3/4 detached	4/4 unpaired, damage on tegument	18 d 5/7 detached	7/7 detached	18 d 2/3 detached	3/3 detached; 2/3 transparent body	15 d 2/4 detached	4/4 detached	19 d 2/4 detached	4/4 detached
Smp_055880	charged multivesicular body protein 1a isoform 2	18 d 2/5 detached	5/5 detached	28 d 4/5 detached	5/5 detached	20 d 4/5 detached	5/5 detached; unpaired	20 d 6/6 detached	6/6 detached; unpaired, 3/6 short
Smp_064050	ruvB-like 1 isoform 1	N/A	4/4 detached	24 d 2/7 detached	7/7 detached	20 d 3/5 detached	5/5 detached	20 d 5/6 detached	6/6 detached
Smp_067800	NA	14 d 5/5 detached	5/5 very sick, unpaired	15 d 2/6 detached	6/6 detached, unpaired	18 d 4/5 detached	5/5 detached; unpaired
Smp_069960	ubiquitin isopeptidase T	20 d 3/5 detached	5/5 detached, enlarged body, damage on head	20 d 4/5 detached	5/5 detached, enlarged body, damage on head	20 d 5/5 detached	5/5 detached; unpaired; enlarge body, damage on head									Yes		Yes
Smp_074020	AP-2 complex subunit alpha-2 isoform 1	16 d 4/5 detached	5/5 sick, unpaired, damage on tegument	17 d 4/4 detached, unpaired	5/5 detached, unpaired, damage on tegument	15 d 2/4 detached	4/4 detached; unpaired; damage on tegument								Yes
Smp_077230	Golgi SNAP receptor complex member 1 isoform 3	12 d 2/5 detached	6/6 sick, unpaired, 4/6 transparent body	28 d 3/5 detached, 5/5 transparent body	5/5 detached, unpaired, 5/5 transparent body	14 d 3/6 detached	6/7 detached; 7/7 transparent body	15 d 4/6 detached	6/6 detached; unpaired, 6/6 transparent body								Yes
Smp_089180	ubiquitin carboxyl-terminal hydrolase 7 isoform 1	20 d 3/7 detached	7/7 detached	25 d 5/7 detached	7/7 detached	25 d 3/6 detached	5/5 detached	24 d 3/6 detached	6/6 detached; unpaired, 1/6 transparent body
Smp_128200	kinesin-like protein KIF23 isoform 2	12 d 4/5 detached	5/5 detached, damage on head	13 d 3/6 detached	6/6 detached, damage on head	11 d 4/6 detached	5/5 detached; 2/5 male dead; damage on head and tegument									Yes
Smp_128970	inhibitor of growth family, member 5	13 d 5/6 detached	6/6 detached, unpaired, 2/6 dead, damage on tegument	14 d 4/7 detached	7/7 detached, unpaired, almost dead	18 d 4/6 detached	6/6 detached, unpaired
Smp_142770	transportin-1 isoform 1	20 d 3/6 detached	6/6 detached, unpaired	18 d 4/6 detached	6/6 detached	16 d 4/6 detached	6/6 detached;
Smp_150160	rab geranylgeranyl transferase	20 d 4/6 detached	6/6 detached	18 d 3/5 detached	5/5 detached; damage on tegument (head)	20 d 6/7 detached	7/7 detached; unpaired; damage on tegument								Yes
Smp_166500	Chain A, Group Xv Phospholipase A2	N/A	4/4 detached, unpaired	20 d 4/6 unpaired;	6/6 detached, unpaired	22 d 4/6 detached; unpaired	6/6 detached; unpaired
Smp_172280	phosphatase 2A regulatory subunit	23 d 4/4 detached	4/4 sick	24 d 4/5 detached	5/5 detached	18 d 4/6 detached	5/6 detached	20 d 2/6 detached	6/6 detached
Smp_070110	39S ribosomal protein L45, mitochondrial isoform 1	16 d 5/5 detached,	5/5 detached, unpaired, almost dead, 2/5 transparent body, damage on tegument	4/5 detached	5/5 detached, almost dead, damage on tegument	13 d 5/6 detached	5/5 detached; unpaired, almost dead; damage on tegument								Yes
Smp_147120	VGPW2523. e-12	N/A	7/7 detached	23 d 4/6 detached	6/6 detached	22 d 4/5 detached	5/5 detached;	20 d 3/6 detached	6/6 detached; 2/6 transparent body
Smp_163260	unnamed protein product	26 d 2/5 detached	5/5 sick	22 d 3/6 detached	6/6 detached	27 d 3/5 detached	5/5 detached	19 d 2/6 detached	6/6 detached
Smp_146910	choline O-acetyltransferase isoform 1	25 d 4/5 detached	5/5 detached	15 d 4/6 detached	6/6 detached	15 d 5/7 detached	6/6 detached; unpaired	20 d 3/6 detached	6/6 detached
Smp_129330	fetal Alzheimer antigen, isoform CRA_a	20 d 2/4 detached	4/4 detached; unpaired	20 d 3/6 detached	6/6 detached; 2/6 transparent body; 2/6 damage on head	21 d 5/7 detached	7/7 detached; unpaired, 3/7 damage on head
Smp_159720	ATPase, Class VI, type 11A	22 d 2/5 detached	4/5 detached, 2/5 transparent body.	15 d 4/5 detached	4/4 detached, unpaired, 2/4 dead, 2/4 almost dead, damage on tegument	18 d 6/7 detached	7/7 detached; unpaired; damage on tegument								Yes
Smp_045950	transformer-2 protein homolog beta isoform 2	11 d 4/4 unpaired; detached	4/4 dead; unpaired	11 d 6/6 detached	6/6 detached; unpaired; all dead	11 d 6/6 detached	6/6 detached; unpaired, all dead							Yes
Smp_132690	ruvB-like 2 isoform 1	N/A	5/5 detached	18 d 2/6 detached	6/6 detached	18 d 5/6 detached	6/6 detached	16 d 2/4 detached	4/4 detached;
Smp_052640	rabenosyn-5	17 d 2/5 detached	5/6 detached, 1/6 transparent body	25 d 3/4 detached	4/4 detached	22 d 3/4 detached	4/4 detached	16 d 3/5 detached	5/5 detached; unpaired
Smp_017710	rab11 family-interacting protein 3 isoform 3	13 d 2/5 detached	5/5 detached	9 d 6/7 detached	6/6 detached	11 d 5/5 detached	5/5 detached; unpaired
Smp_178810	Chain a, 26S proteasome non-ATPase regulatory subunit 13	19 d 3/7 detached, transparent body	7/7 detached, enlarged body	22 d 4/4 detached	4/4 detached, unpaired	18 d 5/5 detached, 3/5 transparent body	5/5 detached	20 d 3/5 detached	5/5 detached; unpaired; enlarged body
Smp_053030	vacuolar protein-sorting-associated protein 36 isoform 1	25 d 3/5 detached	5/5 detached	22 d 3/5 detached	5/5 detached, 3/5 short, 3/5 damage on head	27 d 5/5 detached	5/5 detached; unpaired, short, 3/5 damage on head	22 d 2/4 detached	4/4 detached; short, damage on head							Yes			Yes
Smp_017290	Signal recognition particle receptor, B	26 d 2/5 detached	5/5 detached, all transparent body	25 d 2/5 detached	5/5 detached; 4/5 transparent body	22 d 3/5 detached	4/5 detached; 5/5 transparent body	18 d 3/6 detached	6/6 detached; 3/6 male transparent body								Yes
Smp_156900	transmembrane protein 208 isoform 2. e-12	27 d 3/5 detached, 3/5 transparent body	3/5 detached, 3/5 transparent body	15 d 2/4 detached	4/4 detached; 2/4 transparent body	20 d 4/5 detached	5/5 detached; 4/5 transparent body										Yes
Smp_034190	Chain C, Probable Atp-dependent Rna Helicase Ddx48	25 d 3/5 detached	5/5 detached, unpaired	20 2/5 detached	5/5 detached, unpaired	20 d 4/5 detached	5/5 detached	16 d 3/5 detached	5/5 detached; unpaired
Smp_071840	Chain A, 6-phosphogluconate dehydrogenase, decarboxylating	22 d 3/5 detached	5/5 detached; enlarged body, damage on head	18 d 2/5 detached	4/5 detached; enlarged body	16 d 2/5 detached	5/5 detached, enlarged body											Yes
Smp_052330	Asparagine-linked glycosylation 11, alpha-1,2-mannosyltransferase homolog	28 d 4/4 detached	4/4 detached	25 d 2/6 detached; 4/6 transparent body	5/6 detached; 4/6 transparent body	22 d 2/3 detached	2/3 detached; unpaired, 3/3 transparent body	16 5/5 unpaired; female sick	5/5 unpaired;; 3/5 transparent body								Yes
Smp_033550	Sodium/potassium-transporting ATPase subunit beta	19 d 5/5 detached, unpaired	5/5 detached, unpaired, 2/5 dead, 3/5 almost dead	16 d 4/7 detached	7/7 detached, unpaired, 5/7 dead, almost dead, damage on tegument	14 d 6/6 detached	6/6 detached, unpaired, 2/6 dead, 4/6 almost dead, damage on tegument							Yes	Yes
Smp_103950	Serine/threonine kinase	14 d 1/5 detached	5/5 detached, unpaired, damage on head	22 d 2/6 detached, 6/6 sick	6/6 detached, unpaired, damage on head	20 d 3/7 detached	7/7 detached; unpaired, damage on head									Yes
Smp_092770	Coatomer subunit gamma	15 d 4/5 detached	4/4 detached, unpaired, 2/4 dead, 2/4 almost dead, damage on tegument	14 d 4/5 detached	5/5 dead, unpaired, damage on tegument	9 d 4/6 detached, 6/6 unpaired	6/6 dead, unpaired, damage on tegument							Yes	Yes
Smp_103320	Nuclear movement protein nudc, putative	N/A	6/6 dead, unpaired, damage on tegument	20 d 4/5 detached	5/5 unpaired, 2/5 dead, 3/5 almost dead, damage on tegument	18 d 3/5 detached	5/5 dead, unpaired, damage on tegument							Yes	Yes
Smp_103160	FAA4 Long-chain-fatty-acid--CoA ligase 4	20 d 20 d 4/6 detached, female transparent body	6/6 very sick, 3/3 female and 1/6 male transparent body	17 d 2/4 detached	4/4 sick, male transparent body, 3/4 unpaired	18 d 4/5 detached	5/5 detached
