## Supplementary Table 3 for "Large-scale RNAi screening uncovers new therapeutic targets in the human parasite *Schistosoma mansoni*"

### Sheet: Details_EdU_Phenotypes
Supplementary Table 3. Details of 66 genes with phenotypes in EdU incorporation
Identifier	Annotation	EdU Labelling 1	EdU Labelling 2	EdU Labelling 3	EdU Labelling 4	EdU Labelling 5	EdU Labelling 6	Initial screen: Phenotype observed	Initial screen: Phenotype on day 30	RNAi Repeat 1: Phenotype observed	RNAi Repeat 1: Phenotype on day 30	RNAi Repeat 2: Phenotype observed	RNAi Repeat 2: Phenotype on day 30	RNAi Repeat 3: Phenotype observed	RNAi Repeat 3: Phenotype on day 30	RNAi Repeat 4: Phenotype observed	RNAi Repeat 4: Phenotype on day 30	RNAi Repeat 5: Phenotype observed	RNAi Repeat 5: Phenotype on day 30
Smp_009030	ribonucleoside-diphosphate reductase, alpha subunit, putative	3/4 gone, 1/4 reduced	6/6 gone	5/5 gone	3/3 gone			no phenotype	no phenotype	29 d 3/5 detached	3/5 detached	no phenotype	no phenotype	no phenotype	no phenotype
Smp_009600	serine/threonine kinase	3/3 gone	7/7 gone	4/4 gone	4/4 gone			no phenotype	no phenotype	29 d 3/7 detached	3/7 detached	no phenotype	no phenotype	no phenotype	no phenotype
Smp_013200	60S ribosomal protein L10, putative	1/1 gone	3/4 gone, 1/4 strongly reduced	5/5 gone	4/4 gone			no phenotype	no phenotype	29 d 3/5 detached	3/5 detached	no phenotype	no phenotype	no phenotype	no phenotype
Smp_025260	prolyl-tRNA synthetase, putative	4/4 reduced	2/5 gone, 3/5 reduced	5/5 gone	1/3 gone; 2/3 stongly reduced			no phenotype	no phenotype	no phenotype	no phenotype	no phenotype	no phenotype	no phenotype	no phenotype
Smp_030730	tubulin beta chain, putative	5/5 gone	4/5 gone, 1/5 strongly reduced	3/3 gone	2/2 gone			no phenotype	no phenotype	no phenotype	no phenotype	no phenotype	no phenotype	no phenotype	no phenotype
Smp_032260	ribosomal protein L15, putative	3/3 gone	5/5 gone	3/3 gone	4/4 gone			no phenotype	no phenotype	no phenotype	1/5 detached	no phenotype	no phenotype	no phenotype	no phenotype
Smp_033990	dynactin subunit P25, putative	4/4 gone	4/5 gone, 1/5 strongly reduced	6/6 reduced	3/3 gone			no phenotype	no phenotype	26 d 2/5 detached	3/5 detached	27 d 2/6 detached	2/6 detached	no phenotype	no phenotype
Smp_040270	Uncharaterized protein	6/6 reduced	1/6 gone, 1/6 strongly reduced, 4/6 reduced	3/3 positive in body; no labelling in testis	6/6 mostly gone in head; postive on body	7/7 reduced in body, especially in head	4/4 reduced in body, especially in head	no phenotype	no phenotype	no phenotype	2/6 detached	no phenotype	no phenotype	no phenotype	no phenotype	no phenotype	no phenotype	no phenotype	no phenotype
Smp_042560	mitochondrial import receptor subunit tom40, putative	4/4 gone	7/7 gone	5/5 gone	3/3 gone			no phenotype	no phenotype	no phenotype	2/6 detached	no phenotype	no phenotype	no phenotype	no phenotype
Smp_047200	60S ribosomal protein L3, putative	1/1 gone	4/5 gone, 1/5 reduced	5/5 gone	5/5 gone			no phenotype	no phenotype	18 d 5/5 detached	4/5 detached	no phenotype	no phenotype	no phenotype	no phenotype
Smp_048760	sumo-1-activating enzyme E1a, putative	5/5 strongly reduced	5/5 reduced	2/5 gone; 2/5 strongly reduced; 1/5 reduced	3/5 strongly reduced; 1/5 reduced;1/5 postive	5/5 reduced	5/5 reduced	no phenotype	no phenotype	no phenotype	no phenotype	no phenotype	no phenotype	no phenotype	no phenotype	no phenotype	no phenotype	no phenotype	no phenotype
Smp_050940	60S ribosomal protein L11, putative	4/4 gone	5/5 gone	6/6 gone	3/3 gone			no phenotype	no phenotype	no phenotype	no phenotype	no phenotype	no phenotype	no phenotype	no phenotype
Smp_051260	60S ribosomal protein L8, putative	3/3 gone	6/6 gone	6/6 gone	5/5 gone			no phenotype	no phenotype	22 d 3/6 detached	4/6 detached	no phenotype	no phenotype	no phenotype	no phenotype
Smp_053610	seryl-tRNA synthetase	5/5 gone	3/5 gone, 2/5 strongly reduced	3/3 gone	4/4 gone			no phenotype	no phenotype	18 d 2/5 detached	2/5 detached	no phenotype	no phenotype	no phenotype	no phenotype
Smp_055890	ribonucleoside-diphosphate reductase small chain, putative	4/4 gone	6/6 gone	5/5 gone	2/2 gone			no phenotype	no phenotype	29 d 4/6 detached	4/6 detached	no phenotype	no phenotype	no phenotype	no phenotype
Smp_059150	hypothetical protein	1/3 gone, 2/3 strongly reduced	1/5 gone, 1/5 strongly reduced, 3/5 reduced	4/4 reduced	4/6 gone; 2/6 reduced			no phenotype	no phenotype	20 d 6/6 sick	6/6 sick	no phenotype	no phenotype	no phenotype	no phenotype
Smp_065420	Uncharaterized protein	4/4 strongly reduced	1/7 gone, 3/7 strongly reduced, 3/7 reduced	5/5 gone	3/3 strongly reduced			no phenotype	no phenotype	no phenotype	no phenotype	no phenotype	no phenotype	no phenotype	no phenotype
Smp_065840	DNA topoisomerase II, putative	3/3 strongly reduced	5/5 strongly reduced	6/6 gone	3/ 4 gone; 1/4 mosltly gone			no phenotype	no phenotype	no phenotype	no phenotype	no phenotype	no phenotype	no phenotype	no phenotype
Smp_068950	retinoblastoma-binding protein 4 (rbbp4), putative	3/3 gone	3/5 gone, 1/5 strongly reduced, 1/5 reduced	3/6 gone; 3/6 strongly reduced	3/3 stongly reduced			no phenotype	no phenotype	no phenotype	no phenotype	no phenotype	no phenotype	no phenotype	no phenotype
Smp_090230	60S ribosomal protein L13a, putative	6/6 gone	4/5 gone, 1/5 strongly reduced	6/6 gone	3/3 gone			no phenotype	no phenotype	no phenotype	no phenotype	no phenotype	no phenotype	no phenotype	no phenotype
Smp_099170	DNA-directed rna polymerase II subunit, putative	2/3 gone, 1/3 strongly reduced	5/5 gone	1/4 gone, 1/4 strongly reduced, 1/4 reduced, 1/4 normal	4/4 gone			no phenotype	no phenotype	no phenotype	no phenotype	no phenotype	no phenotype	no phenotype	no phenotype
Smp_129340	hypothetical protein	4/4 gone	3/5 gone, 1/5 strongly reduced, 1/5 reduced	4/5 gone; 1/5 reduced	4/4 gone			no phenotype	no phenotype	no phenotype	2/4 detached	25 d 4/6 detached	4/6 detached	no phenotype	no phenotype
Smp_141580	protein kinase	4/4 gone	4/4 gone	3/3 gone	5/5 gone			no phenotype	no phenotype	no phenotype	no phenotype	29 d 2/3 detached	2/3 detached	25 d 2/5 detached	3/6 detached
Smp_146140	eupitrilysin (M16 family)	4/4 strongly reduced	6/6 strongly reduced	5/6 gone; 1/6 reduced	4/4 gone	3/4 gone, 1/4 redued	5/7 gone; 2/7 reduced	no phenotype	no phenotype	no phenotype	no phenotype	no phenotype	no phenotype	no phenotype	no phenotype	no phenotype	no phenotype	no phenotype	no phenotype
Smp_154320	DEAD box ATP-dependent RNA helicase, putative	4/4 reduced	1/2 strongly reduced, 1/2 reduced	4/4 gone	1/3 strongly reduced; 2/3 reduced			no phenotype	no phenotype	no phenotype	no phenotype	no phenotype	no phenotype	no phenotype	no phenotype
Smp_165550	Afg3-like protein 2 (M41 family)	3/3 strongly reduced	4/4 gone	5/5 gone	3/3 gone			no phenotype	no phenotype	no phenotype	no phenotype	no phenotype	no phenotype	no phenotype	no phenotype
Smp_167940	kinase	4/4 strongly reduced with staining remaining in tail	1/5 gone, 4/5 reduced	4/4 gone	3/3 gone			no phenotype	no phenotype	no phenotype	no phenotype	no phenotype	no phenotype	no phenotype	no phenotype
Smp_171570	60S ribosomal protein L19, putative	6/6 gone	5/5 gone	4/4 gone	2/2 gone			no phenotype	no phenotype	26 d 2/5 detached	3/5 detached	no phenotype	no phenotype	no phenotype	no phenotype
Smp_174370	DNA-directed rna polymerase III 25 kD polypeptide, putative	3/4 gone, 1/4 reduced	6/6 reduced	4/4 gone	2/2 gone			no phenotype	no phenotype	no phenotype	no phenotype	no phenotype	no phenotype	no phenotype	no phenotype
Smp_180360	Uncharaterized protein	2/4 gone, 2/4 strongly reduced	5/5 reduced	3/3 gone	1/2 gone; 1/2 reduced			25 d 3/4 detached	3/4 detached	29 d 3/5 detached	3/5 detached	no phenotype	no phenotype	no phenotype	no phenotype
Smp_186640	hypothetical protein	4/5 strongly reduced, 1/5 reduced	7/7 strongly reduced	5/5 almost gone	4/4 reduced	6/6 reduced; 4/6 no signal in testis		no phenotype	no phenotype	no phenotype	no phenotype	no phenotype	no phenotype	no phenotype	no phenotype	no phenotype	no phenotype
Smp_212230	hypothetical protein	2/2 strongly reduced	2/6 gone, 3/6 strongly reduced, 1/6 reduced	6/6 gone	3/3 gone, very weak lableling in testis			no phenotype	no phenotype	22 d 4/6 detached	3/6 detached	no phenotype	no phenotype	no phenotype	no phenotype
Smp_045060	Uncharaterized protein	6/6 gone	5/5 gone	5/5 gone	2/3 gone; 1/3 strongly reduced			no phenotype	no phenotype	29 d 3/5 detached	3/5 detached	no phenotype	no phenotype	no phenotype	no phenotype
Smp_138930	glutamyl-tRNA synthetase, cytoplasmic (glutamate- -tRNA ligase) (glurs), putative	5/5 gone	4/6 gone, 2/6 strongly reduced	5/5 gone	4/4 gone			no phenotype	no phenotype	20 d 2/6 detached	3/6 detached	no phenotype	no phenotype	no phenotype	no phenotype
Smp_094810	peptidyl-prolyl cis-trans isomerase (PPIase) E	4/4 strongly reduced	6/6 gone	4/4 gone	4/4 gone			no phenotype	no phenotype	no phenotype	no phenotype	25 d 2/6 detached	2/6 detached	no phenotype	no phenotype
Smp_003410	60S ribosomal protein L23a, putative	2/3 gone, 1/3 strongly reduced	8/8 males gone	5/5 gone	4/4 gone			no phenotype	no phenotype	no phenotype	1/7 detached	no phenotype	no phenotype	no phenotype	no phenotype
Smp_003630	Putative splicing factor 3a	5/5 gone	4/5 gone, 1/5 reduced	5/5 gone	3/3 gone			no phenotype	no phenotype	18 d 1/5 detached	2/5 detached	no phenotype	no phenotype	no phenotype	no phenotype
Smp_004640	DNA-directed RNA polymerase I, putative	4/5 reduced, no staining in testes	4/5 gone, 1/5 normal	5/5 gone	2/2 gone			no phenotype	no phenotype	no phenotype	2/5 detached	no phenotype	no phenotype	no phenotype	no phenotype
Smp_006990	translation initiation factor IF-2, putative	1/1 strongly reduced	7/7 gone	4/4 gone	3/3 gone			no phenotype	no phenotype	no phenotype	no phenotype	no phenotype	no phenotype	no phenotype	no phenotype
Smp_038240	alanyl-tRNA synthetase, putative	4/5 gone, 1/5 strongly reduced	2/6 strongly reduced, 1/6 reduced, 3/6 normal	6/6 gone	2/2 gone			no phenotype	no phenotype	no phenotype	no phenotype	no phenotype	no phenotype	no phenotype	no phenotype
Smp_169060	hypothetical protein	6/6 gone	5/5 gone	4/4 gone	4/4 gone			no phenotype	no phenotype	22 d 3/5 detached	5/5 detached	27 d 3/5 detached	3/5 detached	29 d 4/5 detached	4/5 detached
Smp_058620	serine/threonine kinase	2/4 gone, 2/4 strongly reduced	5/5 strongly reduced	4/6 gone; 2/6 reduced	4/4 gone			no phenotype	no phenotype	20 d 3/6 detached	4/6 detached	25 d 2/5 detached	5/6 detached	29 d 3/5 detached	3/5 detached
Smp_211270	subfamily S1B unassigned peptidase (S01 family)	7/7 reduced	1/4 strongly reduced, 3/4 reduced	4/4 reduced	3/5 strongly reduced; 2/5 reduced; 5/5 no signal in testis			no phenotype	3/6 detached	24 d 1/5 detached	1/5 detached	25 d 4/4 detached	4/4 detached	27 d 4/5 detached,	4/5 detached
Smp_080110	Putative pre-mRNA splicing factor	6/7 gone, 1/7 strongly reduced	1/5 gone, 3/5 strongly reduced, 1/5 reduced	4/4 gone	5/5 gone			N/A	7/7 detached	25 d 4/5 detached	4/5 detached	25 d 2/4 detached	2/4 detached	27 d 4/6 detached	5/6 detached
Smp_043030	hexokinase	1/5 gone, 4/5 strongly reduced	N/A	5/5 gone	5/5 gone			no phenotype	no phenotype	no phenotype	2/5 detached	22 d 3/6 detached	5/6 detached	25 d 3/6 detached	5/6 detached
Smp_122910	ataxia telangiectasia mutated (atm)-related	3/3 strongly reduced	4/4 reduced, no staining in testes	4/4 reduced, 4/4 no signal in testies	4/4 gone	5/5 reduced; no testis	5/5 reduced, no testis	no phenotype	no phenotype	29 d 3/4 detached	3/4 detached	no phenotype	no phenotype	29 d 4/6 detached	4/6 detached	no phenotype	no phenotype	no phenotype	no phenotype
Smp_101230	phenylalanyl-tRNA synthetase alpha chain, putative	3/5 gone, 2/5 strongly reduced	3/6 reduced, 3/6 normal	4/4 gone	6/6 gone			no phenotype	no phenotype	26 d 5/6 detached	6/6 detached	no phenotype	no phenotype	29 d 4/6 detached	4/6 detached
Smp_124120	DNA polymerase epsilon subunit b, putative	3/5 strongly reduced, 2/5 reduced	N/A	5/5 gone	4/4 gone			no phenotype	no phenotype	no phenotype	no phenotype	29 d 4/6 detached	4/6 detached	no phenotype	no phenotype
Smp_129210	tyrosyl-tRNA synthetase, putative	2/2 reduced, no signal in testis.	6/6 gone	5/5 gone	2/4 gone; 2/4 reduced			no phenotype	no phenotype	no phenotype	no phenotype	29 d 3/6 detached	3/6 detached	no phenotype	no phenotype
Smp_137330	Serine dehydratase, putative	5/5 strongly reduced signal, no signal in testis.	4/6 gone, 2/6 strongly reduced	3/5 gone; 2/5 strongly reduced	3/4 gone; 1/4 reuduced; no signal in Testis			no phenotype	no phenotype	no phenotype	no phenotype	no phenotype	no phenotype	no phenotype	no phenotype
Smp_096450	116 kD U5 small nuclear ribonucleoprotein component, putative	4/5 gone, 1/5 strongly reduced	4/6 gone, 1/6 strongly reduced, 1/6 reduced	6/6 gone	4/4 gone			28 d 3/4 detached	3/4 detached	no phenotype	2/6 detached	25 d 3/5 detached	5/6 detached	29 d 4/5 detached	5/5 detached
Smp_124820	chromosome region maintenance protein 1/exportin, putative	5/6 gone, 1/6 strongly reduced	4/4 strongly reduced	4/6 gone; 2/6 almost gone	6/6 gone			27 d 4/7 detached	6/7 detached	24 d 3/4 detached	3/4 detached	no phenotype	no phenotype	27 d 4/6 detached	5/6 detached
Smp_127780	hypothetical protein	2/4 gone, 2/4 strongly reduced	5/5 gone	4/5 gone; 1/5 almost gone	5/5 gone			29 d 4/5 detached	4/5 detached	29 d 2/5 detached	2/5 detached	27 d 4/5 detached	4/5 detached	22 d 4/6 detached	6/6 detached
Smp_157410	hypothetical protein	4/4 gone	4/4 gone	5/5 gone	3/3 gone			25 d 2/4 detached	3/4 detached	22 d 4/5 detached	4/5 detached	20 d 3/6 detached	5/6 detached	22 d 2/3 detached	3/3 detached
Smp_033680	hypothetical protein	4/4 gone	N/A	5/5 almost gone	2/2 almost gone			no phenotype	no phenotype	24 d 3/4 detached	2/3 detache	25 d 3/5 detached	3/5 detached	no phenotype	no phenotype
Smp_042780	hypothetical protein	5/5 gone	N/A	5/5 gone	2/2 gone			no phenotype	no phenotype	no phenotype	no phenotype	27 d 3/5 detached	3/5 detached	no phenotype	no phenotype
Smp_064500	hypothetical protein	4/4 gone	4/5 gone,1/5 normal	3/3 gone	4/6 male gone; 3/3 female positive	2/4 gone; 2/4 reduced	4/5 gone; 1/5 reduced	no phenotype	no phenotype		1/5 detached	29 d 2/6 detached	2/6 detached	no phenotype	no phenotype	no phenotype	no phenotype	no phenotype	no phenotype
Smp_135360	serine/threonine kinase	3/4 gone, 1/4 strongly reduced	3/3 strongly reduced	4/6 gone, 1//6 strongly reduced, 1/6 reduced	1/1 gone	6/7 gone; 1/7 strongly reduced; female 4/5 gone but overy positve; 1/5 somatic cells gone		no phenotype	no phenotype	no phenotype	no phenotype	30 d 3/6 detached	3/6 detached	no phenotype	no phenotype	no phenotype	no phenotype
Smp_175590	tyrosine kinase	4/4 gone	2/5 gone, 3/5 strongly reduced	4/4 somatic stem cell gone?	3/3 somatic cells gone	5/5 body gone; still signal in testis and head	5/5 body gone; still signal in testis and head	no phenotype	no phenotype	20 d 1/6 detached	3/6 detached	no phenotype	no phenotype	no phenotype	no phenotype	no phenotype	no phenotype	no phenotype	no phenotype
Smp_091480	hypothetical protein	4/4 gone	5/5 gone	4/4 gone	5/5 gone			no phenotype	no phenotype	24 d 3/5 unpaired	1/5 detached	no phenotype	no phenotype	22 d 2/6 detached	2/6 detached;
Smp_097660	DEAD box ATP-dependent RNA helicase, putative	4/4 gone	3/3 gone	4/5 gone, 1/5 strongly reduced	3/3 gone	5/5 gone		no phenotype	no phenotype	26 d 1/5 detached	4/5 detached	27 d 5/5 detached	5/5 detached	27 d 3/3 detacched	3/3 detached	no phenotype	no phenotype	no phenotype	no phenotype
Smp_017010	hypothetical protein	3/3 gone	7/7 gone	3/3 gone				30 d 4/4 detached	4/4 detached	28 d 7/7 detached	7/7 detached	29 d 2/4 detached	2/4 detached	28 d 3/5 detached	3/5 detached
Smp_050740	hypothetical protein	3/3 strongly reduced	2/5 gone; 3/5 almost gone	5/5 reduced	3/3 male reduced; 3/3 weak in testis; female 4/4 reduced in somatic cells	5/5 redjuced; no testis	5/5 reduced; no testis	26 d 3/4 detached	4/4 detached	no phenotype	no phenotype	no phenotype	no phenotype	no phenotype	no phenotype	no phenotype	no phenotype	28 d 3/5 detached	3/5 detached
Smp_124230	DNA repair protein RAD51, putative	6/6 reduced	2/5 strongly reduced, 3/5 reduced	5/5 no signal in testeis.	3/3 reduced	5/5 reduced in testis	6/6 no testis	no phenotype	no phenotype	no phenotype	no phenotype	25 d 3/7 detached	5/7 detached	no phenotype	no phenotype	no phenotype	no phenotype	no phenotype	no phenotype
Smp_022850	hypothetical protein	4/4 reduced	4/4 reduced	1/2 gone; 1/2 reduced (strongl labelling in testis and sucker)	4/6 male strongly reduced in somatic cells	4/4 reduced	5/5 reduced	no phenotype	no phenotype	29 d 2/6 detached	2/6 detached	no phenotype	no phenotype	no phenotype	no phenotype	no phenotype	no phenotype	no phenotype	no phenotype
Smp_005080	nucleolar protein nol1/nop2, putative	4/4 strongly reduced	6/6 strongly reduced	4/4 reduced; weak signal in testis	3/3 redued, weak signal in testis	6/6 reduced, no testis	5/5 reduced; no testis	no phenotype	no phenotype	no phenotype	no phenotype	no phenotype	no phenotype	no phenotype	no phenotype	26 d 6/6 detached	6/6 detached	26 d 4/5 detached	4/5 detached
