## Supplementary Table 4 for "Large-scale RNAi screening uncovers new therapeutic targets in the human parasite *Schistosoma mansoni*"

### Sheet: Sheet1
Supplementary Table 4. Similarity of schistosome genes with phenotypes with gene products from other organisms by BLAST.
Gene	Protein	Phenotypic Class	Human Protein	Human % ID	Human e-val	D. melanogaster Protein	D. melanogaster % ID	D. melanogaster e-val	C. elegans Protein	C. elegans % ID	C. elegans e-val	S. mediterranea Protein	S. mediterranea % ID	S. mediterranea e-val	Top non-S. mansoni BLAST Hit NR database	Percent ID	BLAST e-val
Smp_180360	Smp_180360.1	EdU	sp|Q86VP6|CAND1_HUMAN	30.86	0.53	tr|Q9VKH9|Q9VKH9_DROME	21.37	1.7	tr|Q965Q6|Q965Q6_CAEEL	26.25	2.3	#N/A	#N/A	#N/A	XP_012801221.1_Schistosoma haematobium	95.77	7e-129
Smp_065420	Smp_065420.1	EdU	sp|P55265|DSRAD_HUMAN	30.61	4.9	tr|A1Z7P1|A1Z7P1_DROME	27.06	3.3	tr|O16728|O16728_CAEEL	28.99	0.028	dd_Smed_v6_10828_0_2	25.49	8.7	VDO71219.1_Schistosoma curassoni	89.19	0
Smp_047190	Smp_047190.1	Attachment	sp|O14976|GAK_HUMAN	40.44	0	tr|Q9VMY8|Q9VMY8_DROME	40.82	2e-72	tr|Q20483|Q20483_CAEEL	34.11	7e-45	dd_Smed_v6_8561_0_1	41.1	0	ND	ND	ND
Smp_161730	Smp_161730.1	Attachment	sp|O15042|SR140_HUMAN	42.39	5e-174	tr|Q9W2N6|Q9W2N6_DROME	37.23	8e-160	tr|Q95YF1|Q95YF1_CAEEL	31.11	6e-89	dd_Smed_v6_3029_0_2	43.99	0	ND	ND	ND
Smp_146910	Smp_146910.1	Attachment	sp|P28329|CLAT_HUMAN	40.48	7e-149	sp|P07668|CLAT_DROME	38.13	6e-127	sp|P32756|CLAT_CAEEL	31.58	1e-94	dd_Smed_v6_6208_0_1	58.48	0	ND	ND	ND
Smp_091480	Smp_091480.1	EdU	sp|O75037|KI21B_HUMAN	28.77	0.24	tr|Q9VAR0|Q9VAR0_DROME	35.19	0.52	tr|O46009|O46009_CAEEL	27.14	2.7	dd_Smed_v6_5426_1_1	37.5	2.5	VDO81922.1_Schistosoma curassoni	94.83	8e-162
Smp_128050	Smp_128050.1	Attachment	sp|P55060|XPO2_HUMAN	40	0	sp|Q9XZU1|XPO2_DROME	37.94	0	tr|Q965V4|Q965V4_CAEEL	27.21	1e-120	dd_Smed_v6_5355_0_1	36.35	0	ND	ND	ND
Smp_089180	Smp_089180.1	Attachment	sp|Q93009|UBP7_HUMAN	48.33	0	sp|Q9VYQ8|UBP7_DROME	43.07	0	sp|Q7JKC3|UBP7_CAEEL	37.77	8e-133	dd_Smed_v6_7459_0_1	50.13	0	ND	ND	ND
Smp_128960	Smp_128960.1	Attachment	sp|Q6P1X5|TAF2_HUMAN	40.09	0	sp|Q24325|TAF2_DROME	38.88	0	sp|Q9TYN3|TAF2_CAEEL	32.66	8e-139	dd_Smed_v6_7405_0_1	36.4	0	ND	ND	ND
Smp_080110	Smp_080110.1	EdU	sp|Q8WUD4|CCD12_HUMAN	45.68	8e-33	tr|Q9VAC7|Q9VAC7_DROME	48.51	3e-34	tr|Q95XJ1|Q95XJ1_CAEEL	36.42	3e-16	dd_Smed_v6_11983_0_1	38.55	7e-05	ND	ND	ND
Smp_095910	Smp_095910.1	Attachment	sp|P08240|SRPRA_HUMAN	44.98	0	sp|Q9U5L1|SRPRA_DROME	46.82	2e-180	tr|G4RYA5|G4RYA5_CAEEL	41.36	2e-151	dd_Smed_v6_1375_0_1	48.02	0	ND	ND	ND
Smp_127780	Smp_214080.1	EdU	sp|Q9UPR6|ZFR2_HUMAN	20.87	2e-06	tr|Q86BI3|Q86BI3_DROME	22.22	1e-05	tr|E9RKC7|E9RKC7_CAEEL	21.81	0.0002	dd_Smed_v6_3762_0_1	21.52	3e-06	ND	ND	ND
Smp_141660	Smp_141660.1	Attachment	sp|Q08289|CACB2_HUMAN	64.19	3e-160	tr|M9PD84|M9PD84_DROME	65.25	7e-157	tr|O01661|O01661_CAEEL	65.25	1e-152	dd_Smed_v6_9267_0_1	72.22	0	ND	ND	ND
Smp_040270	Smp_040270.1	EdU	sp|Q96GA3|LTV1_HUMAN	54.55	0.0004	sp|Q7KN79|LTV1_DROME	40.74	0.009	sp|O02327|LTV1_CAEEL	42.55	0.009	dd_Smed_v6_2863_0_1	34.81	2e-07	ND	ND	ND
Smp_175250	Smp_175250.1	Attachment	sp|Q99460|PSMD1_HUMAN	61.15	0	sp|Q9V3P6|PSMD1_DROME	53.9	0	sp|Q18115|PSMD1_CAEEL	38.95	2e-153	dd_Smed_v6_1149_0_1	64.41	0	ND	ND	ND
Smp_146330	Smp_146330.1	Attachment	sp|Q15147|PLCB4_HUMAN	52.79	0	sp|P13217|PIPA_DROME	57.92	1e-161	sp|G5EBH0|PLCB_CAEEL	55.95	4e-168	dd_Smed_v6_3221_0_1	61.86	0	ND	ND	ND
Smp_103160	Smp_103160.1	Attachment	sp|O60488|ACSL4_HUMAN	41.41	0	tr|A0A0B4KFE4|A0A0B4KFE4_DROME	39.8	4e-161	tr|Q20121|Q20121_CAEEL	38.77	3e-173	dd_Smed_v6_2153_0_1	46.12	0	ND	ND	ND
Smp_001040	Smp_001040.1	Attachment	sp|P33176|KINH_HUMAN	48.65	0	sp|P17210|KINH_DROME	50.43	0	sp|P34540|KINH_CAEEL	52.7	3e-178	dd_Smed_v6_3004_0_1	59.88	0	ND	ND	ND
Smp_012470	Smp_012470.1	Attachment	sp|P35998|PRS7_HUMAN	88.45	0	tr|Q7KMQ0|Q7KMQ0_DROME	87.99	0	sp|Q18787|PRS7_CAEEL	82.3	0	dd_Smed_v6_2686_0_1	91.22	0	ND	ND	ND
Smp_042270	Smp_042270.1	Attachment	sp|P17980|PRS6A_HUMAN	80.11	0	tr|Q9V3V6|Q9V3V6_DROME	79.45	0	sp|O76371|PRS6A_CAEEL	79.1	0	dd_Smed_v6_1855_0_1	88.01	0	ND	ND	ND
Smp_173840	Smp_173840.1	Attachment	sp|P62191|PRS4_HUMAN	86.3	0	sp|P48601|PRS4_DROME	86.79	0	sp|O16368|PRS4_CAEEL	80.14	0	dd_Smed_v6_1222_0_1	90.8	0	ND	ND	ND
Smp_150660	Smp_150660.1	Attachment	sp|P42356|PI4KA_HUMAN	42.27	0	tr|M9PDM4|M9PDM4_DROME	42.05	0	tr|Q9XW63|Q9XW63_CAEEL	39.39	0	dd_Smed_v6_7201_0_2	48.03	0	ND	ND	ND
Smp_042780	Smp_042780.1	EdU	sp|Q9H944|MED20_HUMAN	34.21	6e-22	sp|P91641|MED20_DROME	29.3	1e-14	tr|Q9TZD6|Q9TZD6_CAEEL	32.2	0.076	dd_Smed_v6_9879_0_1	24.48	1e-15	ND	ND	ND
Smp_005210	Smp_005210.1	Attachment	sp|Q92769|HDAC2_HUMAN	68.29	0	sp|Q94517|HDAC1_DROME	69.57	0	sp|O17695|HDA1_CAEEL	67.37	0	dd_Smed_v6_695_0_1	80.27	0	ND	ND	ND
Smp_167940	Smp_167940.1	EdU	sp|P0C1S8|WEE2_HUMAN	27.9	7e-15	sp|P54350|WEE1_DROME	26.05	2e-17	sp|O18209|PMY13_CAEEL	22.45	3e-09	dd_Smed_v6_17244_0_1	28.8	7e-19	ND	ND	ND
Smp_007260	Smp_007260.1	Attachment	sp|P16615|AT2A2_HUMAN	65.68	0	sp|P22700|ATC1_DROME	66.18	0	tr|G5EEK8|G5EEK8_CAEEL	66.37	0	dd_Smed_v6_1006_0_1	68.05	0	ND	ND	ND
Smp_104500	Smp_104500.1	Attachment	sp|Q9Y2Q0|AT8A1_HUMAN	49.86	0	tr|B7YZF8|B7YZF8_DROME	51.92	0	sp|Q9U280|TAT1_CAEEL	45.17	0	dd_Smed_v6_1372_1_6	57.87	0	ND	ND	ND
Smp_147050	Smp_147050.1	Attachment	sp|P38606|VATA_HUMAN	77.96	0	sp|Q27331|VATA2_DROME	78.77	0	sp|Q9XW92|VATA_CAEEL	75.9	0	dd_Smed_v6_959_0_1	78.24	0	ND	ND	ND
Smp_022850	Smp_022850.1	EdU	sp|Q92665|RT31_HUMAN	50.55	1e-23	tr|Q9VUX1|Q9VUX1_DROME	50.5	3e-28	sp|Q09261|RT31_CAEEL	41.67	1e-24	dd_Smed_v6_4026_0_1	36.97	2e-20	ND	ND	ND
Smp_137170	Smp_137170.1	Attachment	sp|Q16720|AT2B3_HUMAN	60.67	0	tr|Q59DP9|Q59DP9_DROME	57.3	0	tr|Q95XP5|Q95XP5_CAEEL	57.68	0	dd_Smed_v6_1721_0_1	65.89	0	ND	ND	ND
Smp_199210	Smp_199210.1	Attachment	sp|Q16720|AT2B3_HUMAN	58.26	0	tr|Q59DP9|Q59DP9_DROME	58.87	0	tr|Q9TYP9|Q9TYP9_CAEEL	56.34	0	dd_Smed_v6_1721_0_1	69.47	0	ND	ND	ND
Smp_029390	Smp_029390.1	Attachment	sp|P21281|VATB2_HUMAN	85.02	0	sp|P31409|VATB_DROME	88.07	0	sp|Q19626|VATB_CAEEL	85.32	0	dd_Smed_v6_684_0_3	88.07	0	ND	ND	ND
Smp_018240	Smp_018240.1	Attachment	sp|P55072|TERA_HUMAN	84.63	0	sp|Q7KN62|TERA_DROME	79.89	0	sp|P54811|TERA1_CAEEL	79.43	0	dd_Smed_v6_482_0_1	86.19	0	ND	ND	ND
Smp_033680	Smp_033680.1	EdU	sp|Q9P013|CWC15_HUMAN	71.29	3e-35	sp|Q9V3B6|CWC15_DROME	56.88	7e-31	sp|O45766|CWC15_CAEEL	61.54	3e-29	dd_Smed_v6_2881_0_1	69.12	3e-26	ND	ND	ND
Smp_212230	Smp_212230.1	EdU	sp|Q9H9Q2|CSN7B_HUMAN	34.95	8e-30	sp|Q9V4S8|CSN7_DROME	31.13	3e-24	sp|Q94261|EIF3M_CAEEL	28.32	0.0002	dd_Smed_v6_6655_0_1	32.96	2e-27	ND	ND	ND
Smp_035580	Smp_035580.1	Attachment	sp|P62140|PP1B_HUMAN	86.36	0	sp|P48462|PP1B_DROME	82.79	0	sp|Q27497|GLC7A_CAEEL	85.06	0	dd_Smed_v6_751_0_1	85.1	0	ND	ND	ND
Smp_051210	Smp_051210.1	Attachment	sp|O00505|IMA4_HUMAN	65.03	0	tr|Q9V455|Q9V455_DROME	63.02	0	sp|Q19969|IMA3_CAEEL	58.28	0	dd_Smed_v6_590_0_1	66.53	0	ND	ND	ND
Smp_053820	Smp_053820.1	Attachment	sp|Q9H9S3|S61A2_HUMAN	78.72	0	tr|Q8STG9|Q8STG9_DROME	80.64	0	tr|O18239|O18239_CAEEL	79.91	0	dd_Smed_v6_282_0_1	83.93	0	ND	ND	ND
Smp_034870	Smp_034870.1	Attachment	sp|P63010|AP2B1_HUMAN	68.48	0	tr|Q24253|Q24253_DROME	69.85	0	tr|Q9N4F3|Q9N4F3_CAEEL	65.62	0	dd_Smed_v6_893_0_1	73.47	0	ND	ND	ND
Smp_074020	Smp_074020.1	Attachment	sp|O94973|AP2A2_HUMAN	61.36	0	sp|P91926|AP2A_DROME	62.89	0	tr|Q22601|Q22601_CAEEL	59.98	0	dd_Smed_v6_1423_0_1	66.94	0	ND	ND	ND
Smp_142770	Smp_142770.1	Attachment	sp|Q92973|TNPO1_HUMAN	62.31	0	tr|Q9VRV8|Q9VRV8_DROME	58.07	0	tr|A0A131MBF9|A0A131MBF9_CAEEL	47.37	0	dd_Smed_v6_4883_1_1	64.43	0	ND	ND	ND
Smp_050740	Smp_050740.1	EdU	sp|Q9Y5Q8|TF3C5_HUMAN	27.25	2e-47	tr|Q9VIZ2|Q9VIZ2_DROME	31.01	9e-33	tr|Q22093|Q22093_CAEEL	30.36	1e-31	dd_Smed_v6_2071_0_1	26.92	2e-34	ND	ND	ND
Smp_092770	Smp_092770.1	Attachment	sp|Q9UBF2|COPG2_HUMAN	52.97	0	sp|Q8I0G5|COPG_DROME	49.24	0	sp|Q22498|COPG_CAEEL	48.28	0	dd_Smed_v6_2214_0_1	49.56	0	ND	ND	ND
Smp_156670	Smp_156670.1	Attachment	sp|P24928|RPB1_HUMAN	67.3	0	sp|P04052|RPB1_DROME	65.03	0	sp|P16356|RPB1_CAEEL	63.68	0	dd_Smed_v6_1965_0_1	66.29	0	ND	ND	ND
Smp_017010	Smp_017010.1	EdU	sp|O43432|IF4G3_HUMAN	23.1	3e-17	tr|A1Z968|A1Z968_DROME	23.42	1e-11	tr|A0A486WX07|A0A486WX07_CAEEL	24.44	5e-08	dd_Smed_v6_3720_0_1	22.7	5e-36	ND	ND	ND
Smp_034190	Smp_034190.1	Attachment	sp|P38919|IF4A3_HUMAN	84.4	0	sp|Q9VHS8|IF4A3_DROME	85.35	0	tr|O44781|O44781_CAEEL	81.36	0	dd_Smed_v6_737_0_1	77.64	0	ND	ND	ND
Smp_040800	Smp_040800.1	Attachment	sp|P41250|GARS_HUMAN	58.51	0	tr|Q9VUK8|Q9VUK8_DROME	60.03	0	sp|Q10039|GARS_CAEEL	57.29	0	dd_Smed_v6_3958_0_1	48.05	0	ND	ND	ND
Smp_041760	Smp_041760.1	Attachment	sp|O14646|CHD1_HUMAN	43.65	0	sp|Q7KU24|CHD1_DROME	46.29	0	tr|O17909|O17909_CAEEL	46.5	0	dd_Smed_v6_2597_0_1	53.69	0	ND	ND	ND
Smp_079650	Smp_079650.1	Attachment	sp|Q12873|CHD3_HUMAN	53.47	0	sp|O97159|CHDM_DROME	60.38	0	sp|G5EBZ4|LE418_CAEEL	50.61	0	dd_Smed_v6_2331_0_1	72.91	0	ND	ND	ND
Smp_158050	Smp_158050.1	Attachment	sp|P51532|SMCA4_HUMAN	57.98	0	sp|P25439|BRM_DROME	56.2	0	tr|G5EF53|G5EF53_CAEEL	52.77	0	dd_Smed_v6_4141_0_1	59.59	0	ND	ND	ND
Smp_003410	Smp_003410.1	EdU	sp|P62750|RL23A_HUMAN	61.9	2e-44	tr|Q9W0A8|Q9W0A8_DROME	54.55	3e-44	sp|Q20647|R23A2_CAEEL	55.47	7e-44	dd_Smed_v6_281_0_1	56.1	3e-39	ND	ND	ND
Smp_165580	Smp_165580.1	Attachment	sp|P19447|ERCC3_HUMAN	64.78	0	sp|Q02870|ERCC3_DROME	61.31	0	tr|Q95PZ4|Q95PZ4_CAEEL	58.09	0	dd_Smed_v6_9996_0_1	55.11	0	ND	ND	ND
Smp_174370	Smp_174370.1	EdU	sp|Q9Y535|RPC8_HUMAN	40.98	4e-53	tr|Q9VTL6|Q9VTL6_DROME	36.76	5e-44	tr|Q23645|Q23645_CAEEL	35.29	9e-39	dd_Smed_v6_11099_0_2	39.6	3e-43	ND	ND	ND
Smp_105910	Smp_105910.1	Attachment	sp|Q92793|CBP_HUMAN	51.84	0	tr|M9MS40|M9MS40_DROME	49.52	0	sp|P34545|CBP1_CAEEL	38.73	0	dd_Smed_v6_7719_0_1	56.81	0	ND	ND	ND
Smp_132690	Smp_132690.1	Attachment	sp|Q9Y230|RUVB2_HUMAN	81.76	0	sp|Q9V3K3|RUVB2_DROME	77.88	0	sp|Q9GZH2|RUVB2_CAEEL	58.74	0	dd_Smed_v6_2547_0_1	76.97	0	ND	ND	ND
Smp_005180	Smp_005180.1	Attachment	sp|P15170|ERF3A_HUMAN	61.63	0	tr|Q9VK85|Q9VK85_DROME	60.66	0	tr|O45622|O45622_CAEEL	50.38	0	dd_Smed_v6_1469_0_1	50.66	0	ND	ND	ND
Smp_143150	Smp_143150.1	Attachment	sp|P13639|EF2_HUMAN	65.81	0	sp|P13060|EF2_DROME	71.35	0	sp|P29691|EF2_CAEEL	68.11	0	dd_Smed_v6_186_0_1	73.16	0	ND	ND	ND
Smp_033050	Smp_033050.1	Attachment	sp|P11387|TOP1_HUMAN	69.81	0	sp|P30189|TOP1_DROME	66.98	0	sp|O17966|TOP1_CAEEL	59.93	0	dd_Smed_v6_2421_0_2	66.16	0	ND	ND	ND
Smp_211330	Smp_211330.1	Attachment	sp|P26196|DDX6_HUMAN	68.3	0	sp|P23128|DDX6_DROME	67.15	0	sp|Q95YF3|CGH1_CAEEL	64.99	0	dd_Smed_v6_1034_0_1	68.95	0	ND	ND	ND
Smp_003660	Smp_003660.1	Attachment	sp|Q13838|DX39B_HUMAN	79.71	0	sp|Q27268|DX39B_DROME	76.76	0	sp|Q18212|DX39B_CAEEL	71.29	0	dd_Smed_v6_724_0_1	81.33	0	ND	ND	ND
Smp_137330	Smp_137330.1	EdU	sp|P20132|SDHL_HUMAN	36.76	7e-46	tr|Q9VF55|Q9VF55_DROME	39.04	4e-25	tr|Q20084|Q20084_CAEEL	37.96	3e-23	dd_Smed_v6_2842_0_2	37.28	2e-47	ND	ND	ND
Smp_004640	Smp_004640.1	EdU	sp|O15160|RPAC1_HUMAN	38.46	7e-61	tr|Q9VMX3|Q9VMX3_DROME	38.02	5e-61	tr|Q9UAY9|Q9UAY9_CAEEL	39.5	1e-64	dd_Smed_v6_5608_0_5	29.98	7e-48	ND	ND	ND
Smp_027970	Smp_027970.1	Attachment	sp|O60231|DHX16_HUMAN	63.38	0	tr|Q9VIZ3|Q9VIZ3_DROME	63.46	0	sp|O45244|DHX16_CAEEL	59.56	0	dd_Smed_v6_10434_0_1	53.25	0	ND	ND	ND
Smp_105700	Smp_105700.1	Attachment	sp|O75643|U520_HUMAN	63.76	0	sp|Q9VUV9|U520_DROME	61.98	0	sp|Q9U2G0|U520_CAEEL	55.19	0	dd_Smed_v6_3022_0_1	54.3	0	ND	ND	ND
Smp_064500	Smp_064500.1	EdU	sp|O95926|SYF2_HUMAN	51.18	2e-60	sp|Q9V5Q4|SYF2_DROME	45.24	5e-55	sp|Q09385|SYF2_CAEEL	43.66	4e-47	dd_Smed_v6_3218_0_1	39.15	9e-50	ND	ND	ND
Smp_120360	Smp_120360.1	Attachment	sp|P42285|MTREX_HUMAN	53.77	0	tr|Q9Y134|Q9Y134_DROME	52.91	0	sp|Q23223|MTR4_CAEEL	49.43	0	dd_Smed_v6_10069_0_1	54.51	0	ND	ND	ND
Smp_156060	Smp_156060.1	Attachment	sp|Q92620|PRP16_HUMAN	62.21	0	tr|Q9VY54|Q9VY54_DROME	62.09	0	sp|P34498|MOG1_CAEEL	57.84	0	dd_Smed_v6_1945_0_1	51.61	0	ND	ND	ND
Smp_157510	Smp_157510.1	Attachment	sp|O60231|DHX16_HUMAN	55.2	0	sp|A1Z9L3|DHX8_DROME	71.21	0	sp|Q09530|MOG5_CAEEL	65.02	0	dd_Smed_v6_8181_0_1	67.84	0	ND	ND	ND
Smp_162630	Smp_162630.1	Attachment	sp|P22314|UBA1_HUMAN	52.99	0	tr|Q8T0L3|Q8T0L3_DROME	55.44	0	tr|Q27481|Q27481_CAEEL	45.58	0	dd_Smed_v6_2377_0_1	54.6	0	ND	ND	ND
Smp_049550	Smp_049550.1	Attachment	sp|P11021|BIP_HUMAN	74.92	0	sp|P29844|BIP_DROME	74.19	0	sp|P27420|HSP7C_CAEEL	73.97	0	dd_Smed_v6_2648_0_1	67.45	0	ND	ND	ND
Smp_048760	Smp_048760.1	EdU	sp|Q9UBE0|SAE1_HUMAN	35.2	2e-54	tr|Q7KSM5|Q7KSM5_DROME	30	1e-34	sp|Q17820|SAE1_CAEEL	25.63	2e-26	dd_Smed_v6_4443_0_1	32.68	2e-52	ND	ND	ND
Smp_172280	Smp_172280.1	Attachment	sp|P30153|2AAA_HUMAN	61.82	0	sp|P36179|2AAA_DROME	57.99	0	sp|Q09543|2AAA_CAEEL	53.92	0	dd_Smed_v6_687_0_1	55.56	0	ND	ND	ND
Smp_165490	Smp_165490.1	Attachment	sp|P67775|PP2AA_HUMAN	90.91	0	sp|P23696|PP2A_DROME	89.54	0	sp|G5EGK8|PP2A_CAEEL	86.27	0	dd_Smed_v6_1280_0_1	89.14	0	ND	ND	ND
Smp_136260	Smp_136260.1	Attachment	sp|O94808|GFPT2_HUMAN	51.76	0	tr|Q9VAW3|Q9VAW3_DROME	53.34	0	tr|Q19130|Q19130_CAEEL	47.33	0	dd_Smed_v6_7522_0_1	50.07	0	ND	ND	ND
Smp_077980	Smp_077980.1	Attachment	sp|P16519|NEC2_HUMAN	57.17	0	tr|Q9VBC7|Q9VBC7_DROME	59.72	0	sp|G5ECN9|NEC2_CAEEL	53.06	0	dd_Smed_v6_1566_0_1	65.35	0	ND	ND	ND
Smp_101230	Smp_101230.1	EdU	sp|Q9Y285|SYFA_HUMAN	50.39	6e-86	sp|Q9W3J5|SYFA_DROME	45.49	5e-76	tr|Q9GYS8|Q9GYS8_CAEEL	47.37	9e-73	dd_Smed_v6_3224_0_1	42.35	6e-55	ND	ND	ND
Smp_175590	Smp_175590.1	EdU	sp|P22607|FGFR3_HUMAN	35.39	2e-50	tr|Q7KT06|Q7KT06_DROME	32.26	2e-48	sp|Q10656|EGL15_CAEEL	33.44	2e-47	dd_Smed_v6_12998_0_4	36.27	1e-56	ND	ND	ND
Smp_046060	Smp_046060.1	Attachment	sp|P35749|MYH11_HUMAN	49.92	0	sp|Q99323|MYSN_DROME	49.43	0	tr|Q20641|Q20641_CAEEL	46.43	0	dd_Smed_v6_791_0_1	52.05	0	ND	ND	ND
Smp_072330	Smp_072330.1	Attachment	sp|P07900|HS90A_HUMAN	66.08	0	sp|P02828|HSP83_DROME	64.7	0	sp|Q18688|HSP90_CAEEL	65.21	0	dd_Smed_v6_56_0_2	66.48	0	ND	ND	ND
Smp_059150	Smp_059150.1	EdU	sp|Q16891|MIC60_HUMAN	27.47	1e-45	sp|P91928|MIC60_DROME	25.76	4e-29	sp|Q22505|IMMT1_CAEEL	27.68	3e-41	dd_Smed_v6_1605_0_1	28.27	2e-59	ND	ND	ND
Smp_106930	Smp_106930.1	Attachment	sp|P11142|HSP7C_HUMAN	84.38	0	sp|P29843|HSP7A_DROME	77.38	0	sp|P09446|HSP7A_CAEEL	81.48	0	dd_Smed_v6_320_0_1	83.66	0	ND	ND	ND
Smp_025510	Smp_025510.1	Attachment	sp|Q9UN37|VPS4A_HUMAN	68.06	0	tr|Q9Y162|Q9Y162_DROME	65.45	0	tr|Q9BL83|Q9BL83_CAEEL	60.09	0	dd_Smed_v6_1556_0_1	64.4	0	ND	ND	ND
Smp_124120	Smp_124120.1	EdU	sp|P56282|DPOE2_HUMAN	31.86	6e-57	sp|Q9VRQ7|DPOE2_DROME	30.56	3e-51	sp|Q19196|DPOE2_CAEEL	26.41	1e-32	dd_Smed_v6_16802_0_1	33.6	3e-62	ND	ND	ND
Smp_129050	Smp_129050.1	Attachment	sp|Q05193|DYN1_HUMAN	57.85	0	sp|P27619|DYN_DROME	56.21	0	sp|P39055|DYN1_CAEEL	59.31	0	dd_Smed_v6_6863_0_4	61.19	0	ND	ND	ND
Smp_138030	Smp_138030.1	Attachment	sp|Q8NEZ4|KMT2C_HUMAN	46.67	2e-166	sp|Q8IRW8|TRR_DROME	45.39	1e-150	tr|G5EGI1|G5EGI1_CAEEL	33.91	2e-53	dd_Smed_v6_6838_0_1	43.71	3e-179	ND	ND	ND
Smp_041450	Smp_041450.1	Attachment	sp|O43776|SYNC_HUMAN	56.78	0	tr|Q9V434|Q9V434_DROME	56.31	0	sp|Q19722|SYNC_CAEEL	52.93	0	dd_Smed_v6_2691_0_1	51.22	7e-178	ND	ND	ND
Smp_171570	Smp_171570.1	EdU	sp|P84098|RL19_HUMAN	67.55	3e-71	sp|P36241|RL19_DROME	70.12	9e-73	sp|O02639|RL19_CAEEL	66.86	9e-65	dd_Smed_v6_228_0_1	69.44	2e-65	ND	ND	ND
Smp_053140	Smp_053140.1	Attachment	sp|Q92993|KAT5_HUMAN	52.16	8e-170	sp|Q960X4|TIP60_DROME	65.56	2e-160	sp|Q9TYU5|TIP60_CAEEL	49.23	6e-148	dd_Smed_v6_4706_1_4	55.79	2e-176	ND	ND	ND
Smp_186640	Smp_186640.1	EdU	sp|Q8NI36|WDR36_HUMAN	31.19	4e-74	tr|Q9VFV8|Q9VFV8_DROME	32.94	3e-75	tr|O62477|O62477_CAEEL	22.03	3e-26	dd_Smed_v6_6943_0_1	30.06	2e-68	ND	ND	ND
Smp_022310	Smp_022310.1	Attachment	sp|Q9H4L7|SMRCD_HUMAN	50.83	2e-174	sp|Q9VL72|SMRCD_DROME	47.69	7e-161	sp|G5EDG2|SMRCD_CAEEL	44.15	3e-148	dd_Smed_v6_7560_0_1	51.31	5e-175	ND	ND	ND
Smp_176620	Smp_176620.1	Attachment	sp|P21127|CD11B_HUMAN	73.08	0	sp|Q9VPC0|KP58_DROME	70.03	2e-168	sp|Q09437|CD111_CAEEL	60.42	2e-141	dd_Smed_v6_3540_0_4	74.62	1e-174	ND	ND	ND
Smp_134560	Smp_134560.1	Attachment	sp|P49760|CLK2_HUMAN	67.06	5e-157	sp|P49762|DOA_DROME	66	1e-157	sp|G5EDB2|MADD3_CAEEL	59.36	4e-136	dd_Smed_v6_8461_0_1	73.75	2e-174	ND	ND	ND
Smp_007510	Smp_007510.1	Attachment	sp|Q9NYV4|CDK12_HUMAN	64.12	8e-175	sp|Q9VP22|CDK12_DROME	67.13	1e-168	sp|P46551|CDK12_CAEEL	55.08	3e-142	dd_Smed_v6_4866_0_2	57.17	2e-173	ND	ND	ND
Smp_154320	Smp_154320.1	EdU	sp|O15523|DDX3Y_HUMAN	35.69	1e-75	sp|Q9VHP0|DDX3_DROME	37.92	4e-69	sp|D0PV95|DDX3_CAEEL	37.32	1e-70	dd_Smed_v6_799_0_1	35.41	1e-76	ND	ND	ND
Smp_128890	Smp_128890.1	Attachment	sp|Q6ZRS2|SRCAP_HUMAN	76.18	1e-162	sp|Q9NDJ2|DOM_DROME	43.23	0	sp|Q9NEL2|SSL1_CAEEL	68.81	3e-147	dd_Smed_v6_8618_0_1	66.75	3e-171	ND	ND	ND
Smp_071840	Smp_071840.1	Attachment	sp|P52209|6PGD_HUMAN	60.79	3e-163	sp|P41572|6PGD_DROME	59.47	6e-150	sp|Q17761|6PGD_CAEEL	58.49	3e-159	dd_Smed_v6_366_0_1	62.63	2e-163	ND	ND	ND
Smp_178850	Smp_178850.1	Attachment	sp|Q9BWT3|PAPOG_HUMAN	43.62	7e-149	tr|A0A0B4KG96|A0A0B4KG96_DROME	41.86	1e-148	tr|Q9U2P3|Q9U2P3_CAEEL	37.45	3e-120	dd_Smed_v6_3033_0_1	48.13	3e-163	ND	ND	ND
Smp_135360	Smp_135360.1	EdU	sp|O14965|AURKA_HUMAN	61.44	3e-107	tr|Q9VGF9|Q9VGF9_DROME	55.37	8e-93	sp|O01427|AIR2_CAEEL	57.85	3e-107	dd_Smed_v6_9065_0_1	48.55	2e-82	ND	ND	ND
Smp_016250	Smp_016250.1	Attachment	sp|P63096|GNAI1_HUMAN	67.8	8e-180	sp|P20353|GNAI_DROME	65.73	2e-170	sp|P51875|GNAO_CAEEL	62.82	8e-163	dd_Smed_v6_1656_0_3	63.38	3e-160	ND	ND	ND
Smp_050940	Smp_050940.1	EdU	sp|P62913|RL11_HUMAN	74.1	3e-90	sp|P46222|RL11_DROME	71.91	1e-93	sp|Q19162|RL112_CAEEL	75.29	3e-93	dd_Smed_v6_144_0_1	75	2e-83	ND	ND	ND
Smp_002080	Smp_002080.1	Attachment	sp|P31153|METK2_HUMAN	73.19	4e-160	sp|P40320|METK_DROME	63.95	1e-141	sp|P50305|METK3_CAEEL	71.85	4e-149	dd_Smed_v6_1580_0_1	76.22	8e-160	ND	ND	ND
Smp_064050	Smp_064050.1	Attachment	sp|Q9Y265|RUVB1_HUMAN	71.99	2e-168	sp|Q9VH07|RUVB1_DROME	81.62	3e-165	sp|O17607|RUVB1_CAEEL	62.34	3e-129	dd_Smed_v6_3490_0_1	69.37	5e-159	ND	ND	ND
Smp_042160	Smp_042160.1	Attachment	sp|P09972|ALDOC_HUMAN	68.71	2e-161	sp|P07764|ALF_DROME	72.22	7e-163	sp|P46563|ALF2_CAEEL	66.36	3e-149	dd_Smed_v6_591_0_1	73.77	5e-159	ND	ND	ND
Smp_042560	Smp_042560.1	EdU	sp|O96008|TOM40_HUMAN	39.93	5e-64	sp|Q9U4L6|TO401_DROME	39.04	8e-73	sp|Q18090|TOM40_CAEEL	38.54	9e-70	dd_Smed_v6_4005_0_1	40.72	2e-89	ND	ND	ND
Smp_090230	Smp_090230.1	EdU	sp|P40429|RL13A_HUMAN	64.43	2e-91	sp|Q9VNE9|RL13A_DROME	53.96	5e-79	sp|Q27389|RL13A_CAEEL	53.69	3e-75	dd_Smed_v6_287_0_1	60.4	9e-90	ND	ND	ND
Smp_033990	Smp_033990.1	EdU	sp|Q9BTE1|DCTN5_HUMAN	75.14	2e-103	tr|Q9VJQ6|Q9VJQ6_DROME	56.61	1e-75	tr|Q9N4I1|Q9N4I1_CAEEL	42.22	5e-51	dd_Smed_v6_4022_0_1	69.83	2e-90	ND	ND	ND
Smp_079950	Smp_079950.1	Attachment	sp|P61421|VA0D1_HUMAN	71.58	3e-155	sp|Q9W4P5|VA0D1_DROME	71.52	8e-162	tr|Q95YD5|Q95YD5_CAEEL	68.73	9e-159	dd_Smed_v6_1976_0_1	77.05	7e-155	ND	ND	ND
Smp_060420	Smp_060420.1	Attachment	sp|Q9NTJ5|SAC1_HUMAN	39.94	2e-156	sp|Q9W0I6|SAC1_DROME	35.41	1e-116	tr|Q93641|Q93641_CAEEL	34.74	8e-114	dd_Smed_v6_3882_0_1	40.46	1e-153	ND	ND	ND
Smp_032260	Smp_032260.1	EdU	sp|P61313|RL15_HUMAN	76.47	1e-113	sp|O17445|RL15_DROME	68.14	1e-101	sp|P91374|RL15_CAEEL	65.69	3e-84	dd_Smed_v6_193_0_1	73	9e-92	ND	ND	ND
Smp_023360	Smp_023360.1	Attachment	sp|P12081|SYHC_HUMAN	53.1	0	tr|Q8IQX8|Q8IQX8_DROME	55.8	0	sp|P34183|SYH_CAEEL	45.66	2e-153	dd_Smed_v6_1304_0_2	51.5	7e-152	ND	ND	ND
Smp_096310	Smp_096310.1	Attachment	sp|P41743|KPCI_HUMAN	51.2	0	sp|A1Z9X0|APKC_DROME	71.48	6e-155	sp|Q19266|KPC3_CAEEL	69.18	7e-143	dd_Smed_v6_2110_0_2	67.56	4e-148	ND	ND	ND
Smp_013200	Smp_013200.1	EdU	sp|P27635|RL10_HUMAN	85.98	4e-102	sp|O61231|RL10_DROME	87.2	2e-104	sp|Q09533|RL10_CAEEL	77.3	1e-91	dd_Smed_v6_130_0_1	80.49	1e-94	ND	ND	ND
Smp_212220	Smp_212220.1	Attachment	sp|Q9Y5B9|SP16H_HUMAN	55.68	0	sp|Q8IRG6|SPT16_DROME	50.59	0	sp|Q9N5R9|SPT16_CAEEL	50.51	0	dd_Smed_v6_2595_0_1	41.94	5e-147	ND	ND	ND
Smp_025260	Smp_025260.1	EdU	sp|Q7L3T8|SYPM_HUMAN	39.23	8e-91	tr|Q9VZY9|Q9VZY9_DROME	37.25	1e-77	tr|O45869|O45869_CAEEL	32.43	2e-66	dd_Smed_v6_12333_0_1	38.34	2e-95	ND	ND	ND
Smp_096640	Smp_096640.1	Attachment	sp|O00506|STK25_HUMAN	71.1	1e-143	sp|Q8T0S6|HIPPO_DROME	48.04	3e-89	sp|H2L099|GCK1_CAEEL	69.42	5e-135	dd_Smed_v6_1953_0_1	66.2	5e-145	ND	ND	ND
Smp_068060	Smp_068060.1	Attachment	sp|Q9H2K8|TAOK3_HUMAN	54.97	7e-113	sp|Q0KHQ5|TAO_DROME	56.56	2e-113	sp|P46549|SULU_CAEEL	50.47	1e-94	dd_Smed_v6_4160_0_1	63.38	1e-139	ND	ND	ND
Smp_138590	Smp_138590.1	Attachment	sp|P04035|HMDH_HUMAN	51.69	7e-132	sp|P14773|HMDH_DROME	46.92	4e-108	tr|Q19207|Q19207_CAEEL	45.32	1e-115	dd_Smed_v6_1299_0_1	53.61	5e-139	ND	ND	ND
Smp_070930	Smp_070930.1	Attachment	sp|P25789|PSA4_HUMAN	67.09	3e-121	sp|P18053|PSA4_DROME	60.58	1e-106	sp|Q9N599|PSA4_CAEEL	60.59	4e-105	dd_Smed_v6_1541_0_1	72.18	5e-138	ND	ND	ND
Smp_043350	Smp_043350.1	Attachment	sp|Q3KQV9|UAP1L_HUMAN	46.68	1e-126	tr|Q9Y0Z0|Q9Y0Z0_DROME	46.54	2e-128	sp|Q18493|UAP1_CAEEL	36.03	1e-73	dd_Smed_v6_2150_1_1	49.31	3e-129	ND	ND	ND
Smp_150160	Smp_150160.1	Attachment	sp|P53611|PGTB2_HUMAN	50	3e-124	tr|Q9XZ68|Q9XZ68_DROME	51.43	9e-118	sp|P41992|GGTB2_CAEEL	49.36	6e-105	dd_Smed_v6_3769_0_1	50.28	4e-129	ND	ND	ND
Smp_212920	Smp_212920.1	Attachment	sp|P25786|PSA1_HUMAN	57.79	3e-116	sp|P12881|PSA1_DROME	56.28	1e-92	sp|O44156|PSA1_CAEEL	52.36	6e-89	dd_Smed_v6_1278_0_1	66.41	3e-127	ND	ND	ND
Smp_129330	Smp_129330.1	Attachment	sp|Q12830|BPTF_HUMAN	41.96	4e-83	sp|Q9W0T1|NU301_DROME	44.71	2e-70	sp|Q6BER5|NU301_CAEEL	30.75	4e-42	dd_Smed_v6_10311_0_2	32.28	1e-125	ND	ND	ND
Smp_076880	Smp_076880.1	Attachment	sp|Q15428|SF3A2_HUMAN	77.31	1e-111	tr|Q9VU15|Q9VU15_DROME	74.19	1e-122	tr|Q19335|Q19335_CAEEL	75.46	1e-121	dd_Smed_v6_1788_0_1	74.07	2e-124	ND	ND	ND
Smp_076230	Smp_076230.1	Attachment	sp|Q8TAA3|PSMA8_HUMAN	68.58	2e-113	sp|P22769|PSA71_DROME	66.82	2e-111	sp|Q95005|PSA7_CAEEL	63.21	2e-103	dd_Smed_v6_1235_0_1	65.56	6e-117	ND	ND	ND
Smp_032580	Smp_032580.1	Attachment	sp|P28066|PSA5_HUMAN	72.81	5e-121	sp|Q95083|PSA5_DROME	69.86	1e-111	sp|Q95008|PSA5_CAEEL	65.9	1e-105	dd_Smed_v6_1154_0_1	73.27	3e-116	ND	ND	ND
Smp_039130	Smp_039130.1	Attachment	sp|O15118|NPC1_HUMAN	47.13	7e-141	sp|Q9VRC9|NPC1B_DROME	36.72	9e-168	sp|Q19127|NPC1A_CAEEL	26.11	1e-45	dd_Smed_v6_5175_0_1	45.59	2e-114	ND	ND	ND
Smp_207080	Smp_207080.1	Attachment	sp|P60900|PSA6_HUMAN	56.77	1e-95	sp|Q9XZJ4|PSA6_DROME	54.15	7e-88	sp|O17586|PSA6_CAEEL	46.93	2e-74	dd_Smed_v6_3387_0_1	67.26	5e-111	ND	ND	ND
Smp_159720	Smp_159720.1	Attachment	sp|P98196|AT11A_HUMAN	34.01	8e-94	tr|Q9VXG6|Q9VXG6_DROME	34.38	2e-80	tr|O18182|O18182_CAEEL	33.97	4e-70	dd_Smed_v6_10670_0_2	37.1	7e-111	ND	ND	ND
Smp_052330	Smp_052330.1	Attachment	sp|Q2TAA5|ALG11_HUMAN	39.46	8e-105	tr|Q9VP06|Q9VP06_DROME	41.72	2e-108	sp|P53993|ALG11_CAEEL	34.91	2e-83	dd_Smed_v6_6817_0_1	40.84	3e-110	ND	ND	ND
Smp_092280	Smp_092280.1	Attachment	sp|P25788|PSA3_HUMAN	60.08	1e-110	sp|Q9V5C6|PSA3_DROME	54.72	2e-90	sp|Q09583|PSA3_CAEEL	43.65	1e-68	dd_Smed_v6_1557_0_1	65.15	5e-110	ND	ND	ND
Smp_058620	Smp_058620.1	EdU	sp|P49760|CLK2_HUMAN	48.94	1e-107	sp|P49762|DOA_DROME	50.75	5e-106	sp|G5EDB2|MADD3_CAEEL	47.66	2e-93	dd_Smed_v6_6141_0_1	50.3	4e-106	ND	ND	ND
Smp_079430	Smp_079430.1	Attachment	sp|P62826|RAN_HUMAN	78.4	2e-121	sp|Q9VZ23|RAN_DROME	78.37	2e-117	sp|O17915|RAN_CAEEL	77.67	2e-118	dd_Smed_v6_330_0_1	82.38	1e-108	ND	ND	ND
Smp_166500	Smp_166500.1	Attachment	sp|Q8NCC3|PAG15_HUMAN	34.11	2e-68	tr|Q9Y168|Q9Y168_DROME	32.21	9e-64	tr|Q21515|Q21515_CAEEL	31.39	1e-58	dd_Smed_v6_1306_0_1	43.24	1e-107	ND	ND	ND
Smp_068960	Smp_068960.1	Attachment	sp|Q13523|PRP4B_HUMAN	68.57	1e-112	tr|X2JAG8|X2JAG8_DROME	72.92	7e-113	tr|Q19727|Q19727_CAEEL	62.01	3e-84	dd_Smed_v6_2251_0_2	64.32	3e-107	ND	ND	ND
Smp_157350	Smp_157350.1	Attachment	sp|O75385|ULK1_HUMAN	56.39	2e-80	tr|Q8MQJ7|Q8MQJ7_DROME	56.51	3e-80	sp|Q23023|UNC51_CAEEL	56.99	8e-84	dd_Smed_v6_10237_0_1	61.76	7e-106	ND	ND	ND
Smp_212880	Smp_212880.1	Attachment	sp|P28074|PSB5_HUMAN	68.9	3e-101	tr|Q7K148|Q7K148_DROME	64.29	7e-98	sp|Q9XUV0|PBS5_CAEEL	48.58	3e-65	dd_Smed_v6_2007_0_1	57.95	1e-105	ND	ND	ND
Smp_125270	Smp_125270.1	Attachment	sp|Q13627|DYR1A_HUMAN	62.16	8e-112	sp|P49657|MNB_DROME	61.69	3e-104	sp|Q8WQL7|MBK1_CAEEL	60.23	9e-99	dd_Smed_v6_3773_0_1	67.57	2e-105	ND	ND	ND
Smp_178810	Smp_178810.1	Attachment	sp|Q9UNM6|PSD13_HUMAN	45.78	6e-104	tr|Q7KMP8|Q7KMP8_DROME	39.34	2e-92	tr|Q22253|Q22253_CAEEL	38.3	8e-94	dd_Smed_v6_1913_0_1	42.22	9e-105	ND	ND	ND
Smp_049760	Smp_049760.1	Attachment	sp|P36897|TGFR1_HUMAN	59.52	1e-136	tr|A1Z7L8|A1Z7L8_DROME	56.39	6e-120	sp|P20792|DAF1_CAEEL	40	3e-74	dd_Smed_v6_3426_0_1	48.1	7e-104	ND	ND	ND
Smp_099170	Smp_099170.1	EdU	sp|P19387|RPB3_HUMAN	65.04	5e-128	tr|O97183|O97183_DROME	58.96	1e-116	tr|Q93338|Q93338_CAEEL	53.28	1e-97	dd_Smed_v6_4346_0_1	59.77	1e-115	ND	ND	ND
Smp_103710	Smp_103710.1	Attachment	sp|P63279|UBC9_HUMAN	75.16	5e-87	tr|Q7KNM2|Q7KNM2_DROME	77.12	1e-88	sp|Q95017|UBC9_CAEEL	69.93	3e-83	dd_Smed_v6_1535_0_1	82.53	2e-103	ND	ND	ND
Smp_121430	Smp_121430.1	Attachment	sp|P49720|PSB3_HUMAN	60.42	1e-88	sp|Q9XYN7|PSB3_DROME	58.33	2e-84	sp|Q23237|PSB3_CAEEL	53.19	3e-73	dd_Smed_v6_1241_0_1	71.43	5e-102	ND	ND	ND
Smp_094810	Smp_094810.1	EdU	sp|Q9UNP9|PPIE_HUMAN	62.87	1e-135	sp|Q9V3G3|PPIE_DROME	60.66	5e-136	tr|Q9U2S6|Q9U2S6_CAEEL	57.89	1e-121	dd_Smed_v6_5116_0_1	58.86	1e-119	ND	ND	ND
Smp_045060	Smp_045060.1	EdU	sp|O43684|BUB3_HUMAN	55.49	5e-127	tr|Q9VAJ2|Q9VAJ2_DROME	48.2	5e-108	sp|Q9XWH0|BUB3_CAEEL	42	2e-89	dd_Smed_v6_8780_0_1	51.46	3e-121	ND	ND	ND
Smp_103320	Smp_103320.1	Attachment	sp|Q9Y266|NUDC_HUMAN	48.61	3e-98	tr|Q9VVA6|Q9VVA6_DROME	44.58	1e-92	tr|G5EE74|G5EE74_CAEEL	47.08	3e-94	dd_Smed_v6_1596_0_1	51.23	9e-102	ND	ND	ND
Smp_067540	Smp_067540.1	Attachment	sp|Q9UK41|VPS28_HUMAN	68.84	1e-101	sp|Q9V359|VPS28_DROME	63.82	6e-93	sp|Q9NA26|VPS28_CAEEL	46.57	7e-64	dd_Smed_v6_2572_0_1	71	2e-100	ND	ND	ND
Smp_088650	Smp_088650.1	Attachment	sp|P18085|ARF4_HUMAN	80.56	1e-107	sp|P40945|ARF2_DROME	81.11	3e-107	tr|G5EFK4|G5EFK4_CAEEL	80.45	1e-106	dd_Smed_v6_641_0_1	79.44	5e-100	ND	ND	ND
Smp_103950	Smp_103950.1	Attachment	sp|Q15131|CDK10_HUMAN	67.06	3e-171	tr|A1Z840|A1Z840_DROME	60.6	3e-138	sp|Q09437|CD111_CAEEL	43.25	2e-86	dd_Smed_v6_3540_0_4	49.68	3e-99	ND	ND	ND
Smp_023250	Smp_023250.1	Attachment	sp|O60870|KIN17_HUMAN	44.68	2e-102	tr|Q9VPH4|Q9VPH4_DROME	43.15	6e-105	tr|Q9XWF2|Q9XWF2_CAEEL	40.71	4e-91	dd_Smed_v6_5219_0_1	43.8	3e-99	ND	ND	ND
Smp_165550	Smp_165550.1	EdU	sp|Q9Y4W6|AFG32_HUMAN	59.88	3e-124	tr|Q8T4G5|Q8T4G5_DROME	41.46	2e-147	sp|Q9N3T5|AFG3_CAEEL	55.43	4e-113	dd_Smed_v6_1250_0_1	56.5	8e-135	ND	ND	ND
Smp_051260	Smp_051260.1	EdU	sp|P62917|RL8_HUMAN	79.38	5e-143	sp|Q9V3G1|RL8_DROME	81.05	5e-147	sp|Q9XVF7|RL8_CAEEL	75.79	3e-145	dd_Smed_v6_108_0_1	75.42	5e-135	ND	ND	ND
Smp_067890	Smp_067890.1	Attachment	sp|P25787|PSA2_HUMAN	70.39	2e-83	sp|P40301|PSA2_DROME	67.8	1e-83	sp|Q27488|PSA2_CAEEL	64.04	2e-78	dd_Smed_v6_2117_0_1	78.09	6e-99	ND	ND	ND
Smp_146600	Smp_146600.1	Attachment	sp|P08134|RHOC_HUMAN	75.81	7e-104	sp|P48148|RHO1_DROME	74.59	4e-102	sp|Q22038|RHO1_CAEEL	74.86	3e-100	dd_Smed_v6_813_0_1	73.06	2e-96	ND	ND	ND
Smp_152730	Smp_152730.1	Attachment	sp|Q8NEZ4|KMT2C_HUMAN	54.37	6e-69	tr|Q9W1H0|Q9W1H0_DROME	36.42	4e-56	tr|G5EGI1|G5EGI1_CAEEL	41.62	2e-45	dd_Smed_v6_5165_0_2	55.49	8e-96	ND	ND	ND
Smp_005080	Smp_005080.1	EdU	sp|P46087|NOP2_HUMAN	58.02	6e-154	tr|A1Z909|A1Z909_DROME	53.88	2e-149	tr|Q9TYV5|Q9TYV5_CAEEL	53.7	3e-143	dd_Smed_v6_7417_0_1	50.24	9e-142	ND	ND	ND
Smp_005670	Smp_005670.1	Attachment	sp|P62491|RB11A_HUMAN	66.2	3e-97	tr|O18335|O18335_DROME	65.74	9e-98	sp|O01803|RB11A_CAEEL	64.62	1e-92	dd_Smed_v6_867_0_1	66.51	1e-95	ND	ND	ND
Smp_069960	Smp_069960.1	Attachment	sp|P45974|UBP5_HUMAN	40.06	0	tr|Q9VZU7|Q9VZU7_DROME	37.65	0	tr|P91502|P91502_CAEEL	28.66	1e-106	dd_Smed_v6_3655_0_1	41.27	9e-95	ND	ND	ND
Smp_005740	Smp_005740.1	Attachment	sp|O43315|AQP9_HUMAN	38.31	3e-57	tr|D3DMU9|D3DMU9_DROME	28.29	8e-15	tr|Q21473|Q21473_CAEEL	37.92	1e-47	dd_Smed_v6_34551_0_1	52.27	2e-93	ND	ND	ND
Smp_129210	Smp_129210.1	EdU	sp|P54577|SYYC_HUMAN	57.4	4e-117	tr|Q9VV60|Q9VV60_DROME	57.89	1e-127	tr|G5ED95|G5ED95_CAEEL	35.63	2e-108	dd_Smed_v6_1795_0_1	37.91	7e-151	ND	ND	ND
Smp_006990	Smp_006990.1	EdU	sp|O60841|IF2P_HUMAN	57.4	5e-157	tr|Q9VZP5|Q9VZP5_DROME	58.23	9e-151	tr|G5EGT7|G5EGT7_CAEEL	56.22	2e-144	dd_Smed_v6_1274_1_1	55.64	2e-151	ND	ND	ND
Smp_028730	Smp_028730.1	Attachment	sp|Q9Y5P6|GMPPB_HUMAN	54.21	2e-114	sp|Q7JZB4|GMPPB_DROME	53.89	3e-115	sp|A3QMC8|GMPPB_CAEEL	51.99	1e-109	dd_Smed_v6_3771_0_2	45.4	5e-92	ND	ND	ND
Smp_055890	Smp_055890.1	EdU	sp|P31350|RIR2_HUMAN	75.46	0	sp|P48592|RIR2_DROME	69.28	2e-174	sp|P42170|RIR2_CAEEL	68.11	1e-161	dd_Smed_v6_2286_0_1	64.8	3e-152	ND	ND	ND
Smp_067140	Smp_067140.1	Attachment	sp|P51149|RAB7A_HUMAN	63.29	1e-98	tr|O76742|O76742_DROME	63.77	5e-97	tr|Q23146|Q23146_CAEEL	64.92	6e-90	dd_Smed_v6_491_0_1	65.62	2e-91	ND	ND	ND
Smp_005010	Smp_005010.1	Attachment	sp|Q9BT22|ALG1_HUMAN	36.83	2e-78	tr|Q9VEE9|Q9VEE9_DROME	35.05	1e-72	tr|Q22797|Q22797_CAEEL	36.32	6e-76	dd_Smed_v6_2340_0_1	40.39	1e-90	ND	ND	ND
Smp_018030	Smp_018030.1	Attachment	sp|Q15906|VPS72_HUMAN	36.46	2e-51	sp|Q9VKM6|VPS72_DROME	34.91	1e-52	tr|Q93230|Q93230_CAEEL	29.52	8e-10	dd_Smed_v6_6198_0_1	45.27	3e-88	ND	ND	ND
Smp_073410	Smp_073410.1	Attachment	sp|Q99436|PSB7_HUMAN	61.09	2e-119	tr|Q9VUJ1|Q9VUJ1_DROME	57.36	1e-106	tr|O62102|O62102_CAEEL	49.3	2e-72	dd_Smed_v6_1264_0_1	61.54	3e-86	ND	ND	ND
Smp_198850	Smp_198850.1	Attachment	sp|Q96H20|SNF8_HUMAN	46.5	2e-74	tr|Q9VD72|Q9VD72_DROME	38.78	4e-59	tr|Q18258|Q18258_CAEEL	43.15	2e-74	dd_Smed_v6_1701_0_1	49.18	3e-84	ND	ND	ND
Smp_161170	Smp_161170.1	Attachment	sp|Q92541|RTF1_HUMAN	35.25	5e-73	sp|Q9W261|RTF1_DROME	31.13	2e-59	sp|G5EBY0|RTF1_CAEEL	33.66	5e-41	dd_Smed_v6_4360_0_1	40.19	1e-82	ND	ND	ND
Smp_150560	Smp_150560.1	Attachment	sp|O60341|KDM1A_HUMAN	41.12	5e-154	sp|Q9VW97|LSDA_DROME	41.98	1e-136	tr|Q22343|Q22343_CAEEL	23.98	1e-29	dd_Smed_v6_7431_0_4	29.31	1e-80	ND	ND	ND
Smp_124230	Smp_124230.1	EdU	sp|Q06609|RAD51_HUMAN	83.28	0	sp|Q27297|RAD51_DROME	68.44	1e-158	tr|Q95Q25|Q95Q25_CAEEL	60.96	6e-147	dd_Smed_v6_8626_0_1	91.24	3e-163	ND	ND	ND
Smp_064350	Smp_064350.1	Attachment	sp|Q99437|VATO_HUMAN	67.57	1e-79	tr|Q9VFE3|Q9VFE3_DROME	58.76	2e-66	tr|G5EDB8|G5EDB8_CAEEL	59.47	3e-69	dd_Smed_v6_1622_0_1	68.5	9e-80	ND	ND	ND
Smp_097660	Smp_097660.1	EdU	sp|Q14240|IF4A2_HUMAN	59.17	4e-160	sp|Q02748|IF4A_DROME	60.84	2e-164	sp|P27639|IF4A_CAEEL	59.59	2e-173	dd_Smed_v6_349_0_1	61.56	4e-166	ND	ND	ND
Smp_003630	Smp_003630.1	EdU	sp|Q12874|SF3A3_HUMAN	59.27	0	sp|O46106|NOI_DROME	55.49	0	tr|Q22469|Q22469_CAEEL	47.98	9e-169	dd_Smed_v6_2653_0_1	51.69	2e-167	ND	ND	ND
Smp_169060	Smp_212970.1	EdU	sp|O43172|PRP4_HUMAN	54.53	4e-178	tr|Q9VVI0|Q9VVI0_DROME	49.48	1e-159	tr|Q93339|Q93339_CAEEL	40.4	3e-129	dd_Smed_v6_8094_0_1	50.53	2e-168	ND	ND	ND
Smp_056500	Smp_056500.1	Attachment	sp|P28070|PSB4_HUMAN	45.58	6e-74	sp|Q9VNA5|PSB4_DROME	39.17	4e-55	tr|P90868|P90868_CAEEL	33.33	1e-41	dd_Smed_v6_1669_0_1	50.22	6e-79	ND	ND	ND
Smp_034490	Smp_034490.1	Attachment	sp|P28072|PSB6_HUMAN	59.52	3e-92	tr|A0AQH0|A0AQH0_DROME	62.63	2e-87	tr|Q966I8|Q966I8_CAEEL	50.25	1e-69	dd_Smed_v6_1583_0_1	59.9	8e-76	ND	ND	ND
Smp_152640	Smp_152640.1	Attachment	sp|Q8TAQ2|SMRC2_HUMAN	38.26	6e-59	tr|Q9VF03|Q9VF03_DROME	33.94	2e-44	tr|O44191|O44191_CAEEL	35.71	0.82	dd_Smed_v6_1804_0_1	43.39	3e-75	ND	ND	ND
Smp_021830	Smp_021830.1	Attachment	sp|Q9UG56|PISD_HUMAN	36.26	2e-64	tr|Q9VCE0|Q9VCE0_DROME	38.56	2e-82	sp|Q10949|PISD_CAEEL	36.95	4e-62	dd_Smed_v6_2087_0_1	41.59	5e-69	ND	ND	ND
Smp_097620	Smp_097620.1	Attachment	sp|Q9BRG1|VPS25_HUMAN	50.58	2e-59	sp|Q7JXV9|VPS25_DROME	41.28	3e-48	tr|Q9U354|Q9U354_CAEEL	40.12	4e-43	dd_Smed_v6_5009_0_1	58.72	6e-69	ND	ND	ND
Smp_211270	Smp_211270.1	EdU	sp|P56545|CTBP2_HUMAN	71.43	3e-179	sp|O46036|CTBP_DROME	75.07	0	sp|Q20595|CTBP1_CAEEL	53.73	2e-120	dd_Smed_v6_1063_0_1	75.87	4e-175	ND	ND	ND
Smp_126720	Smp_126720.1	Attachment	sp|Q9ULR0|ISY1_HUMAN	56.19	6e-70	tr|Q9VHV6|Q9VHV6_DROME	52.48	3e-67	sp|Q20716|ISY1_CAEEL	39.34	9e-43	dd_Smed_v6_3703_0_1	40.97	2e-66	ND	ND	ND
Smp_009600	Smp_009600.1	EdU	sp|P53350|PLK1_HUMAN	51.5	0	sp|P52304|POLO_DROME	44.54	3e-175	sp|Q9N2L7|PLK2_CAEEL	47.43	2e-180	dd_Smed_v6_4273_0_1	46.89	6e-177	ND	ND	ND
Smp_031920	Smp_031920.1	Attachment	sp|O95232|LC7L3_HUMAN	52.34	1e-66	tr|Q9W3X8|Q9W3X8_DROME	41.98	7e-37	tr|Q8ITY5|Q8ITY5_CAEEL	35.68	3e-40	dd_Smed_v6_3724_0_1	51.9	5e-65	ND	ND	ND
Smp_008230	Smp_008230.1	Attachment	sp|Q9NP72|RAB18_HUMAN	53.04	3e-65	tr|Q9W4A0|Q9W4A0_DROME	43.72	6e-51	sp|Q8MXS1|RAB18_CAEEL	48.07	2e-62	dd_Smed_v6_4001_0_1	47.57	3e-64	ND	ND	ND
Smp_043030	Smp_043030.1	EdU	sp|P52789|HXK2_HUMAN	48.08	4e-124	tr|Q9W330|Q9W330_DROME	44.02	3e-124	tr|Q19440|Q19440_CAEEL	42.39	3e-120	dd_Smed_v6_4327_0_1	59.86	3e-179	ND	ND	ND
Smp_129340	Smp_129340.1	EdU	sp|P43034|LIS1_HUMAN	61.68	0	sp|Q7KNS3|LIS1_DROME	60.47	0	sp|Q9NDC9|LIS1_CAEEL	50.95	5e-160	dd_Smed_v6_3359_0_1	56.52	1e-179	ND	ND	ND
Smp_146140	Smp_146140.1	EdU	sp|Q5JRX3|PREP_HUMAN	39.62	0	sp|Q9V9E3|PREP_DROME	32.3	5e-167	sp|P48053|YPD1_CAEEL	23.77	1e-14	dd_Smed_v6_5873_0_1	42.76	0	ND	ND	ND
Smp_132720	Smp_132720.1	Attachment	sp|O60942|MCE1_HUMAN	39.38	2e-60	tr|Q9VY44|Q9VY44_DROME	36.09	5e-55	sp|Q17607|MCE1_CAEEL	34.02	3e-48	dd_Smed_v6_8175_0_1	39.05	3e-62	ND	ND	ND
Smp_049680	Smp_049680.1	Attachment	sp|Q86X95|CIR1_HUMAN	41.8	6e-49	tr|Q9VVU4|Q9VVU4_DROME	47.85	2e-55	tr|G5EBE3|G5EBE3_CAEEL	55.86	4e-49	dd_Smed_v6_1892_0_1	47.03	6e-62	ND	ND	ND
Smp_025560	Smp_025560.1	Attachment	sp|O43670|ZN207_HUMAN	74.74	1e-48	tr|M9PBC6|M9PBC6_DROME	66.37	4e-52	tr|Q9U3S8|Q9U3S8_CAEEL	60.34	7e-42	dd_Smed_v6_4303_0_1	46.53	4e-61	ND	ND	ND
Smp_124820	Smp_124820.1	EdU	sp|O14980|XPO1_HUMAN	66.88	0	sp|Q9TVM2|XPO1_DROME	62.02	0	tr|Q23089|Q23089_CAEEL	44.19	8e-117	dd_Smed_v6_3264_0_1	68.74	0	ND	ND	ND
Smp_055880	Smp_055880.1	Attachment	sp|Q9HD42|CHM1A_HUMAN	49.34	8e-49	tr|Q95SH2|Q95SH2_DROME	43.31	2e-35	tr|Q9TXI3|Q9TXI3_CAEEL	40.62	2e-39	dd_Smed_v6_1645_0_1	54.94	3e-59	ND	ND	ND
Smp_002160	Smp_002160.1	Attachment	sp|Q9NPF5|DMAP1_HUMAN	50.64	3e-69	sp|Q7K3D8|DMAP1_DROME	46.4	3e-68	tr|A8XQE0|A8XQE0_CAEEL	44.19	3e-56	dd_Smed_v6_7743_0_1	44.75	7e-59	ND	ND	ND
Smp_073450	Smp_073450.1	Attachment	sp|P15924|DESP_HUMAN	23.35	0.015	tr|A1Z9J3|A1Z9J3_DROME	27.43	3e-06	tr|G5ECP7|G5ECP7_CAEEL	25.74	0.019	dd_Smed_v6_8220_0_8	30.17	3e-53	ND	ND	ND
Smp_163260	Smp_163260.1	Attachment	sp|Q9Y2W2|WBP11_HUMAN	50.81	4e-50	tr|O76861|O76861_DROME	56.34	2e-36	sp|Q09556|YQW3_CAEEL	26.98	3e-09	dd_Smed_v6_5026_0_1	66.67	3e-53	ND	ND	ND
Smp_175420	Smp_175420.1	Attachment	sp|P61009|SPCS3_HUMAN	47.43	3e-55	sp|Q9VCA9|SPCS3_DROME	50.57	3e-55	sp|P34525|SPCS3_CAEEL	40.22	4e-39	dd_Smed_v6_1712_0_1	48.86	3e-53	ND	ND	ND
Smp_070110	Smp_070110.1	Attachment	sp|Q9BRJ2|RM45_HUMAN	40.45	1e-56	sp|Q9VCX3|RM45_DROME	40.39	2e-65	sp|Q95Y71|RM45_CAEEL	34.17	3e-35	dd_Smed_v6_2740_0_1	34.24	4e-53	ND	ND	ND
Smp_122910	Smp_122910.1	EdU	sp|P42345|MTOR_HUMAN	33.52	0	sp|Q9VK45|TOR_DROME	36.56	0	sp|Q95Q95|TOR_CAEEL	47.8	3e-157	dd_Smed_v6_3921_0_1	33.84	0	ND	ND	ND
Smp_141580	Smp_141580.1	EdU	sp|Q9UKI8|TLK1_HUMAN	54.61	0	tr|B7Z126|B7Z126_DROME	69.94	2e-160	sp|P34314|TLK1_CAEEL	48.65	5e-161	dd_Smed_v6_6431_0_1	64.82	0	ND	ND	ND
Smp_063110	Smp_063110.1	Attachment	sp|Q14202|ZMYM3_HUMAN	31	5e-63	tr|A8JRE3|A8JRE3_DROME	37.21	1e-55	tr|H2KZ66|H2KZ66_CAEEL	35.23	0.36	dd_Smed_v6_3776_0_1	35.74	7e-52	ND	ND	ND
Smp_045980	Smp_045980.1	Attachment	sp|Q6P1N0|C2D1A_HUMAN	23.38	4e-32	sp|Q9VKJ9|C2D1_DROME	26.22	1e-44	sp|Q9U2M8|C2D1_CAEEL	25.33	4e-26	dd_Smed_v6_4807_0_2	29.26	2e-51	ND	ND	ND
Smp_210670	Smp_210670.1	Attachment	sp|Q9NWU2|GID8_HUMAN	42.37	7e-36	tr|Q9VWS1|Q9VWS1_DROME	43.86	1e-33	tr|Q9UAU3|Q9UAU3_CAEEL	22.29	1e-09	dd_Smed_v6_10905_0_1	42.44	4e-51	ND	ND	ND
Smp_135160	Smp_135160.1	Attachment	sp|Q9Y6W6|DUS10_HUMAN	32.52	1e-31	sp|Q9VVW5|DUSK3_DROME	44.67	3e-33	sp|V6CIV8|DUSL_CAEEL	43.18	5e-30	dd_Smed_v6_3587_1_1	36.48	4e-51	ND	ND	ND
Smp_128200	Smp_128200.1	Attachment	tr|H7BYN4|H7BYN4_HUMAN	44.88	1e-87	tr|Q9VZF5|Q9VZF5_DROME	43.38	3e-88	tr|Q8MQ03|Q8MQ03_CAEEL	41.08	2e-74	dd_Smed_v6_9585_0_1	37.61	4e-51	ND	ND	ND
Smp_057650	Smp_057650.1	Attachment	sp|P53990|IST1_HUMAN	43.85	4e-47	tr|Q9VRY6|Q9VRY6_DROME	40	5e-43	tr|G5ECX8|G5ECX8_CAEEL	37.62	1e-38	dd_Smed_v6_2006_0_1	33.8	5e-49	ND	ND	ND
Smp_079910	Smp_079910.1	Attachment	sp|P29084|T2EB_HUMAN	43.71	3e-70	tr|O96881|O96881_DROME	41.4	2e-65	tr|G5EG47|G5EG47_CAEEL	33.55	3e-42	dd_Smed_v6_3857_0_1	38.7	7e-49	ND	ND	ND
Smp_014660	Smp_014660.1	Attachment	sp|P51153|RAB13_HUMAN	48.37	2e-43	tr|O15971|O15971_DROME	48.97	2e-44	sp|Q94148|RAB10_CAEEL	51.05	8e-44	dd_Smed_v6_3267_0_1	53.15	2e-46	ND	ND	ND
Smp_053030	Smp_053030.1	Attachment	sp|Q86VN1|VPS36_HUMAN	33.7	8e-73	sp|Q9VU87|VPS36_DROME	33.26	3e-61	tr|Q19519|Q19519_CAEEL	30	7e-51	dd_Smed_v6_5988_0_1	28.64	5e-46	ND	ND	ND
Smp_141330	Smp_141330.1	Attachment	sp|P09661|RU2A_HUMAN	58.9	2e-63	sp|Q9V4Q8|RU2A_DROME	49.69	3e-50	sp|Q9BLB6|RU2A_CAEEL	49.08	7e-53	dd_Smed_v6_3389_0_1	50.62	3e-44	ND	ND	ND
Smp_024190	Smp_024190.1	Attachment	sp|Q9Y4A5|TRRAP_HUMAN	27.7	1e-33	sp|Q8I8U7|TRA1_DROME	27.19	2e-36	sp|G5EEV2|TRR1_CAEEL	21.37	8e-10	dd_Smed_v6_4555_0_1	33.94	1e-43	ND	ND	ND
Smp_080980	Smp_080980.1	Attachment	sp|O14925|TIM23_HUMAN	39.05	3e-29	tr|Q8MRW1|Q8MRW1_DROME	39.87	3e-28	tr|Q9XVQ2|Q9XVQ2_CAEEL	30.81	3e-16	dd_Smed_v6_825_0_1	42.86	1e-43	ND	ND	ND
Smp_018610	Smp_018610.1	Attachment	sp|O43513|MED7_HUMAN	47.2	1e-43	sp|Q9GYV9|MED7_DROME	38.83	3e-33	sp|Q95Q17|MED7_CAEEL	32.57	1e-22	dd_Smed_v6_5572_0_1	49.69	1e-43	ND	ND	ND
Smp_164610	Smp_164610.1	Attachment	sp|Q96Q11|TRNT1_HUMAN	41.43	8e-53	tr|Q9VNH2|Q9VNH2_DROME	43.05	4e-46	tr|Q93795|Q93795_CAEEL	37.05	8e-40	dd_Smed_v6_10183_0_1	40.44	1e-43	ND	ND	ND
Smp_074500	Smp_074500.1	Attachment	sp|P49721|PSB2_HUMAN	57.6	7e-44	tr|Q9VJJ0|Q9VJJ0_DROME	48.44	2e-40	sp|P91477|PSB2_CAEEL	37.98	5e-24	dd_Smed_v6_2477_0_1	50.81	9e-43	ND	ND	ND
Smp_045950	Smp_045950.1	Attachment	sp|P62995|TRA2B_HUMAN	64.86	4e-45	sp|P19018|TRA2_DROME	51.56	9e-39	tr|Q9XTZ2|Q9XTZ2_CAEEL	54.08	1e-31	dd_Smed_v6_1618_0_2	63	2e-38	ND	ND	ND
Smp_022540	Smp_022540.1	Attachment	sp|Q8N4L2|PP4P2_HUMAN	32.7	4e-38	tr|Q9VT69|Q9VT69_DROME	34.48	3e-35	tr|Q9BL29|Q9BL29_CAEEL	33.33	5e-26	dd_Smed_v6_1079_0_1	38.54	6e-38	ND	ND	ND
Smp_150320	Smp_150320.1	Attachment	sp|Q96N46|TTC14_HUMAN	37.08	1e-61	sp|Q9VGU5|TTC14_DROME	35.57	3e-31	sp|O16259|STIP1_CAEEL	27.27	1e-05	dd_Smed_v6_5265_0_1	29.74	1e-37	ND	ND	ND
Smp_023270	Smp_023270.1	Attachment	sp|Q96LT9|RNPC3_HUMAN	43.33	1e-22	tr|A0A0B4LGA2|A0A0B4LGA2_DROME	30.25	3e-12	tr|Q21322|Q21322_CAEEL	30.93	0.0004	dd_Smed_v6_13366_0_2	29.15	4e-37	ND	ND	ND
Smp_033550	Smp_033550.1	Attachment	sp|P05026|AT1B1_HUMAN	30	3e-13	tr|M9PDX8|M9PDX8_DROME	27.84	3e-18	sp|Q9XUY5|AT1B3_CAEEL	32.21	7e-24	dd_Smed_v6_2210_0_1	37.63	5e-36	ND	ND	ND
Smp_017290	Smp_017290.3	Attachment	sp|Q9Y5M8|SRPRB_HUMAN	40.91	9e-32	tr|Q9VSN9|Q9VSN9_DROME	38.24	7e-34	tr|Q22013|Q22013_CAEEL	37.68	5e-22	dd_Smed_v6_938_0_1	40.12	4e-35	ND	ND	ND
Smp_031950	Smp_031950.1	Attachment	sp|Q9BUL8|PDC10_HUMAN	42.18	8e-27	tr|Q9VF70|Q9VF70_DROME	40.97	3e-25	sp|Q17958|PDC10_CAEEL	38.36	6e-23	dd_Smed_v6_2891_0_1	48.34	1e-34	ND	ND	ND
Smp_120640	Smp_120640.1	Attachment	sp|Q16630|CPSF6_HUMAN	40.29	3e-35	sp|Q9VSH4|CPSF6_DROME	75.64	2e-31	tr|C1P629|C1P629_CAEEL	33.33	3e-52	dd_Smed_v6_4839_0_1	58.5	5e-34	ND	ND	ND
Smp_156900	Smp_156900.1	Attachment	sp|Q9BTX3|TM208_HUMAN	37.5	7e-24	tr|A1ZA77|A1ZA77_DROME	40.34	4e-32	tr|Q21737|Q21737_CAEEL	28.82	2e-13	dd_Smed_v6_12915_0_1	41.67	1e-30	ND	ND	ND
Smp_059210	Smp_059210.1	Attachment	#N/A	#N/A	#N/A	#N/A	#N/A	#N/A	tr|Q9U202|Q9U202_CAEEL	31.43	4e-12	dd_Smed_v6_3002_0_2	50.93	2e-30	ND	ND	ND
Smp_052640	Smp_052640.1	Attachment	sp|Q9H1K0|RBNS5_HUMAN	25.1	7e-16	tr|Q9VLS5|Q9VLS5_DROME	24	7e-16	tr|W6SBE5|W6SBE5_CAEEL	26.22	2e-16	dd_Smed_v6_6187_0_2	28.61	6e-30	ND	ND	ND
Smp_077230	Smp_077230.1	Attachment	sp|O95249|GOSR1_HUMAN	35.29	2e-43	sp|Q9VE50|GOSR1_DROME	31.85	8e-28	sp|Q95ZW1|GOSR1_CAEEL	25.85	9e-23	dd_Smed_v6_6307_0_1	34.49	1e-29	ND	ND	ND
Smp_093920	Smp_093920.1	Attachment	sp|O43313|ATMIN_HUMAN	27.21	1e-11	tr|Q9VZU1|Q9VZU1_DROME	30.83	1e-09	tr|Q8MXH4|Q8MXH4_CAEEL	26.85	2e-07	dd_Smed_v6_7949_0_1	40.14	4e-29	ND	ND	ND
Smp_140020	Smp_140020.1	Attachment	sp|P21817|RYR1_HUMAN	25.37	2.3	sp|Q24212|STNB_DROME	47.22	1.1	tr|Q27531|Q27531_CAEEL	42.86	0.39	dd_Smed_v6_8620_0_1	34.78	3e-26	ND	ND	ND
Smp_212210	Smp_212210.1	Attachment	sp|Q9Y5B9|SP16H_HUMAN	35.89	1e-38	sp|Q8IRG6|SPT16_DROME	35.75	2e-38	sp|Q9N5R9|SPT16_CAEEL	31.4	4e-26	dd_Smed_v6_2595_0_1	32.51	9e-25	ND	ND	ND
Smp_038330	Smp_038330.1	Attachment	sp|Q96E22|NGBR_HUMAN	28.25	3e-14	tr|Q9VPX8|Q9VPX8_DROME	22.69	5e-08	tr|Q20118|Q20118_CAEEL	24.26	4e-08	dd_Smed_v6_7579_0_1	29.35	5e-24	ND	ND	ND
Smp_159120	Smp_159120.1	Attachment	sp|Q9GZR1|SENP6_HUMAN	34.33	8e-17	tr|Q9VYJ5|Q9VYJ5_DROME	33.12	3e-16	sp|Q09353|SENP_CAEEL	32.17	4e-08	dd_Smed_v6_11853_0_1	36.08	8e-22	ND	ND	ND
Smp_128970	Smp_128970.1	Attachment	sp|Q8WYH8|ING5_HUMAN	56.52	1e-22	tr|Q9VJY8|Q9VJY8_DROME	55.88	2e-22	tr|Q9XWJ8|Q9XWJ8_CAEEL	42.11	3e-15	dd_Smed_v6_2936_0_1	76.09	5e-20	ND	ND	ND
Smp_017710	Smp_017710.1	Attachment	sp|O75154|RFIP3_HUMAN	33.91	3e-07	tr|Q7K860|Q7K860_DROME	23.19	0.24	sp|P36609|NCS2_CAEEL	32.73	0.005	dd_Smed_v6_11969_0_3	25.9	3e-19	ND	ND	ND
Smp_147120	Smp_147120.1	Attachment	sp|Q96HY6|DDRGK_HUMAN	39.38	6e-23	sp|Q9VDD1|DDRGK_DROME	38.58	1e-28	sp|P34623|DDRGK_CAEEL	33.44	1e-20	dd_Smed_v6_4203_0_1	44.25	3e-19	ND	ND	ND
Smp_088460	Smp_088460.1	Attachment	sp|P35269|T2FA_HUMAN	42.37	3e-41	sp|Q05913|T2FA_DROME	38.98	1e-36	tr|Q17558|Q17558_CAEEL	35.44	9e-30	dd_Smed_v6_6621_0_1	32.54	4e-18	ND	ND	ND
Smp_013930	Smp_013930.1	Attachment	sp|Q9UHR5|S30BP_HUMAN	48.57	3e-26	tr|Q7K0K1|Q7K0K1_DROME	45.13	2e-22	tr|Q9BKQ7|Q9BKQ7_CAEEL	34.41	4e-11	dd_Smed_v6_4519_0_1	36.5	3e-15	ND	ND	ND
Smp_166050	Smp_166050.1	Attachment	sp|P48634|PRC2A_HUMAN	44	1e-09	tr|Q9W2U7|Q9W2U7_DROME	45.16	3e-05	tr|Q9GZI0|Q9GZI0_CAEEL	35.29	8e-08	dd_Smed_v6_4611_0_1	50	6e-15	ND	ND	ND
Smp_148830	Smp_148830.1	Attachment	sp|Q6ZRS2|SRCAP_HUMAN	37.82	7e-17	sp|Q9NDJ2|DOM_DROME	36.44	1e-14	sp|Q9NEL2|SSL1_CAEEL	31.21	5e-15	dd_Smed_v6_922_0_1	30.95	8e-14	ND	ND	ND
Smp_130430	Smp_130430.1	Attachment	sp|Q12962|TAF10_HUMAN	32.67	2e-13	sp|Q9U5W9|TAF10_DROME	30.67	3e-14	tr|Q95ZS0|Q95ZS0_CAEEL	49.12	7e-09	dd_Smed_v6_7424_0_1	31.13	1e-11	ND	ND	ND
Smp_036390	Smp_036390.1	Attachment	sp|Q9UEE9|CFDP1_HUMAN	35.81	4e-22	tr|Q8SXI2|Q8SXI2_DROME	28.21	2e-14	tr|P90867|P90867_CAEEL	38.67	2e-12	dd_Smed_v6_2321_0_1	43.1	4e-11	ND	ND	ND
Smp_149240	Smp_149240.1	Attachment	sp|Q14781|CBX2_HUMAN	50	1e-15	sp|P26017|PC_DROME	54	4e-13	sp|P34618|CEC1_CAEEL	40	2e-08	dd_Smed_v6_12731_0_1	39.02	5e-09	ND	ND	ND
Smp_018220	Smp_018220.1	Attachment	sp|O95402|MED26_HUMAN	30.77	0.008	tr|Q9VXP5|Q9VXP5_DROME	27.27	0.19	tr|G5EG10|G5EG10_CAEEL	37.84	4.9	dd_Smed_v6_11208_0_3	32.38	1e-08	ND	ND	ND
Smp_138240	Smp_138240.1	Attachment	sp|Q96NB3|ZN830_HUMAN	37.4	4e-12	tr|Q9VBY5|Q9VBY5_DROME	30.69	5e-16	tr|Q22139|Q22139_CAEEL	26.98	0.0002	dd_Smed_v6_7325_0_2	37.5	4e-08	ND	ND	ND
Smp_132980	Smp_132980.1	Attachment	tr|A0A087WVI0|A0A087WVI0_HUMAN	22.83	8e-05	sp|Q9VGC3|COG1_DROME	22.44	3e-05	sp|Q9XWH8|BTB14_CAEEL	32.86	0.15	dd_Smed_v6_5278_0_1	27.88	2e-07	ND	ND	ND
Smp_163000	Smp_163000.1	Attachment	sp|Q9NSB8|HOME2_HUMAN	30.3	0.95	tr|Q9VKR2|Q9VKR2_DROME	31.11	0.6	sp|Q23232|WDR4_CAEEL	28.57	0.13	dd_Smed_v6_3587_1_1	27.67	7e-06	ND	ND	ND
Smp_127450	Smp_127450.1	Attachment	sp|Q9UKX2|MYH2_HUMAN	29.7	2e-08	sp|Q99323|MYSN_DROME	28.33	5e-06	tr|Q20641|Q20641_CAEEL	32.43	3e-07	dd_Smed_v6_4914_0_1	23.87	0.0005	ND	ND	ND
Smp_067800	Smp_067800.1	Attachment	sp|P52732|KIF11_HUMAN	37.88	1.2	tr|Q8SYC3|Q8SYC3_DROME	32.73	1.9	tr|Q22220|Q22220_CAEEL	29.23	0.7	dd_Smed_v6_1027_0_2	31.48	0.14	XP_012792489.1_Schistosoma haematobium	91.32	3e-129
Smp_129560	Smp_129560.1	Attachment	sp|A8K0R7|ZN839_HUMAN	33.65	3e-05	tr|Q9VAB8|Q9VAB8_DROME	31.88	0.067	#N/A	#N/A	#N/A	dd_Smed_v6_10103_0_1	44.44	0.44	RTG87272.1_Schistosoma bovis	96.31	0
Smp_105070	Smp_105070.1	Attachment	sp|O94985|CSTN1_HUMAN	24.14	2	tr|Q9VI80|Q9VI80_DROME	48.48	1.7	tr|Q20198|Q20198_CAEEL	28.57	0.036	dd_Smed_v6_24063_0_1	46.88	2.6	VDP59014.1_Schistosoma curassoni	90.83	4e-133
Smp_085070	Smp_085070.1	Attachment	#N/A	#N/A	#N/A	#N/A	#N/A	#N/A	#N/A	#N/A	#N/A	dd_Smed_v6_1873_0_4	34.09	3.6	TNN16468.1_Schistosoma japonicum	69.6	0
Smp_075420	Smp_075420.1	Attachment	sp|Q86VW2|ARHGP_HUMAN	25.35	2.2	sp|M9PD06|UBP32_DROME	29.49	0.54	tr|Q19931|Q19931_CAEEL	26.67	6.2	dd_Smed_v6_9986_0_4	30.16	4.9	VDO53771.1_Schistosoma margrebowiei	90	0
Smp_047200	Smp_047200.1	EdU	sp|P39023|RL3_HUMAN	68.61	0	sp|O16797|RL3_DROME	66.42	0	sp|P50880|RL3_CAEEL	64.56	0	dd_Smed_v6_127_0_1	66.99	0	ND	ND	ND
Smp_053610	Smp_053610.1	EdU	sp|P49591|SYSC_HUMAN	63.75	0	tr|Q9VQL1|Q9VQL1_DROME	62	0	sp|Q18678|SYSC_CAEEL	62.08	0	dd_Smed_v6_2956_0_1	55.95	0	ND	ND	ND
Smp_138930	Smp_138930.1	EdU	sp|P07814|SYEP_HUMAN	52.92	0	sp|P28668|SYEP_DROME	56.49	0	tr|Q23315|Q23315_CAEEL	57.33	0	dd_Smed_v6_2488_0_1	50.35	0	ND	ND	ND
Smp_038240	Smp_038240.1	EdU	sp|P49588|SYAC_HUMAN	55.51	0	sp|Q9VLM8|SYAC_DROME	53.17	0	sp|O01541|SYAC_CAEEL	54	0	dd_Smed_v6_4233_0_1	53.04	0	ND	ND	ND
Smp_096450	Smp_096450.1	EdU	sp|Q15029|U5S1_HUMAN	71.07	0	tr|Q9VAX8|Q9VAX8_DROME	70.02	0	tr|Q23463|Q23463_CAEEL	65.38	0	dd_Smed_v6_4747_0_1	65.82	0	ND	ND	ND
Smp_030730	Smp_030730.1	EdU	sp|P68371|TBB4B_HUMAN	89.59	0	sp|Q24560|TBB1_DROME	89.04	0	sp|P41937|TBB4_CAEEL	87.13	0	dd_Smed_v6_83_0_3	89.91	0	ND	ND	ND
Smp_157410	Smp_157410.1	EdU	sp|Q14204|DYHC1_HUMAN	67.5	0	sp|P37276|DYHC_DROME	63.51	0	sp|Q19020|DYHC_CAEEL	56.5	0	dd_Smed_v6_1140_0_2	70.41	0	ND	ND	ND
Smp_009030	Smp_009030.1	EdU	sp|P23921|RIR1_HUMAN	66.91	0	sp|P48591|RIR1_DROME	62.53	0	sp|Q03604|RIR1_CAEEL	65.98	0	dd_Smed_v6_1651_0_1	62.7	0	ND	ND	ND
Smp_065840	Smp_065840.1	EdU	sp|P11388|TOP2A_HUMAN	65.03	0	sp|P15348|TOP2_DROME	57.93	0	sp|Q23670|TOP2_CAEEL	58.12	0	dd_Smed_v6_1626_0_2	59.32	0	ND	ND	ND
Smp_068950	Smp_068950.1	EdU	sp|Q09028|RBBP4_HUMAN	76.9	0	sp|Q24572|CAF1_DROME	74.82	0	sp|P90916|LIN53_CAEEL	69.6	0	dd_Smed_v6_2065_0_1	71.6	0	ND	ND	ND
