## Supplementary Table 5 for "Large-scale RNAi screening uncovers new therapeutic targets in the human parasite *Schistosoma mansoni*"

### Sheet: Sheet1
Supplementary Table 5. S. mansoni genes with detachment phenotypes, whose C. elegans and D. melanogaster orthologs lack phenotypes in WormBase/FlyBase
S. mansoni gene	D. melanogaster ortholog(s) (identified from WormBase ParaSite)	C. elegans ortholog(s) (identified from WormBase ParaSite)	Human ortholog(s) (identified from WormBase ParaSite)	Schmidtea mediterranea ortholog(s)	Single-cell RNA sequencing data for the S. mediterranea ortholog(s), from Plass [PMID:29674432] and Fincher [PMID:29674431]	Single-cell RNA sequencing data for S. mansoni adults [Collins group, unpublished]	Expression of the S. mansoni gene across the life cycle, using data from Lu & Berriman [https://doi.org/10.1101/308213]	Notes on possible biological functions
Smp_023270	FBgn0265184	None found	RBM41 (RNA binding motif protein 41) [Note: some other databases have RNPC3 as the human ortholog]	dd_Smed_v6_13366_0	Highest expression in "neoblast_2" cluster in Plass et al.	Marker for the "Parenchyma_2" cluster (P.adj=1e-7)	Highest expression in larval stages (miracidia, sporocysts, cercariae).	Smp_023270 has a RRM protein domain (InterPro IPR000504) so may be involved in regulating gene expression by regulating mRNA splicing/translation. Very little is known about the human RBM41 gene.
Smp_345630	None found	F52G3.1	PRRC2A (proline rich coiled-coil 2A), PRRC2B, PRRC2C	dd_Smed_v6_4611_0	Marker of the "neural_18" cluster in Fincher et al. (P.adj=5e-10). Marker of the "npp-18+" neuron cluster in Plass et al (P.adj=0.007).	Not a marker for any cluster.	Highest expression in larval stages (miracidia, sporocysts, cercariae).	Mouse PPRC2A is involved in oligodendroglial specification and myelination [Wu 2019 PMID:30514900].
Smp_210670	FBgn0030944	tag-304	GID8 (Glucose-induced degradation protein 8)	dd_Smed_v6_10905_0	Highest expression in "glia" cluster in Plass et al.	Not a marker for any cluster.	Highest expression in larval stages (miracidia, cercariae, 3-hour somules).	GID8 is part of a ubiquitin-protein ligase complex. It is involved in glucose metabolism in yeast [Menssen 2012 PMID:22645139, Lampert 2018 PMID:29911972]. The human GID8 gene has also been implicated in regulating the Wnt signalling pathway [PMID:28829046].
Smp_025560	None found	znf-207 (zinc finger 207 homolog)	ZNF207	dd_Smed_v6_4303_0	Marker of the "neoblast_5" (P.adj=8e-153) and "neoblast_0" (P.adj=0.0) clusters in Fincher et al. Relatively high expression in "glia" and "neoblast_3" clusters in Plass et al.	Not a marker for any cluster.	Highest expression in larval stages (miracidia, sporocysts).	ZNF207 (also called BuGZ) has been implicated in self-renewal and pluripotency in human embryonic stem cells [Fang 2018 PMID:30349051]. Human ZNF207 is a kinetochore- and microtubule-binding protein that also plays a role in spindle assembly [Jiang 2015 PMID:26388440]. Smp_025560 has a C2H2 zinc finger domain.
Smp_150320	FBgn0037855	None found	TTC14 (tetratricopeptide repeat domain 14)	dd_Smed_v6_5265_0	Marker of the "neural_23" cluster in Fincher et al (P.adj=1e-22). Highest expression in "neoblast_12" in Plass et al.	Not a marker for any cluster.	Highest expression in larval stages (miracidia, sporocysts).	Very little is known about the human gene TTC14. Smp_150320 has a S1 domain (found in RNA-associated proteins).
Smp_057650	FBgn0035715	istr-1 (increased sodium tolerance related)	IST1	dd_Smed_v6_2006_0	Marker of the "Cathepsin+_17" (P.adj=9e-12) and "Intestine_30" (P.adj=1e-11) clusters in Fincher et al. Has relatively high expression in the "aqp+ parenchymal" and "phagocytes" clusters in Plass et al.	Marker for "Tegument" (P.adj=7e-58) and "Muscle_8" (P.adj=5e-8) clusters.	Highest expression in early somule (3-hour somule) stage.	Human IST1 is involved in the ESCRT machinery ( e.g. during vesicle formation), as well as cytokinesis [Bajorek 2009 PMID:19129479]. Smp_057650 has a Pfam Ist1 (PF03398) domain, found in ESCRT (endosomal sorting complex) proteins, which are involved in transporting proteins and carrying out cargo sorting and vesicle formation.
