## Supplementary Table 6 for "Large-scale RNAi screening uncovers new therapeutic targets in the human parasite *Schistosoma mansoni*"

### Sheet: Sheet1
Supplementary Table 6. Human homologs of S. mansoni RNAi hits and their potential inhibitors
Smp ID	Closest human homolog	Percent Identity	GeneCards summary	Manually curated inhibitors	Phase 4 Drugs from ChEMBL, with compound scores as in PMID:30397333	Phase 3 Drugs from ChEMBL, with compound scores as in PMID:30397333	Medicinal chemistry compounds from ChEMBL, with compound scores as in PMID:30397333
Smp_001040	KIF5B Kinesin Family Member 5B	0.49	Microtubule-dependent motor required for normal distribution of mitochondria and lysosomes	NA	NA	NA	NA
Smp_002080	MAT2A Methionine Adenosyltransferase 2A	0.73	catalyzes the production of S-adenosylmethionine (AdoMet) from methionine and ATP. AdoMet is the key methyl donor in cellular processes	NA	NA	NA	NA
Smp_002160	DMAP1 DNA Methyltransferase 1 Associated Protein 1	0.43	Involved in transcription repression and activation	NA	NA	NA	NA
Smp_003660	DDX39B DExD-Box Helicase 39B	0.8	Involved in nuclear export of spliced and unspliced mRNA	NA	NA	NA	NA
Smp_005010	ALG1 ALG1, Chitobiosyldiphosphodolichol Beta-Mannosyltransferase	0.38	catalyzes the first mannosylation step in the biosynthesis of lipid-linked oligosaccharides	NA	NA	NA	NA
Smp_005180	GSPT1 G1 To S Phase Transition 1	0.62	translation termination in response to the termination codons UAA, UAG and UGA	NA	NA	NA	NA
Smp_005210	HDAC1/2, histone deacetylase 1 and 2	78/68%	gene expression	QUISINOSTAT (CHEMBL2105763, phase 2), PANOBINOSTAT (CHEMBL483254, phase 4)	CHEMBL483254(PANOBINOSTAT,23.650000),CHEMBL98(VORINOSTAT,29.400000),CHEMBL408513(BELINOSTAT,24.750000)	CHEMBL235191(TACEDINALINE,16.250000)	CHEMBL430060(APICIDIN,1.550000),CHEMBL353581(PYROXAMIDE,1.900000),CHEMBL96051(SCRIPTAID,1.850000),CHEMBL1213492(1.850000),CHEMBL3655950(2.900000),CHEMBL3828396(9.250000),CHEMBL1851943(1.950000),CHEMBL3086767(3.550000),CHEMBL598797(CUDC-101,3.400000),CHEMBL2048746(2.150000),CHEMBL356066(DACINOSTAT,-1.200000),CHEMBL2103863(ABEXINOSTAT,4.050000),CHEMBL2105763(QUISINOSTAT,14.700000),CHEMBL99(TRICHOST…
Smp_007260	ATP2A2 ATPase Sarcoplasmic/Endoplasmic Reticulum Ca2+ Transporting 2	0.68	encodes one of the SERCA Ca(2+)-ATPases, which are intracellular pumps located in the sarcoplasmic or endoplasmic reticula of muscle cells	THAPSIGARGIN (CHEMBL96926), CYCLOPIAZONIC ACID (CHEMBL480627), BHQ (CHEMBL480626)	CHEMBL1200633(IVERMECTIN,25.000000)	NA	CHEMBL96926(THAPSIGARGIN,5.500000)
Smp_007510	CDK12 Cyclin Dependent Kinase 12	0.64	Cyclin-dependent kinase that phosphorylates the C-terminal domain (CTD) of the large subunit of RNA polymerase II (POLR2A), thereby acting as a key regulator of transcription elongation.	NA	NA	CHEMBL603469(LESTAURTINIB,14.350000),CHEMBL428690(ALVOCIDIB,20.550000),CHEMBL223360(LINIFANIB,14.550000)	CHEMBL296468(BMS-387032,11.350000),CHEMBL388978(STAUROSPORINE,7.050000),CHEMBL445813(AT-7519,18.250000),CHEMBL574738(AST-487,4.350000)
Smp_012470	PSMC2 Proteasome 26S Subunit, atpase 2	0.88	Component of the core proteasome complex involved in the proteolytic degradation of most intracellular proteins	BORTEZOMIB (CHEMBL325041, phase 4), IXAZOMIB (CHEMBL2141296, phase 4)	NA	NA	NA
Smp_013930	SAP30BP SAP30 Binding Protein	0.46	Induces cell death. May act as a transcriptional corepressor of a gene related to cell survival	NA	NA	NA	NA
Smp_016250	GNAI1 G Protein Subunit Alpha I1	0.68	part of a complex that responds to beta-adrenergic signals by inhibiting adenylate cyclase	NA	NA	NA	NA
Smp_018240	VCP Valosin Containing Protein/p97	0.82	implicated in a number of cellular events that are regulated during mitosis, including homotypic membrane fusion, spindle pole body function, and ubiquitin-dependent protein degradation	NMS-873 (CHEMBL2311578), CB-5083 (CHEMBL3747513)	CHEMBL496(HEXACHLOROPHENE,30.250000)	NA	CHEMBL1081262(3.500000),CHEMBL2311578(1.500000),CHEMBL1076555(8.400000),CHEMBL3747513(7.600000)
Smp_018610	MED7 mediator complex subunit 7	0.47	Mediator complex component. Transcription of majority of RNApolII dependent genes	NA	NA	NA	NA
Smp_021830	PISD phosphatidyl serine decarboxylase	0.36	Catalyzes conversion of phosphatidyl serine to phosphatidylethanolamine at inner mitochondrial membrane	NA	NA	NA	NA
Smp_022310	SMARCAD1 SWI/SNF-Related, Matrix-Associated Actin-Dependent Regulator Of Chromatin, Subfamily A, Containing DEAD/H Box 1	0.51	The encoded protein plays a critical role in the restoration of heterochromatin organization and propagation of epigenetic patterns following DNA replication by mediating histone H3/H4 deacetylation	NA	NA	NA	CHEMBL3752911(8.450000)
Smp_022540	PIP4P2 Phosphatidylinositol-4,5-Bisphosphate 4-Phosphatase 2	0.32	Removes 4-phosphate from PI4,5P2	NA	NA	NA	NA
Smp_023270	RNPC3 RNA Binding Region (RNP1, RRM) Containing 3	0.43	pre-mRNA splicing of rare U12-type introns	NA	NA	NA	NA
Smp_023360	HARS1 Histidyl-TRNA Synthetase 1	0.54	synthesis of histidyl-tRNA	NA	NA	NA	NA
Smp_025510	VPS4A Vacuolar Protein Sorting 4 Homolog A	0.68	associate with the endosomal compartments, and are involved in intracellular protein trafficking	NA	NA	NA	NA
Smp_025560	ZNF207 Zinc Finger Protein 207	0.63	spindle assembly. kinetochore and microtubule binding.	NA	NA	NA	NA
Smp_027970	DHX16 DEAH-Box Helicase 16	0.63	Probable ATP-binding RNA helicase involved in pre-mRNA splicing	NA	NA	NA	NA
Smp_031920	LUC7L3 LUC7 Like 3 Pre-MRNA Splicing FactoR	0.52	(RE domain) and arginine and serine residues (RS domain). This protein localizes with a speckled pattern in the nucleus	NA	NA	NA	NA
Smp_031950	PDCD10 Programmed Cell Death 10	0.42	interacts with and is phosphoryated by serine/threonine kinase 25, and is thought to function in a signaling pathway essential for vascular developent	NA	NA	NA	NA
Smp_032580	PSMA5 Proteasome Subunit Alpha 5	0.7	Component of the core proteasome complex involved in the proteolytic degradation of most intracellular proteins	BORTEZOMIB (CHEMBL325041, phase 4), IXAZOMIB (CHEMBL2141296, phase 4)	NA	NA	NA
Smp_033050	TOP1 Topoisomerase (DNA) I	0.72	Topoisomerases are ubiquitously expressed enzymes that overcome topological problems in genomic DNA, which can result from DNA replication, transcription and repair	TOPOTECAN HCl (CHEMBL1607, phase 4), IRINOTECAN (CHEMBL481, phase 4)	CHEMBL84(TOPOTECAN,24.950000)	NA	CHEMBL525240(CHEBULAGIC ACID,0.300000),CHEMBL65(CAMPTOTHECIN,7.650000)
Smp_034490	PSMB6 Proteasome Subunit Beta 6	0.6	core proteasome complex involved in the proteolytic degradation of most intracellular proteins	BORTEZOMIB (CHEMBL325041, phase 4), IXAZOMIB (CHEMBL2141296, phase 4)	NA	NA	NA
Smp_035580	PPP1CB Protein Phosphatase 1 Catalytic Subunit Beta	0.86	dephosphorylates S/T in various pathways	CALYCULIN A (CHEMBL430266), OKADAIC ACID (CHEMBL280487)	NA	NA	CHEMBL280487(OKADAIC ACID,5.900000),CHEMBL444092(MICROCYSTIN-LR,0.200000)
Smp_036390	CFDP1 Craniofacial Development Protein 1	0.56	May play a role during embryogenesis	NA	NA	NA	NA
Smp_038330	NUS1 Dehydrodolichyl Diphosphate Synthase Subunit	0.28	This gene encodes a type I single transmembrane domain receptor, which is a subunit of cis-prenyltransferase, and serves as a specific receptor for the neural and cardiovascular regulator Nogo-B.	NA	NA	NA	NA
Smp_039130	NPC1 NPC Intracellular Cholesterol Transporter 1	0.47	resides in the limiting membrane of endosomes and lysosomes and mediates intracellular cholesterol trafficking via binding of cholesterol to its N-terminal domain	NA	NA	NA	NA
Smp_040800	GARS1 Glycyl-TRNA Synthetase 1	0.58	synthesis of glycyl-tRNA	NA	NA	NA	NA
Smp_041450	NARS1 Asparaginyl-TRNA Synthetase 1	0.56	synthesis of asparaginyl-tRNA	NA	NA	NA	NA
Smp_041760	CHD1 Chromodomain Helicase DNA Binding Protein 1	0.44	CHD genes alter gene expression possibly by modification of chromatin structure thus altering access of the transcriptional apparatus to its chromosomal DNA template	NA	NA	NA	NA
Smp_042160	ALDOC Aldolase, Fructose-Bisphosphate C	0.66	expressed in hippocampus and purkinje cells. catalyzes aldol cleavage of fructose-1,6-bisphosphate	NA	NA	NA	NA
Smp_042270	PSMC3 Proteasome 26S Subunit, atpase 3	0.8	degradation of ubiquitinated proteins	BORTEZOMIB (CHEMBL325041, phase 4), IXAZOMIB (CHEMBL2141296, phase 4)	NA	NA	NA
Smp_043350	UAP1L1 UDP-N-Acetylglucosamine Pyrophosphorylase 1 Like 1	0.47	Amino sugar and nucleotide sugar metabolism and Metabolism. GO annotations related to this gene include uridylyltransferase activity.	NA	NA	NA	NA
Smp_046060	MYH11 Myosin Heavy Chain 11	0.5	Muscle contraction	CK-571 (NO CHEMBL ID)	NA	NA	NA
Smp_049550	HSPA5 (Hsp70-like)	0.75	correct folding of proteins and degradation of misfolded proteins	HA15 (NO CHEMBL ID)	NA	NA	CHEMBL14830(ADENOSINE DIPHOSPHATE,6.400000),CHEMBL516197(7.000000)
Smp_049760	TGFBR1 Transforming Growth Factor Beta Receptor 1	0.6	forms a heteromeric complex with type II TGF-beta receptors when bound to TGF-beta, transducing the TGF-beta signal from the cell surface to the cytoplasm	EW-7197 (CHEMBL3260567), SB525334 (CHEMBL401570)	CHEMBL502835(NINTEDANIB,29.250000),CHEMBL1421(DASATINIB,29.850000),CHEMBL601719(CRIZOTINIB,30.150000),CHEMBL2028663(DABRAFENIB,29.350000)	CHEMBL491473(CEDIRANIB,14.350000),CHEMBL603469(LESTAURTINIB,14.350000),CHEMBL1078178(MOMELOTINIB,20.500000),CHEMBL31965(CANERTINIB,14.200000)	CHEMBL3260567(2.300000),CHEMBL261454(8.050000),CHEMBL125846(3.800000),CHEMBL2364611(GALUNISERTIB,10.500000),CHEMBL440084(SB-431542,7.800000),CHEMBL570533(8.100000),CHEMBL568357(2.950000),CHEMBL238125(3.000000),CHEMBL388978(STAUROSPORINE,7.050000),CHEMBL226838(3.750000)
Smp_051210	KPNA3 karyopherin subunit alpha 3	0.61	nuclear protein import as an adapter protein for nuclear receptor KPNB1	NA	NA	NA	NA
Smp_053140	KAT5 Lysine Acetyltransferase 5	0.55	chromatin remodeling, transcription and other nuclear processes by acetylating histone and nonhistone proteins	NU9056 (CHEMBL3774630)	NA	NA	NA
Smp_053820	SEC61A2 SEC61 Translocon Alpha 2 Subunit	0.78	Insertion of secretory and membrane proteins into ER	NA	NA	NA	NA
Smp_056500	PSMB4 Proteasome Subunit Beta 4	0.46	Component of the core proteasome complex involved in the proteolytic degradation of most intracellular proteins	BORTEZOMIB (CHEMBL325041, phase 4), IXAZOMIB (CHEMBL2141296, phase 4)	NA	NA	NA
Smp_059210	PPHLN1 Periphilin 1	0.38	epithelial differentiation and epidermal integrity and barrier formation	NA	NA	NA	NA
Smp_060420	SACM1L SAC1 Suppressor Of Actin Mutations 1 Like (Yeast)	0.4	This gene encodes an integral membrane protein that is localized to the endoplasmic reticulum and golgi, and functions as a phosphoinositide lipid phosphatase	NA	NA	NA	NA
Smp_067540	VPS28, ESCRT-I Subunit	0.69	transport and sorting of proteins into subcellular vesicles	NA	NA	NA	NA
Smp_067890	PSMA2 Proteasome subunit alpha type-2	0.73	Component of the core proteasome complex involved in the proteolytic degradation of most intracellular proteins	BORTEZOMIB (CHEMBL325041, phase 4), IXAZOMIB (CHEMBL2141296, phase 4)	NA	NA	NA
Smp_068060	TAOK1 TAO kinase 1	0.55	p38/MAPK14 stress-activated MAPK cascade, DNA damage response and regulation of cytoskeleton stability	Compound 43 TAO Kinase Inhibitor (CHEMBL3717933)	CHEMBL601719(CRIZOTINIB,30.150000),CHEMBL1789941(RUXOLITINIB,31.500000),CHEMBL477772(PAZOPANIB,19.950000),CHEMBL1336(SORAFENIB,29.800000),CHEMBL288441(BOSUTINIB,29.400000),CHEMBL180022(NERATINIB,23.600000),CHEMBL255863(NILOTINIB,23.850000),CHEMBL535(SUNITINIB,25.650000),CHEMBL1421(DASATINIB,29.850000)	CHEMBL428690(ALVOCIDIB,20.550000),CHEMBL223360(LINIFANIB,14.550000),CHEMBL491473(CEDIRANIB,14.350000),CHEMBL1287853(FEDRATINIB,19.250000),CHEMBL603469(LESTAURTINIB,14.350000),CHEMBL91829(RUBOXISTAURIN,19.800000)	CHEMBL445813(AT-7519,18.250000),CHEMBL574738(AST-487,4.350000),CHEMBL450786(PHA-665752,1.500000),CHEMBL509032(TAE-684,6.700000),CHEMBL572878(TOZASERTIB,14.800000),CHEMBL388978(STAUROSPORINE,7.050000)
Smp_068960	PRPF4B Pre-MRNA Processing Factor 4B	0.66	Has a role in pre-mRNA splicing. Phosphorylates SF2/ASF	NA	CHEMBL502835(NINTEDANIB,29.250000),CHEMBL608533(MIDOSTAURIN,31.450000),CHEMBL535(SUNITINIB,25.650000)	CHEMBL603469(LESTAURTINIB,14.350000),CHEMBL522892(DOVITINIB,19.950000),CHEMBL91829(RUBOXISTAURIN,19.800000),CHEMBL1287853(FEDRATINIB,19.250000)	NA
Smp_070930	PSMA4 Proteasome Subunit Alpha 4	0.67	Component of the core proteasome complex involved in the proteolytic degradation of most intracellular proteins	BORTEZOMIB (CHEMBL325041, phase 4), IXAZOMIB (CHEMBL2141296, phase 4)	NA	NA	NA
Smp_072330	HSP90AA1 Heat Shock Protein 90 Alpha Family Class A Member 1	0.67	inducible molecular chaperone that functions as a homodimer	HSP990 (CHEMBL3360305), BIIB021 (CHEMBL467399), CH5138303 (CHEMBL3104289)	NA	CHEMBL2103879(GANETESPIB,20.100000),CHEMBL109480(TANESPIMYCIN,13.850000)	CHEMBL3360305(8.650000),CHEMBL1834096(8.550000),CHEMBL192894(8.450000),CHEMBL404630(8.100000),CHEMBL1834390(8.350000),CHEMBL560895(8.200000),CHEMBL1834091(9.150000),CHEMBL200102(6.850000),CHEMBL1407606(2.750000),CHEMBL252164(LUMINESPIB,14.900000),CHEMBL399530(8.350000),CHEMBL414883(RADICICOL,7.700000),CHEMBL467399(8.700000),CHEMBL2443044(6.900000),CHEMBL563327(7.600000),CHEMBL178130(7.800000),CHE…
Smp_073410	PSMB7 Proteasome Subunit Beta 7	0.61	Component of the core proteasome complex involved in the proteolytic degradation of most intracellular proteins	BORTEZOMIB (CHEMBL325041, phase 4), IXAZOMIB (CHEMBL2141296, phase 4)	NA	NA	NA
Smp_073450	no significant similarities found: BLAST	N/A	N/A	N/A	NA	NA	NA
Smp_074500	PSMB2 Proteasome Subunit Beta 2	0.58	Component of the core proteasome complex involved in the proteolytic degradation of most intracellular proteins	BORTEZOMIB (CHEMBL325041, phase 4), IXAZOMIB (CHEMBL2141296, phase 4)	NA	CHEMBL371405(MARIZOMIB,14.800000)	NA
Smp_075420	no significant similarities found: BLAST		N/A	N/A	NA	NA	NA
Smp_076230	PSMA8 Proteasome Subunit Alpha 8	0.67	Component of the spermatoproteasome, a form of the proteasome specifically found in testis that promotes degradation of histones, thereby participating actively to the exchange of histones during spermatogenesis	BORTEZOMIB (CHEMBL325041, phase 4), IXAZOMIB (CHEMBL2141296, phase 4)	NA	NA	NA
Smp_076880	SF3A2 Splicing Factor 3a Subunit 2	0.77	The splicing factor 3a heterotrimer includes subunits 1, 2 and 3 and is necessary for the in vitro conversion of 15S U2 snRNP into an active 17S particle that performs pre-mRNA splicing	NA	NA	NA	NA
Smp_077980	PCSK2 Proprotein Convertase Subtilisin/Kexin Type 2	0.57	proprotein convertase, functions in the proteolytic activation of polypeptide hormones and neuropeptides precursors	NA	NA	NA	NA
Smp_079430	RAN Ras-related nuclear protein	0.82	translocation of RNA and proteins through the nuclear pore	NA	NA	NA	NA
Smp_079650	CHD3 Chromodomain Helicase DNA Binding Protein 3	0.51	anchoring centrosomal pericentrin in both interphase and mitosis, for spindle organization and centrosome integrity	NA	NA	NA	CHEMBL3752911(8.450000)
Smp_079910	GTF2E2 General Transcription Factor IIE Subunit 2	0.44	Recruits TFIIH to the initiation complex and stimulates the RNA polymerase II C-terminal domain kinase and DNA-dependent ATPase activities of TFIIH	NA	NA	NA	NA
Smp_085070	no significant similarities found: BLAST		N/A	N/A	NA	NA	NA
Smp_088650	ARF4 ADP Ribosylation Factor 4	0.81	GTP-binding protein that functions as an allosteric activator of the cholera toxin catalytic subunit, an ADP-ribosyltransferase. Involved in protein trafficking; may modulate vesicle budding and uncoating within the Golgi apparatus	NA	NA	NA	NA
Smp_092280	PSMA3 Proteasome Subunit Alpha 3	0.6	Component of the core proteasome complex involved in the proteolytic degradation of most intracellular proteins	BORTEZOMIB (CHEMBL325041, phase 4), IXAZOMIB (CHEMBL2141296, phase 4)	NA	NA	NA
Smp_093920	ZNF354A Zinc Finger Protein 354A	0.28	ERK signaling, gene expression	NA	NA	NA	NA
Smp_096310	PRKCI Protein Kinase C Iota	0.51	phosphorylates glyceraldehyde-3-phosphate dehydrogenase (GAPD/GAPDH) and plays a role in microtubule dynamics in the early secretory pathway	CRT0066854 (CHEMBL3730647), PKC-iota inhibitor 1 (compound 19) (NO CHEMBL ID)	NA	CHEMBL603469(LESTAURTINIB,14.350000),CHEMBL91829(RUBOXISTAURIN,19.800000)	CHEMBL388978(STAUROSPORINE,7.050000),CHEMBL7463(GF-109203,7.400000)
Smp_096640	STK25 Serine/Threonine Kinase 25	0.71	liver kinase B1 (LKB1) signaling pathway to regulate neuronal polarization and morphology of the Golgi apparatus	NA	CHEMBL601719(CRIZOTINIB,30.150000),CHEMBL1789941(RUXOLITINIB,31.500000),CHEMBL502835(NINTEDANIB,29.250000),CHEMBL608533(MIDOSTAURIN,31.450000),CHEMBL288441(BOSUTINIB,29.400000),CHEMBL180022(NERATINIB,23.600000),CHEMBL535(SUNITINIB,25.650000),CHEMBL1421(DASATINIB,29.850000)	CHEMBL522892(DOVITINIB,19.950000),CHEMBL300138(ENZASTAURIN,14.200000),CHEMBL223360(LINIFANIB,14.550000),CHEMBL491473(CEDIRANIB,14.350000),CHEMBL1287853(FEDRATINIB,19.250000),CHEMBL603469(LESTAURTINIB,14.350000)	CHEMBL191003(JNJ-7706621,8.000000),CHEMBL388978(STAUROSPORINE,7.050000),CHEMBL3770443(7.200000)
Smp_097620	VPS25 Vacuolar Protein Sorting 25 Homolog	0.51	This protein complex functions in sorting of ubiquitinated membrane proteins during endocytosis	NA	NA	NA	NA
Smp_103710	UBE2I Ubiquitin Conjugating Enzyme E2 I	0.75	Accepts the ubiquitin-like proteins SUMO1, SUMO2, SUMO3 and SUMO4 from the UBLE1A-UBLE1B E1 complex and catalyzes their covalent attachment to other proteins with the help of an E3 ligase such as RANBP2, CBX4 and ZNF451	NA	NA	NA	NA
Smp_104500	ATP8A1 ATPase Phospholipid Transporting 8A1	0.51	use the free energy of ATP hydrolysis to drive uphill transport of ions across membranes	NA	NA	NA	CHEMBL1453(DIGITOXIGENIN,8.450000)
Smp_105700	SNRNP200 Small Nuclear Ribonucleoprotein U5 Subunit 200	0.64	Involved in spliceosome assembly, activation and disassembly	NA	NA	NA	NA
Smp_106930	HSPA8 Heat Shock Protein Family A (Hsp70) Member 8	0.84	HSP70-family chaperone	NA	NA	NA	CHEMBL14830(ADENOSINE DIPHOSPHATE,6.400000),CHEMBL516197(7.000000)
Smp_120360	SKIV2L2 Ski2 Like RNA Helicase 2	0.54	May be involved in pre-mRNA splicing. Associated with the RNA exosome complex and involved in the 3-processing of the 7S pre-RNA to the mature 5.8S rRNA	NA	NA	NA	NA
Smp_120640	CPSF6 Cleavage And Polyadenylation Specific Factor 6	0.39	Component of the cleavage factor Im complex (CFIm) that plays a key role in pre-mRNA 3-processing	NA	NA	NA	NA
Smp_121430	PSMB3 Proteasome subunit beta type-3	0.61	Component of the core proteasome complex involved in the proteolytic degradation of most intracellular proteins	BORTEZOMIB (CHEMBL325041, phase 4), IXAZOMIB (CHEMBL2141296, phase 4)	NA	NA	NA
Smp_125270	DYRK1A Dual Specificity Tyrosine Phosphorylation Regulated Kinase 1A	0.62	cell survival, proliferation and differentiation	HARMINE (CHEMBL269538)	CHEMBL1201322(THONZONIUM,25.600000),CHEMBL1789941(RUXOLITINIB,31.500000),CHEMBL1173655(AFATINIB,29.800000),CHEMBL502835(NINTEDANIB,29.250000),CHEMBL608533(MIDOSTAURIN,31.450000),CHEMBL58(MITOXANTRONE,18.200000),CHEMBL945(AMILORIDE,24.000000),CHEMBL535(SUNITINIB,25.650000)	CHEMBL428690(ALVOCIDIB,20.550000),CHEMBL24171(BERGAPTEN,15.450000),CHEMBL1287853(FEDRATINIB,19.250000),CHEMBL603469(LESTAURTINIB,14.350000),CHEMBL91829(RUBOXISTAURIN,19.800000)	CHEMBL3094448(1.850000),CHEMBL3214280(4.050000),CHEMBL1337353(2.550000),CHEMBL3199462(3.800000),CHEMBL1558577(4.250000),CHEMBL3774448(3.200000),CHEMBL384304(RG-547,15.700000),CHEMBL269538(HARMINE,8.350000),CHEMBL1546197(2.850000),CHEMBL409450(6BIO,6.900000),CHEMBL1310556(3.850000),CHEMBL3421968(2.600000),CHEMBL379218(7.750000),CHEMBL1232500(9.000000),CHEMBL568150(8.950000),CHEMBL566474(3.850000),…
Smp_128050	CSE1L Chromosome Segregation 1 Like	0.4	Export receptor for importin-alpha. Mediates importin-alpha re-export from the nucleus to the cytoplasm after import substrates (cargos) have been released into the nucleoplasm	NA	NA	NA	NA
Smp_128890	SRCAP Snf2 Related CREBBP Activator Protein	0.76	transcription regulation through chromatin remodeling	NA	NA	NA	CHEMBL3752911(8.450000)
Smp_128960	TAF2 TATA-Box Binding Protein Associated Factor 2	0.4	may participate in basal transcription, serve as coactivators, function in promoter recognition or modify general transcription factors (GTFs) to facilitate complex assembly and transcription initiation	NA	NA	NA	NA
Smp_129050	DNM1 dynamin 1	0.59	vesicular trafficking processes. Involved in receptor-mediated endocytosis	DYNGO-4A (CHEMBL4071130)	CHEMBL1180003(CETRIMIDE,19.050000)	NA	NA
Smp_129560	ZNF839 Zinc Finger Protein 839	0.24	Gene expression	NA	NA	NA	NA
Smp_130430	TAF10 TATA-Box Binding Protein Associated Factor 10	0.33	TAFs are components of the transcription factor IID (TFIID) complex, PCAF histone acetylase complex and TBP-free TAFII complex (TFTC). TIIFD is a multimeric protein complex that plays a central role in mediating promoter responses to various activators and repressors.	NA	NA	NA	NA
Smp_132980	COG1 Component Of Oligomeric Golgi Complex 1	0.22	one of eight proteins (Cog1-8) which form a Golgi-localized complex (COG) required for normal Golgi morphology and function	NA	NA	NA	NA
Smp_134560	CLK2 cdc-like kinase 2	0.67	Dual specificity kinase acting on both serine/threonine and tyrosine-containing substrates	TG003 (CHEMBL408982)	CHEMBL1789941(RUXOLITINIB,31.500000),CHEMBL502835(NINTEDANIB,29.250000),CHEMBL608533(MIDOSTAURIN,31.450000),CHEMBL288441(BOSUTINIB,29.400000),CHEMBL535(SUNITINIB,25.650000)	CHEMBL428690(ALVOCIDIB,20.550000),CHEMBL522892(DOVITINIB,19.950000),CHEMBL1287853(FEDRATINIB,19.250000),CHEMBL603469(LESTAURTINIB,14.350000),CHEMBL91829(RUBOXISTAURIN,19.800000)	CHEMBL230011(TG100-115,14.650000),CHEMBL379218(7.750000),CHEMBL464552(1.350000),CHEMBL1908397(KW-2449,6.400000),CHEMBL509032(TAE-684,6.700000),CHEMBL4062218(6.300000),CHEMBL408982(8.850000),CHEMBL384304(RG-547,15.700000),CHEMBL388978(STAUROSPORINE,7.050000),CHEMBL1082152(2.300000)
Smp_138030	KMT2C Lysine Methyltransferase 2C	0.47	Histone methyltransferase. Methylates Lys-4 of histone H3. H3 Lys-4 methylation represents a specific tag for epigenetic transcriptional activation	NA	NA	NA	NA
Smp_138240	ZNF830 Zinc Finger Protein 830	0.37	Transcription-Coupled Nucleotide Excision Repair (TC-NER) and DNA Double-Strand Break Repair	NA	NA	NA	NA
Smp_138590	HMGCR hmg-coa reductase	0.52	catalyzes rate limiting step in cholesterol biosynthesis	statins (e.g. SIMVASTATIN (CHEMBL1064))	CHEMBL1144(PRAVASTATIN,24.500000),CHEMBL1487(ATORVASTATIN,28.300000),CHEMBL503(LOVASTATIN,30.850000),CHEMBL1201753(PITAVASTATIN,25.000000),CHEMBL1729(CISAPRIDE,24.700000)	NA	CHEMBL50444(MEGLUTOL,5.150000),CHEMBL121658(2.800000)
Smp_140020	no significant similarities found: BLAST	N/A	N/A	NA	NA	NA	NA
Smp_141330	SNRPA1 Small Nuclear Ribonucleoprotein Polypeptide A'	0.6	This protein is associated with sn-RNP U2. It helps the A protein to bind stem loop IV of U2 snRNA	NA	NA	NA	NA
Smp_141660	CACNB2 Calcium Voltage-Gated Channel Auxiliary Subunit Beta 2	0.57	subunit voltage-gated calcium channel	NA	NA	NA	NA
Smp_143150	EEF2 Eukaryotic Translation Elongation Factor 2	0.66	Catalyzes the GTP-dependent ribosomal translocation step during translation elongation	NA	NA	NA	NA
Smp_146330	PLCB4 Phospholipase C Beta 4	0.53	catalyzes the formation of inositol 1,4,5-trisphosphate and diacylglycerol from phosphatidylinositol 4,5-bisphosphate. This reaction uses calcium as a cofactor and plays an important role in the intracellular transduction of many extracellular signals in the retina	NA	NA	NA	NA
Smp_146600	RHOC Ras Homolog Family Member C	0.76	Regulates a signal transduction pathway linking plasma membrane receptors to the assembly of focal adhesions and actin stress fibers	NA	NA	NA	NA
Smp_147050	ATP6V1A ATPase H+ Transporting V1 Subunit A	0.78	Catalytic subunit of the peripheral V1 complex of vacuolar ATPase. V-ATPase vacuolar ATPase is responsible for acidifying a variety of intracellular compartments in eukaryotic cells.	CONCANAMYCIN A (CHEMBL1241239)	NA	NA	NA
Smp_148830	SRCAP Snf2 Related CREBBP Activator Protein	0.38	Catalytic component of the SRCAP complex which mediates the ATP-dependent exchange of histone H2AZ/H2B dimers for nucleosomal H2A/H2B, leading to transcriptional regulation of selected genes by chromatin remodeling	NA	NA	NA	NA
Smp_149240	CBX6 Chromobox 6	0.4	Component of a Polycomb group (PcG) multiprotein PRC1-like complex, a complex class required to maintain the transcriptionally repressive state of many genes, including Hox genes, throughout development	NA	NA	NA	CHEMBL3939958(0.350000)
Smp_150320	TTC14, tetratricopeptide repeat protein 14	0.37	Nucleic acid binding	NA	NA	NA	NA
Smp_150560	KDM1A Lysine Demethylase 1A	0.41	encodes a nuclear protein containing a SWIRM domain, a FAD-binding motif, and an amine oxidase domain. This protein is a component of several histone deacetylase complexes, though it silences genes by functioning as a histone demethylase	ORY-1001 (CHEMBL3781751), OG-L002 (CHEMBL3104261), SP2509 (CHEMBL3104250)	CHEMBL1089(PHENELZINE,22.350000)	NA	CHEMBL3104261(4.150000),CHEMBL4084845(3.550000),CHEMBL3651585(4.000000),CHEMBL3781751(4.200000),CHEMBL3786182(3.950000)
Smp_150660	PI4KA Phosphatidylinositol 4-Kinase Alpha	0.42	phosphatidylinositol (PI) 4-kinase which catalyzes the first committed step in the biosynthesis of phosphatidylinositol 4,5-bisphosphate	NA	NA	NA	CHEMBL3121308(1.300000),CHEMBL3600785(2.750000)
Smp_152640	SMARCC2 SWI/SNF Related, Matrix Associated, Actin Dependent Regulator Of Chromatin Subfamily C Member 2	0.38	Involved in transcriptional activation and repression of select genes by chromatin remodeling (alteration of DNA-nucleosome topology	NA	NA	NA	NA
Smp_152730	KMT2D Lysine Methyltransferase 2D	0.32	Methylates Lys-4 of histone H3. H3 Lys-4 methylation represents a specific tag for epigenetic transcriptional activation	NA	NA	NA	NA
Smp_156060	DHX38 DEAH-Box Helicase 38	0.62	Probable ATP-binding RNA helicase involved in pre-mRNA splicing.	NA	NA	NA	NA
Smp_157350	ULK1 Unc-51 Like Autophagy Activating Kinase 1	0.56	Serine/threonine-protein kinase involved in autophagy in response to starvation	SBI-0206965 (NO CHEMBL ID)	CHEMBL601719(CRIZOTINIB,30.150000),CHEMBL1789941(RUXOLITINIB,31.500000),CHEMBL502835(NINTEDANIB,29.250000),CHEMBL288441(BOSUTINIB,29.400000),CHEMBL535(SUNITINIB,25.650000)	CHEMBL603469(LESTAURTINIB,14.350000),CHEMBL428690(ALVOCIDIB,20.550000),CHEMBL522892(DOVITINIB,19.950000),CHEMBL1287853(FEDRATINIB,19.250000)	CHEMBL1908397(KW-2449,6.400000),CHEMBL509032(TAE-684,6.700000),CHEMBL475251(R-406,14.850000),CHEMBL388978(STAUROSPORINE,7.050000),CHEMBL3605057(7.200000)
Smp_157510	DHX8 DEAH-Box Helicase 8	0.73	thought to function as an ATP-dependent RNA helicase that regulates the release of spliced mRNAs from spliceosomes prior to their export from the nucleus	NA	NA	NA	NA
Smp_158050	SMARCA4 SWI/SNF Related, Matrix Associated, Actin Dependent Regulator Of Chromatin, Subfamily A, Member 4	0.58	PEDF Induced Signaling and Signaling by Wnt. chromatin binding and transcription coactivator activity	PFI 3 (CHEMBL3752911)	NA	NA	CHEMBL3752911(8.450000)
Smp_159120	SENP6 SUMO1/Sentrin Specific Peptidase 6	0.34	Protease that deconjugates SUMO1, SUMO2 and SUMO3 from targeted proteins	NA	NA	NA	NA
Smp_163000	no significant similarities found: BLAST	N/A	N/A	N/A	NA	NA	NA
Smp_164610	TRNT1 TRNA Nucleotidyl Transferase 1	0.42	CCA-adding enzyme which belongs to the tRNA nucleotidyltransferase/poly(A) polymerase family. addition of the conserved nucleotide triplet CCA to the 3' terminus of tRNA molecules	NA	NA	NA	NA
Smp_165490	PPP2CA Protein Phosphatase 2 Catalytic Subunit Alpha	0.91	negative control of cell growth and division	CALYCULIN A (CHEMBL430266), OKADAIC ACID (CHEMBL280487)	NA	NA	CHEMBL421377(0.600000),CHEMBL280487(OKADAIC ACID,5.900000),CHEMBL17130(0.550000)
Smp_165580	ERCC3 ERCC Excision Repair 3, TFIIH Core Complex Helicase Subunit	0.65	ATP-dependent DNA helicase that functions in nucleotide excision repair	NA	NA	NA	NA
Smp_166050	PRRC2A, proline-rich coiled coil, partial	0.45	poly(A) RNA binding. May help regulate pre-mRNA splicing	NA	NA	NA	NA
Smp_175250	PSMD1 Proteasome 26S Subunit, Non-ATPase 1	0.61	Component of the core proteasome complex involved in the proteolytic degradation of most intracellular proteins	BORTEZOMIB (CHEMBL325041, phase 4), IXAZOMIB (CHEMBL2141296, phase 4)	NA	NA	NA
Smp_175420	SPCS3 signal peptidase complex subunit 3	0.47	Incretin synthesis, secretion, and inactivation	NA	NA	NA	NA
Smp_176620	CDK11B cyclin dependent kinase 11B	0.73	essential for eukaryotic cell cycle control	NA	CHEMBL601719(CRIZOTINIB,30.150000),CHEMBL477772(PAZOPANIB,19.950000)	CHEMBL223360(LINIFANIB,14.550000)	CHEMBL296468(BMS-387032,11.350000),CHEMBL445813(AT-7519,18.250000)
Smp_198850	SNF8, ESCRT-II Complex Subunit	0.47	component of the endosomal sorting complex required for transport II (ESCRT-II), which regulates the movement of ubiquitinylated transmembrane proteins to the lysosome for degradation	NA	NA	NA	NA
Smp_207080	PSMA6 Proteasome subunit alpha 6	0.57	Component of the core proteasome complex involved in the proteolytic degradation of most intracellular proteins	BORTEZOMIB (CHEMBL325041, phase 4), IXAZOMIB (CHEMBL2141296, phase 4)	NA	NA	NA
Smp_210670	GID8 GID Complex Subunit 8 Homolog	0.42	CTLH E3 ubiquitin ligase complex component. Degrades txn factor HBP1, promotes CTNNB1 nuclear accumulation	NA	NA	NA	NA
Smp_212210	SUPT16H SPT16 Homolog	0.36	general chromatin factor that acts to reorganize nucleosomes	NA	NA	NA	NA
Smp_212220	SUPT16H SPT16 Homolog, Facilitates Chromatin Remodeling Subunit	0.55	FACT complex component: nucleosome reorganization	NA	NA	NA	NA
Smp_212880	PSMB5 Proteasome subunit beta type-5	0.69	Component of the core proteasome complex involved in the proteolytic degradation of most intracellular proteins	BORTEZOMIB (CHEMBL325041, phase 4), IXAZOMIB (CHEMBL2141296, phase 4)	CHEMBL451887(CARFILZOMIB,20.750000)	CHEMBL371405(MARIZOMIB,14.800000)	CHEMBL114388(5.000000),CHEMBL64925(MG-132,6.800000),CHEMBL207990(EPOXOMYCIN,1.050000),CHEMBL606394(0.000000)
Smp_212920	PSMA1 Proteasome Subunit alpha 1	0.58	Component of the core proteasome complex involved in the proteolytic degradation of most intracellular proteins	BORTEZOMIB (CHEMBL325041, phase 4), IXAZOMIB (CHEMBL2141296, phase 4)	NA	NA	NA
Smp_005670	RAB11A, Member RAS Oncogene Family	0.66	regulators of intracellular membrane trafficking, from the formation of transport vesicles to their fusion with membranes	NA	NA	NA	CHEMBL1328505(3.500000)
Smp_005740	AQP9 Aquaporin 9	0.38	Aquaporin-mediated transport and Transport of glucose and other sugars, bile salts and organic acids, metal ions and amine compounds	NA	NA	NA	NA
Smp_014660	RAB10 - Ras-Related GTP-Binding Protein	0.61	regulate intracellular vesicle trafficking	NA	NA	NA	NA
Smp_018220	no significant similarities found: BLAST		N/A	N/A	NA	NA	NA
Smp_023250	KIN Kin17 DNA And RNA Binding Protein	0.43	Involved in DNA replication and the cellular response to DNA damage	NA	NA	NA	NA
Smp_045980	CC2D1A Coiled-Coil And C2 Domain Containing 1A	0.24	Transcription factor that binds specifically to the DRE (dual repressor element) and represses HTR1A gene transcription in neuronal cells	NA	NA	NA	NA
Smp_049680	CIR1 Corepressor Interacting With RBPJ, 1	0.43	Required for RBPJ-mediated repression of transcription	NA	NA	NA	NA
Smp_057650	IST1, ESCRT-III Associated Factor	0.44	Is required for efficient abscission during cytokinesis	NA	NA	NA	NA
Smp_063110	ZMYM3 Zinc Finger MYM-Type Containing 3	0.31	Plays a role in the regulation of cell morphology and cytoskeletal organization	NA	NA	NA	NA
Smp_064350	ATP6V0B, V-type proton ATPase 21 kDa	0.68	mediates acidification of eukaryotic intracellular organelles	CONCANAMYCIN A (CHEMBL1241239)	NA	NA	NA
Smp_067140	RAB7A, Member RAS Oncogene Family	0.64	Key regulator in endo-lysosomal trafficking	NA	NA	NA	CHEMBL384759(6.150000),CHEMBL1328505(3.500000)
Smp_079950	ATP6V0D1 ATPase H+ Transporting V0 Subunit D1	0.72	mediates acidification of eukaryotic intracellular organelles	CONCANAMYCIN A (CHEMBL1241239)	NA	NA	NA
Smp_080980	TIMM23 Translocase Of Inner Mitochondrial Membrane 23	0.39	Essential component of the TIM23 complex, a complex that mediates the translocation of transit peptide-containing proteins across the mitochondrial inner membrane	NA	NA	NA	NA
Smp_088460	GTF2F1 general transcription factor IIF subunit 1	0.57	binds RNA polymerase II in conjunction with TFIIB, recruiting it to the initiation complex and promoting transcription elongation	NA	NA	NA	NA
Smp_095910	SRPRA, SRP receptor alpha subunit	0.45	Gene Expression and Protein export	NA	NA	NA	NA
Smp_105070	no significant similarities found: BLAST	N/A	N/A	N/A	NA	NA	NA
Smp_105910	CBP, CREB-binding protein	0.52	involved in the transcriptional coactivation of many different transcription factors	A-485 (NO CHEMBL ID)	NA	NA	CHEMBL3622373(6.550000),CHEMBL4077137(8.550000),CHEMBL3814752(7.750000),CHEMBL3897393(8.500000),CHEMBL1615026(ISCHEMIN,7.250000),CHEMBL3959972(9.500000)
Smp_126720	ISY1 Splicing Factor Homolog	0.56	May play a role in pre-mRNA splicing	NA	NA	NA	NA
Smp_127450	MYH2 myosin-2	0.29	Muscle contraction. Required for cytoskeleton organization	NA	NA	NA	NA
Smp_137170	ATP2B3 ATPase Plasma Membrane Ca2+ Transporting 3	0.58	magnesium-dependent enzyme catalyzes the hydrolysis of ATP coupled with the transport of calcium out of the cell	NA	CHEMBL1200633(IVERMECTIN,25.000000),CHEMBL1751(DIGOXIN,30.800000)	NA	CHEMBL47529(8.650000),CHEMBL1453(DIGITOXIGENIN,8.450000)
Smp_199210	ATP2B3 ATPase Plasma Membrane Ca2+ Transporting 3	0.58	These enzymes remove bivalent calcium ions from eukaryotic cells against very large concentration gradients and play a critical role in intracellular calcium homeostasis	NA	NA	NA	CHEMBL96926(THAPSIGARGIN,5.500000),CHEMBL1453(DIGITOXIGENIN,8.450000)
Smp_211330	DDX6, DEAD-box helicase 6	0.68	RNA helicase found in P-bodies and stress granules, and functions in translation suppression and mRNA degradation	NA	NA	NA	NA
Smp_132720	mapped to 342710: RNGTT RNA Guanylyltransferase And 5'-Phosphatase	0.36	mRNA capping enzyme	NA	NA	NA	NA
Smp_136260	GFPT2Glutamine-Fructose-6-Phosphate Transaminase 2	0.6	glucose flux into hexosamine pathway.	NA	NA	NA	NA
Smp_135160	DUSP6 Dual Specificity Phosphatase 6	0.43	dephosphorylates S/T/Y in various MAPK pathways	BCI Hydrochloride (CHEMBL1988764)	NA	NA	NA
Smp_162630	UBA1 Ubiquitin Like Modifier Activating Enzyme 1	0.52	atp-dependent ubiquitin adenylation and thioester linkage to E1	TAK-243 (NO CHEMBL ID)	NA	NA	NA
Smp_161170	RTF1 RTF1 Homolog, Paf1/RNA Polymerase II Complex Component	0.35	PAF1 complex component, functions in transcription by RNA pol II	NA	NA	NA	NA
Smp_178850	PAPOLG Poly(A) Polymerase Gamma	0.43	catalyzes poly-A extension on mRNA	NA	NA	NA	NA
Smp_161730	U2SURP U2 SnRNP Associated SURP Domain Containing	0.42	nucleic acid binding	NA	NA	NA	NA
Smp_156670	POLR2A RNA Polymerase II Subunit A	0.67	largest subunit of rnapol II. Synthesis of mRNA.	NA	NA	NA	NA
Smp_173840	PSMC1 Proteasome 26S Subunit, atpase 1	0.86	Component of the core proteasome complex involved in the proteolytic degradation of most intracellular proteins	BORTEZOMIB (CHEMBL325041, phase 4), IXAZOMIB (CHEMBL2141296, phase 4)	NA	NA	NA
Smp_034870	AP2B1 Adaptor Related Protein Complex 2 Beta 1 Subunit	0.68	protein transport via transport vesicles in different membrane traffic pathways	NA	NA	NA	NA
Smp_008230	RAB18, Member RAS Oncogene Family	0.53	member of a family of Ras-related small GTPases that regulate membrane trafficking in organelles and transport vesicles	NA	NA	NA	CHEMBL1328505(3.500000)
Smp_018030	VPS72 vacuolar protein sorting-associated protein 72	0.36	Deposition-and-exchange histone chaperone specific for H2AFZ, specifically chaperones H2AFZ and deposits it into nucleosomes	NA	NA	NA	NA
Smp_024190	TRRAP Transformation/Transcription Domain Associated Protein	0.28	Probably acts by linking transcription factors such as E1A, MYC or E2F1 to HAT complexes such as STAGA thereby allowing transcription activation	NA	NA	NA	NA
Smp_028730	GMPPB GDP-Mannose Pyrophosphorylase B	0.64	step in production of n-linked oligosaccharides	NA	NA	NA	NA
Smp_029390	ATP6V1B2 ATPase H+ Transporting V1 Subunit B2	0.85	mediates acidification of eukaryotic intracellular organelles	CONCANAMYCIN A (CHEMBL1241239)	NA	NA	CHEMBL290814(BAFILOMYCIN A1,1.500000)
Smp_047190	GAK cyclin G associated kinase	0.4	Associates with cyclin G and CDK5	NA	CHEMBL24828(VANDETANIB,25.200000),CHEMBL939(GEFITINIB,30.100000),CHEMBL1789941(RUXOLITINIB,31.500000),CHEMBL477772(PAZOPANIB,19.950000),CHEMBL608533(MIDOSTAURIN,31.450000),CHEMBL288441(BOSUTINIB,29.400000),CHEMBL180022(NERATINIB,23.600000),CHEMBL941(IMATINIB,29.450000),CHEMBL1289926(AXITINIB,30.100000),CHEMBL535(SUNITINIB,25.650000),CHEMBL1421(DASATINIB,29.850000),CHEMBL553(ERLOTINIB,29.600000)	CHEMBL428690(ALVOCIDIB,20.550000),CHEMBL522892(DOVITINIB,19.950000),CHEMBL223360(LINIFANIB,14.550000),CHEMBL491473(CEDIRANIB,14.350000),CHEMBL1287853(FEDRATINIB,19.250000),CHEMBL603469(LESTAURTINIB,14.350000),CHEMBL91829(RUBOXISTAURIN,19.800000)	CHEMBL10(SB-203580,2.800000),CHEMBL386051(7.050000),CHEMBL388978(STAUROSPORINE,7.050000),CHEMBL509032(TAE-684,6.700000)
Smp_055880	CHMP1A Charged Multivesicular Body Protein 1A	0.49	involved in multivesicular body sorting of proteins to the interiors of lysosomes	NA	NA	NA	NA
Smp_064050	RUVBL1 RuvB Like AAA ATPase 1	0.78	has dna-dependent atpase and dna helicase activities	NA	NA	NA	NA
Smp_067800	no significant similarities found: BLAST		N/A	N/A	NA	NA	NA
Smp_069960	USP5 Ubiquitin Specific Peptidase 5	0.4	disassembles branched poly-Ub chains by sequential exo mechanism, starting at proximal end of chain	WP1130 (CHEMBL1923233)	NA	NA	NA
Smp_074020	AP2A2 Adaptor Related Protein Complex 2 Alpha 2 Subunit	0.61	AP-2 adaptor protein complex, which is involved in linking lipid and protein membrane components with the clathrin lattice	NA	NA	NA	NA
Smp_077230	GOSR1- golgi SNAP receptor complex member 1	0.36	Intra-Golgi traffic and Vesicle-mediated transport	NA	NA	NA	NA
Smp_089180	USP7 Ubiquitin Specific Peptidase 7	0.48	deubiquitinates target proteins	P5091 (CHEMBL2159495), FT671 (NO CHEMBL ID)	NA	NA	NA
Smp_128200	KIF23 Kinesin Family Member 23	0.27	Microtubule-dependent molecular motor	NA	NA	NA	NA
Smp_128970	ING3 Inhibitor of Growth Protein 3 (new ID = smp_313730)	0.42	phd-finger domain. tumor suppressor interacting with TP53. Cell growth inhibition, apoptosis induction.	NA	NA	NA	NA
Smp_142770	TNPO1 transportin 1	0.62	beta subunit of karyopherin receptor complex, functions in nuclear targeting of nuclear proteins	NA	NA	NA	NA
Smp_150160	RABGGTB Rab Geranylgeranyltransferase Beta Subunit	0.5	RabGGTase catalyzes the post-translational addition of geranylgeranyl groups to C-terminal cysteine residues of Rab GTPases	NA	NA	NA	NA
Smp_166500	PLA2G15 Phospholipase A2 Group XV	0.34	hydrolyzes lysophosphatidylcholine to glycerophosphorylcholine and a free fatty acid	NA	NA	NA	NA
Smp_172280	PPP2R1A Protein Phosphatase 2 Scaffold Subunit Aalpha	0.62	The PR65 subunit of protein phosphatase 2A serves as a scaffolding molecule to coordinate the assembly of the catalytic subunit and a variable regulatory B subunit. Required for proper chromosome segregation and for centromeric localization of SGO1 in mitosis	CALYCULIN A (CHEMBL430266), OKADAIC ACID (CHEMBL280487)	NA	NA	NA
Smp_070110	MRPL45 Mitochondrial Ribosomal Protein L45	0.4	protein synthesis within the mitochondria	NA	NA	NA	NA
Smp_147120	DDRGK1 DDRGK Domain Containing 1	0.38	interacts with components of the ubiquitin fold modifier 1 conjugation pathway and helps prevent apoptosis in ER-stressed secretory tissues	NA	NA	NA	NA
Smp_163260	WBP11 WW Domain Binding Protein 11	0.34	Activates pre-mRNA splicing	NA	NA	NA	NA
Smp_146910	CHAT Choline O-Acetyltransferase	0.44	catalyzes acetylcholine biosynthesis	NA	NA	NA	NA
Smp_159720	(now smp_321890) CHML CHM Like Rab Escort Protein	0.24	geranylgeranylation off most Rab proteins	NA	NA	NA	NA
Smp_045950	TRA2B Transformer 2 Beta Homolog	0.64	sequence-specific S/R splicing factor, mRNA processing	NA	NA	NA	NA
Smp_132690	RUVBL2 RuvB Like AAA ATPase 2	0.82	has dna-dependent atpase and dna helicase activities	NA	NA	NA	NA
Smp_052640	RBSN Rabenosyn, RAB Effector	0.25	Rab4/Rab5 effector protein acting in early endocytic membrane fusion and membrane trafficking of recycling endosomes	NA	NA	NA	NA
Smp_017710	RAB11FIP3 RAB11 Family Interacting Protein 3	0.3	regulation of intracellular transport vesicle pathway processes. interact with rab GTPases	NA	NA	NA	NA
Smp_178810	PSMD13 Proteasome 26S Subunit, Non-ATPase 13	0.46	degradation of ubiquitinated proteins	BORTEZOMIB (CHEMBL325041, phase 4), IXAZOMIB (CHEMBL2141296, phase 4)	NA	NA	NA
Smp_053030	VPS36 Vacuolar Protein Sorting 36 Homolog	0.34	This gene encodes a protein that is a subunit of the endosomal sorting complex required for transport II (ESCRT-II)	NA	NA	NA	NA
Smp_017290	SRPRB SRP Receptor Beta Subunit	0.41	SR is required for the cotranslational targeting of both secretory and membrane proteins to the ER membrane	NA	NA	NA	NA
Smp_156900	TMEM 208 Transmembrane Protein 208	0.38	linked to autophagy and ER stress	NA	NA	NA	NA
Smp_034190	EIF4A3 Eukaryotic Translation Initiation Factor 4A3	0.84	This gene encodes a member of the DEAD box protein family. DEAD box proteins, characterized by the conserved motif Asp-Glu-Ala-Asp (DEAD), are putative RNA helicases.	NA	NA	NA	CHEMBL555196(SILVESTROL,1.150000)
Smp_071840	(now smp_333810) PGD Phosphogluconate Dehydrogenase	0.63	second dehydrogenase in pentose phosphate shunt pathway	NA	NA	NA	NA
Smp_052330	ALG11, Alpha-1,2-Mannosyltransferase	0.39	Mannosyltransferase involved in the last steps of the synthesis of Man5GlcNAc(2)-PP-dolichol core oligosaccharide on the cytoplasmic face of the endoplasmic reticulum	NA	NA	NA	NA
Smp_103950	CDK10 Cyclin Dependent Kinase 10	0.67	known to be essential for cell cycle progression, function is limited to cell cycle G2-M phase	NA	NA	NA	NA
Smp_092770	COPG2 Coatomer Protein Complex Subunit Gamma 2	0.53	cytosolic protein complex that binds to dilysine motifs and reversibly associates with Golgi non-clathrin-coated vesicles	NA	NA	NA	NA
Smp_103320	NUDC Nuclear Distribution C, Dynein Complex Regulator	0.48	nuclear distribution protein that plays an essential role in mitosis and cytokinesis	NA	NA	NA	NA
Smp_103160	ACSL4 Acyl-CoA Synthetase Long-Chain Family Member 4	0.41	Activation of long-chain fatty acids for both synthesis of cellular lipids, and degradation via beta-oxidation. Preferentially uses arachidonate and eicosapentaenoate as substrates	NA	NA	NA	NA
Smp_129330	(now smp_208080) GOLGA7 Golgin A7	0.49	golgi to cell surface protein transport	NA	NA	NA	NA
Smp_033550	ATP1B1 ATPase Na+/K+ Transporting Subunit Beta 1	0.3	Na+/K+ -ATPase is an integral membrane protein responsible for establishing and maintaining the electrochemical gradients of Na and K ions across the plasma membrane	NA	NA	NA	NA
Summary:	198 unique CHEMBL IDs in combined drug list (manual and bioinformatic searches).
	7 unique drugs without CHEMBL IDs
	205 total unique compounds identified by manual and bioinformatic search.
	66 Smp IDs have inhibitors. 18 proteasome subunits were considered as proteasome. 49 protein targets in all.
