## Supplementary Table 7 for "Large-scale RNAi screening uncovers new therapeutic targets in the human parasite *Schistosoma mansoni*"

### Sheet: Sheet1
Supplementary Table 7. Details of 14 selected inhibitors to test on schistosome.
Drug name	Drug Target	Vendor, Cat No.	Published IC50 for drug target	Schistosome Homolog	Orally bioavailable	Clinical status	Publication DOI
CB-5083	p97/VCP	Selleckchem, S8101	11 nM	Smp_018240	Y	Phase I	10.1021/acs.jmedchem.5b01346
NMS-873	p97/VCP	Selleckchem, S7285	30 nM	Smp_018240			10.1038/nchembio.1313
Ixazomib citrate	20S proteasome	Selleckchem, S2181	3.4 nM	SEVERAL	Y	FDA approved	10.1158/0008-5472.CAN-09-2766	032580 = PSMA5|66%	056500 = PSMB4|46%	070930 = PSMA4|67%	074500 = PSMB2|55%	073410 = PSMB7|61%	076230 = PSMA7|67%		Ixazomib = PSMB5 specific
Thapsigargin	SERCA ATPase	Cayman Chem, 10522	<1nM-100 nM	Smp_007260			10.1016/s0165-6147(98)01184-5
Simvastatin	HMG-CoA reductase	Selleckchem, S1792	0.2 nM	Smp_138590	Y	FDA approved	10.2165/00003495-198800363-00016
Panobinostat (LBH589)	pan-HDAC	Selleckchem, S1030	5 nM	Smp_005210	Y	FDA approved	10.1182/blood-2007-10-117762
Quisinostat (JNJ-26481585) 2HCl	pan-HDAC	Selleckchem, S1096	0.11 nM	Smp_005210	Y	Phase 2	10.1158/1078-0432.CCR-09-0547
BIIB021	HSP90	Selleckchem, S1175	38 nM	Smp_072330	Y	Phase 2	10.1158/1535-7163.MCT-08-0758
HSP990 (NVP-HSP990)	HSP90	Selleckchem, S7097	0.8 nM	Smp_072330	Y	Phase I	10.1158/1535-7163.MCT-11-0667
ORY-1001 (RG-6016) 2HCl	KDM1A	Selleckchem, S7795	20 nM	Smp_150560	Y		10.1200/jco.2013.31.15_suppl.e13543
Topotecan HCl	Topoisomerase I	Selleckchem, S1231	13 nM	Smp_033050	Y	FDA approved	10.1097/00001813-200308000-00010
A-485	p300/CBP	Tocris, 6387	10 nM	Smp_105910			10.1038/nature24028
EW7197	TGFb R1	Selleckchem, S7530	13 nM	Smp_049760	Y	Phase I	10.1021/jm500115w
TG003	Cdc2 like kinases (4,1,2)	Selleckchem, S7320	20 nM	Smp_134560			10.1074/jbc.M314298200	TG003 inhibits CLK4(15nM)>CLK1(20nM)>CLK2(200nM)
