## Supplementary Table 8 for "Large-scale RNAi screening uncovers new therapeutic targets in the human parasite *Schistosoma mansoni*"

### Sheet: Sheet1
Supplementary Table 8. Evaluation of compound activity on schistosomula
	EC50 (µM) on schistosomula
Drug: Target	Phenotype	Motility	Average
CB-5083: p97	2.245	0.9429	1.59395
NMS-873: p97	2.177	3.066	2.6215
Ixazomib: proteasome	5.148	1.174	3.161
Thapsigargin: SERCA	25.66	16.44	21.05
Simvastatin: HMGR	4.09	0.7732	2.4316
Panobinostat: HDAC	33.56	36.78	35.17
Quisinostat: HDAC	5.186	1.081	3.1335
BIIB021: HSP90	6.402	8.71	7.556
HSP990: HSP90	6.805	1.097	3.951
ORY-1001: KDM1A	13.43	16.15	14.79
Topotecan:Topo I	15.48	19.1	17.29
A-485: p300/CBP	ND
EW7197: TGFbR1	15.48	20.8	18.14
TG003: cdc2	ND
ND = Not determined, not active at the higher concentration tested 50 µM
